# qPCR Guru, a free browser-based platform, strengthens microRNA analyses using full-curve Cq estimation

**DOI:** 10.64898/2026.06.21.733609

**Authors:** Amar M. Singh, Owen Singh, MD Marzan Sarkar, Rob Coultous, Steven L. Stice

## Abstract

Quantitative PCR (qPCR) depends on reliable quantification cycle (Cq) estimation from amplification curves, which are not always well-behaved. We developed qPCR Guru to provide a complete analysis pipeline including data quality assessment, relative quantification, standard-curve diagnostics, and dual-method Cq evaluation. The latter compares the conventional instrument-derived threshold (“Reported”) Cq versus the full-curve five-parameter logistic (5PL) second-derivative-maximum (“Fit”) Cq and automatically flags curve-shape abnormalities and disagreement between the two estimates. On high-expressing targets (mRNA and microRNA), the two methods showed strong convergence, confirming general-purpose performance. On low-expressing targets, such as serum microRNA, baseline artifacts and biphasic amplification result in threshold miscalls that standard instrument analysis does not flag. Fit Cq restored replicate-concordant values where Reported Cq split the technical replicates by 17–20 cycles, recovered MIQE-compliant amplification efficiencies lost to biphasic miscalls (from 74% to 102% and 387% to 98%), and lowered within-group variability by 48% and 68% in feline and bovine samples, respectively. Together, these results demonstrate that full-curve estimation, with integrated curve-level diagnostics, strengthens qPCR analyses against threshold miscalls.

**ARTICLE HIGHLIGHTS:**

- qPCR Guru is a free, browser-based platform that provides a complete analysis pipeline and facilitates side-by-side comparisons of an instrument’s threshold (Reported) Cq and a full-curve (Fit) Cq, from the five-parameter logistic fitting with second-derivative-maximum (SDM/cpD2).
- For every well the application automatically flags curve-shape abnormalities and disagreement between the two Cq estimates.
- On clean, high-expressing mRNA and microRNA targets, the two estimators (Reported Cq and Fit Cq) were strongly concordant and produced equivalent relative quantification with comparable precision.
- In low-expressing serum microRNA, baseline artifacts and biphasic amplification produced threshold Cq miscalls of up to ∼20 cycles and were detected by curve-shape flags and/or method disagreement.
- The full-curve Cq estimate recovered replicate-concordant values, restored MIQE-compliant amplification efficiencies, and reduced within-group variability in serum microRNA.
