## Supplementary Table 2 for "qPCR Guru, a free browser-based platform, strengthens microRNA analyses using full-curve Cq estimation"

### Sheet: Reported
Sample	Target	Mean Cq (target)	SD Cq (target)	N (target)	Mean Cq (ref)	SD Cq (ref)	N (ref)	ΔCq	SD ΔCq	ΔΔCq	SD ΔΔCq	RQ	RQ-min	RQ-max	p-value	t-stat	df	Significance	Method	Calibrator
Akt3 siRNA sample	Akt1	27.3445	0.0175	3	20.7133	0.0456	1	6.6313	0.0488	0.0094	0.0488	0.993477	0.960424	1.02767	0.44951	0.933	2	ns	ΔΔCq	NO
Akt3 siRNA sample	Akt2	28.0973	0.136	3	20.7133	0.0456	1	7.384	0.1434	0.1898	0.1434	0.876717	0.793756	0.968348	0.13683	2.418	2	ns	ΔΔCq	NO
Akt3 siRNA sample	Akt3	30.2301	0.0612	3	20.7133	0.0456	1	9.5168	0.0763	2.5061	0.0763	0.17603	0.166966	0.185585	0.0002	70.972	2	***	ΔΔCq	NO
Akt3 siRNA sample	Ccnd1	26.5787	0.0243	3	20.7133	0.0456	1	5.8655	0.0516	0.2692	0.0516	0.829773	0.800595	0.860014	0.00271	19.168	2	**	ΔΔCq	NO
Akt3 siRNA sample	Cdkn1b	29.6001	0.0711	3	20.7133	0.0456	1	8.8868	0.0845	0.2147	0.0845	0.861726	0.812721	0.913687	0.0347	5.228	2	*	ΔΔCq	NO
Akt3 siRNA sample	Fasl	32.6642	0.9267	3	20.7133	0.0456	1	11.9509	0.9278	-1.4376	0.9278	2.70879	1.42389	5.15318	0.11508	-2.687	2	ns	ΔΔCq	NO
Akt3 siRNA sample	Myc	25.7054	0.0889	3	20.7133	0.0456	1	4.9921	0.0999	0.2688	0.0999	0.829986	0.774482	0.889468	0.03454	5.24	2	*	ΔΔCq	NO
Control	Akt1	27.0562	0.038	3	20.4343	0.1078	1	6.6218	0.1143	0	0.1143	1	0.923809	1.08248				CAL	ΔΔCq	YES
Control	Akt2	27.6285	0.0928	3	20.4343	0.1078	1	7.1942	0.1423	0	0.1423	1	0.906077	1.10366				CAL	ΔΔCq	YES
Control	Akt3	27.4451	0.0314	3	20.4343	0.1078	1	7.0107	0.1123	0	0.1123	1	0.925103	1.08096				CAL	ΔΔCq	YES
Control	Ccnd1	26.0306	0.0447	3	20.4343	0.1078	1	5.5963	0.1167	0	0.1167	1	0.922284	1.08427				CAL	ΔΔCq	YES
Control	Cdkn1b	29.1064	0.016	3	20.4343	0.1078	1	8.6721	0.109	0	0.109	1	0.927223	1.07849				CAL	ΔΔCq	YES
Control	Fasl	33.8229	0.7287	3	20.4343	0.1078	1	13.3885	0.7366	0	0.7366	1	0.600135	1.66629				CAL	ΔΔCq	YES
Control	Myc	25.1576	0.0273	3	20.4343	0.1078	1	4.7233	0.1112	0	0.1112	1	0.925798	1.08015				CAL	ΔΔCq	YES
		Δ

### Sheet: Fit
Sample	Target	Mean Cq (target)	SD Cq (target)	N (target)	Mean Cq (ref)	SD Cq (ref)	N (ref)	ΔCq	SD ΔCq	ΔΔCq	SD ΔΔCq	RQ	RQ-min	RQ-max	p-value	t-stat	df	Significance	Method	Calibrator
Akt3 siRNA sample	Akt1	27.96	0.0917	3	20.6067	0.0551	1	7.3533	0.1069	-0.0533	0.1069	1.03766	0.963533	1.11749	0.41962	-1.008	2	ns	ΔΔCq	NO
Akt3 siRNA sample	Akt2	28.51	0.0361	3	20.6067	0.0551	1	7.9033	0.0658	0.0467	0.0658	0.968171	0.924987	1.01337	0.15423	2.242	2	ns	ΔΔCq	NO
Akt3 siRNA sample	Akt3	30.9167	0.1026	3	20.6067	0.0551	1	10.31	0.1165	2.3933	0.1165	0.190342	0.175579	0.206347	0.00061	40.391	2	***	ΔΔCq	NO
Akt3 siRNA sample	Ccnd1	27.0567	0.2831	3	20.6067	0.0551	1	6.45	0.2884	0.0067	0.2884	0.99539	0.815042	1.21564	0.97117	0.041	2	ns	ΔΔCq	NO
Akt3 siRNA sample	Cdkn1b	30	0.0458	3	20.6067	0.0551	1	9.3933	0.0716	0.01	0.0716	0.993092	0.944978	1.04366	0.7418	0.378	2	ns	ΔΔCq	NO
Akt3 siRNA sample	Fasl	36.3767	0.6881	3	20.6067	0.0551	1	15.77	0.6903	-1.3233	0.6903	2.50244	1.55086	4.03788	0.07952	-3.331	2	ns	ΔΔCq	NO
Akt3 siRNA sample	Myc	25.83	0.03	3	20.6067	0.0551	1	5.2233	0.0627	0.29	0.0627	0.817902	0.783108	0.854242	0.00355	16.743	2	**	ΔΔCq	NO
Control	Akt1	27.6833	0.0404	3	20.2767	0.0306	1	7.4067	0.0507	0	0.0507	1	0.965493	1.03574				CAL	ΔΔCq	YES
Control	Akt2	28.1333	0.0651	3	20.2767	0.0306	1	7.8567	0.0719	0	0.0719	1	0.951398	1.05109				CAL	ΔΔCq	YES
Control	Akt3	28.1933	0.0115	3	20.2767	0.0306	1	7.9167	0.0327	0	0.0327	1	0.977616	1.0229				CAL	ΔΔCq	YES
Control	Ccnd1	26.72	0.0721	3	20.2767	0.0306	1	6.4433	0.0783	0	0.0783	1	0.947163	1.05578				CAL	ΔΔCq	YES
Control	Cdkn1b	29.66	0.0361	3	20.2767	0.0306	1	9.3833	0.0473	0	0.0473	1	0.967774	1.0333				CAL	ΔΔCq	YES
Control	Fasl	37.37	0.4484	3	20.2767	0.0306	1	17.0933	0.4495	0	0.4495	1	0.732306	1.36555				CAL	ΔΔCq	YES
Control	Myc	25.21	0.04	3	20.2767	0.0306	1	4.9333	0.0503	0	0.0503	1	0.965714	1.0355				CAL	ΔΔCq	YES
