## Supplementary Table 3 for "qPCR Guru, a free browser-based platform, strengthens microRNA analyses using full-curve Cq estimation"

### Sheet: Results
Well	Well Position	Omit	Sample	Target	Task	Reporter	Quencher	Amp Status	Amp Score	Curve Quality	Result Quality Issues	Cq	Cq Confidence	Cq Mean	Cq SD	Auto Threshold	Threshold	Auto Baseline	Baseline Start	Baseline End
10	A10	FALSE	S1	mir126	UNKNOWN	FAM	NFQ-MGB	AMP	0.78493			11.9063	0.101065	20.4798	12.1247	TRUE	0.04	TRUE	3	8
34	B10	FALSE	S1	mir126	UNKNOWN	FAM	NFQ-MGB	AMP	1.00543			29.0532	0.463206	20.4798	12.1247	TRUE	0.04	TRUE	3	23
58	C10	FALSE	S2	mir126	UNKNOWN	FAM	NFQ-MGB	AMP	1.13167			29.0325	0.633386	29.307	0.388209	TRUE	0.04	TRUE	3	26
82	D10	FALSE	S2	mir126	UNKNOWN	FAM	NFQ-MGB	AMP	1.1044			29.5815	0.610152	29.307	0.388209	TRUE	0.04	TRUE	3	27
103	E7	FALSE	S3	mir28	UNKNOWN	FAM	NFQ-MGB	AMP	0.889059			29.2083	0.412389	29.2818	0.103879	TRUE	0.04	TRUE	3	24
127	F7	FALSE	S3	mir28	UNKNOWN	FAM	NFQ-MGB	AMP	0.912406			29.3552	0.473264	29.2818	0.103879	TRUE	0.04	TRUE	3	24
247	K7	FALSE	S4	mir28	UNKNOWN	FAM	NFQ-MGB	AMP	0.991131			28.6455	0.419935	19.2486	13.2892	TRUE	0.04	TRUE	3	26
271	L7	FALSE	S4	mir28	UNKNOWN	FAM	NFQ-MGB	INCONCLUSIVE	0.827774			9.8517	0.0183637	19.2486	13.2892	TRUE	0.04	TRUE	3	6

### Sheet: Amplification Data
Well	Well Position	Cycle Number	Target	Rn	dRn	Sample	Omit
10	A10	1	mir126	1.86997	0.013725	B42	FALSE
10	A10	2	mir126	1.87059	0.00902545	B42	FALSE
10	A10	3	mir126	1.86758	0.000701484	B42	FALSE
10	A10	4	mir126	1.86656	-0.00563288	B42	FALSE
10	A10	5	mir126	1.87836	0.000857301	B42	FALSE
10	A10	6	mir126	1.89099	0.00816978	B42	FALSE
10	A10	7	mir126	1.88824	0.000112611	B42	FALSE
10	A10	8	mir126	1.88924	-0.0042083	B42	FALSE
10	A10	9	mir126	1.89556	-0.00319341	B42	FALSE
10	A10	10	mir126	1.91532	0.0112479	B42	FALSE
10	A10	11	mir126	1.92722	0.0178385	B42	FALSE
10	A10	12	mir126	1.9547	0.0399981	B42	FALSE
10	A10	13	mir126	1.98416	0.0641456	B42	FALSE
10	A10	14	mir126	1.9896	0.0642772	B42	FALSE
10	A10	15	mir126	1.99435	0.0637165	B42	FALSE
10	A10	16	mir126	2.00822	0.0722663	B42	FALSE
10	A10	17	mir126	2.00572	0.0644523	B42	FALSE
10	A10	18	mir126	2.00189	0.0553134	B42	FALSE
10	A10	19	mir126	2.00282	0.0509293	B42	FALSE
10	A10	20	mir126	2.01008	0.0528743	B42	FALSE
10	A10	21	mir126	2.01509	0.0525705	B42	FALSE
10	A10	22	mir126	2.03027	0.0624419	B42	FALSE
10	A10	23	mir126	2.03569	0.0625461	B42	FALSE
10	A10	24	mir126	2.04172	0.0632658	B42	FALSE
10	A10	25	mir126	2.04739	0.063616	B42	FALSE
10	A10	26	mir126	2.06049	0.0714055	B42	FALSE
10	A10	27	mir126	2.0885	0.0940984	B42	FALSE
10	A10	28	mir126	2.11464	0.11493	B42	FALSE
10	A10	29	mir126	2.14728	0.142259	B42	FALSE
10	A10	30	mir126	2.18202	0.171679	B42	FALSE
10	A10	31	mir126	2.23935	0.223693	B42	FALSE
10	A10	32	mir126	2.29364	0.272677	B42	FALSE
10	A10	33	mir126	2.34913	0.322853	B42	FALSE
10	A10	34	mir126	2.40133	0.369734	B42	FALSE
10	A10	35	mir126	2.46266	0.425753	B42	FALSE
10	A10	36	mir126	2.51348	0.471257	B42	FALSE
10	A10	37	mir126	2.55548	0.507945	B42	FALSE
10	A10	38	mir126	2.59593	0.543086	B42	FALSE
10	A10	39	mir126	2.6263	0.568139	B42	FALSE
10	A10	40	mir126	2.65483	0.591353	B42	FALSE
34	B10	1	mir126	1.84777	-0.0391817	B42	FALSE
34	B10	2	mir126	1.85996	-0.0359145	B42	FALSE
34	B10	3	mir126	1.8824	-0.0223982	B42	FALSE
34	B10	4	mir126	1.89273	-0.0209861	B42	FALSE
34	B10	5	mir126	1.89524	-0.0274021	B42	FALSE
34	B10	6	mir126	1.90339	-0.0281797	B42	FALSE
34	B10	7	mir126	1.96203	0.0215335	B42	FALSE
34	B10	8	mir126	1.97516	0.0257412	B42	FALSE
34	B10	9	mir126	1.96971	0.0113663	B42	FALSE
34	B10	10	mir126	1.9757	0.00843276	B42	FALSE
34	B10	11	mir126	2.00024	0.0240495	B42	FALSE
34	B10	12	mir126	2.00438	0.0192683	B42	FALSE
34	B10	13	mir126	2.00872	0.0146863	B42	FALSE
34	B10	14	mir126	2.0185	0.0155394	B42	FALSE
34	B10	15	mir126	2.02165	0.00977012	B42	FALSE
34	B10	16	mir126	2.02345	0.00263996	B42	FALSE
34	B10	17	mir126	2.02641	-0.00332289	B42	FALSE
34	B10	18	mir126	2.04047	0.00181836	B42	FALSE
34	B10	19	mir126	2.04521	-0.0023721	B42	FALSE
34	B10	20	mir126	2.05342	-0.00308403	B42	FALSE
34	B10	21	mir126	2.0563	-0.00913105	B42	FALSE
34	B10	22	mir126	2.05788	-0.0164715	B42	FALSE
34	B10	23	mir126	2.06178	-0.0214981	B42	FALSE
34	B10	24	mir126	2.07721	-0.0149945	B42	FALSE
34	B10	25	mir126	2.09079	-0.0103394	B42	FALSE
34	B10	26	mir126	2.10352	-0.00652351	B42	FALSE
34	B10	27	mir126	2.11991	0.000939699	B42	FALSE
34	B10	28	mir126	2.14804	0.0201472	B42	FALSE
34	B10	29	mir126	2.17347	0.0366479	B42	FALSE
34	B10	30	mir126	2.21333	0.0675901	B42	FALSE
34	B10	31	mir126	2.25851	0.103845	B42	FALSE
34	B10	32	mir126	2.31268	0.149087	B42	FALSE
34	B10	33	mir126	2.36436	0.191839	B42	FALSE
34	B10	34	mir126	2.4184	0.236955	B42	FALSE
34	B10	35	mir126	2.47944	0.28908	B42	FALSE
34	B10	36	mir126	2.52896	0.329674	B42	FALSE
34	B10	37	mir126	2.56527	0.357057	B42	FALSE
34	B10	38	mir126	2.6032	0.38606	B42	FALSE
34	B10	39	mir126	2.63761	0.411554	B42	FALSE
34	B10	40	mir126	2.66173	0.426747	B42	FALSE
58	C10	1	mir126	1.85172	-0.0473732	B43	FALSE
58	C10	2	mir126	1.85946	-0.0474909	B43	FALSE
58	C10	3	mir126	1.87034	-0.0444612	B43	FALSE
58	C10	4	mir126	1.87694	-0.0457088	B43	FALSE
58	C10	5	mir126	1.90883	-0.0216728	B43	FALSE
58	C10	6	mir126	1.96292	0.0245639	B43	FALSE
58	C10	7	mir126	1.9705	0.0242937	B43	FALSE
58	C10	8	mir126	1.9723	0.0182391	B43	FALSE
58	C10	9	mir126	1.9749	0.0129911	B43	FALSE
58	C10	10	mir126	1.98281	0.0130479	B43	FALSE
58	C10	11	mir126	1.99237	0.0147491	B43	FALSE
58	C10	12	mir126	1.99697	0.0115032	B43	FALSE
58	C10	13	mir126	1.99847	0.00514536	B43	FALSE
58	C10	14	mir126	2.00532	0.00414129	B43	FALSE
58	C10	15	mir126	2.01993	0.010898	B43	FALSE
58	C10	16	mir126	2.02673	0.00984791	B43	FALSE
58	C10	17	mir126	2.03219	0.00745625	B43	FALSE
58	C10	18	mir126	2.04217	0.00958143	B43	FALSE
58	C10	19	mir126	2.04855	0.00811007	B43	FALSE
58	C10	20	mir126	2.04811	-0.000182453	B43	FALSE
58	C10	21	mir126	2.05201	-0.00412765	B43	FALSE
58	C10	22	mir126	2.05168	-0.0123141	B43	FALSE
58	C10	23	mir126	2.05785	-0.0139924	B43	FALSE
58	C10	24	mir126	2.06815	-0.0115446	B43	FALSE
58	C10	25	mir126	2.07841	-0.00914455	B43	FALSE
58	C10	26	mir126	2.08398	-0.0114199	B43	FALSE
58	C10	27	mir126	2.10231	-0.000950508	B43	FALSE
58	C10	28	mir126	2.12209	0.0109861	B43	FALSE
58	C10	29	mir126	2.15662	0.0376595	B43	FALSE
58	C10	30	mir126	2.20739	0.0805774	B43	FALSE
58	C10	31	mir126	2.2645	0.129832	B43	FALSE
58	C10	32	mir126	2.3448	0.202277	B43	FALSE
58	C10	33	mir126	2.43769	0.287319	B43	FALSE
58	C10	34	mir126	2.53465	0.376424	B43	FALSE
58	C10	35	mir126	2.63124	0.465168	B43	FALSE
58	C10	36	mir126	2.72008	0.546157	B43	FALSE
58	C10	37	mir126	2.8074	0.625624	B43	FALSE
58	C10	38	mir126	2.88893	0.699301	B43	FALSE
58	C10	39	mir126	2.95436	0.756878	B43	FALSE
58	C10	40	mir126	3.00587	0.800529	B43	FALSE
82	D10	1	mir126	1.9457	-0.0449739	B43	FALSE
82	D10	2	mir126	1.95101	-0.0476608	B43	FALSE
82	D10	3	mir126	1.97615	-0.0305316	B43	FALSE
82	D10	4	mir126	2.01623	0.00154095	B43	FALSE
82	D10	5	mir126	2.03314	0.0104547	B43	FALSE
82	D10	6	mir126	2.03994	0.00924092	B43	FALSE
82	D10	7	mir126	2.0402	0.00150162	B43	FALSE
82	D10	8	mir126	2.04267	-0.00403875	B43	FALSE
82	D10	9	mir126	2.05319	-0.00151413	B43	FALSE
82	D10	10	mir126	2.06134	-0.00137441	B43	FALSE
82	D10	11	mir126	2.0727	0.00197991	B43	FALSE
82	D10	12	mir126	2.0887	0.00997456	B43	FALSE
82	D10	13	mir126	2.09574	0.00901183	B43	FALSE
82	D10	14	mir126	2.10094	0.00620875	B43	FALSE
82	D10	15	mir126	2.10192	-0.00081315	B43	FALSE
82	D10	16	mir126	2.10781	-0.00292959	B43	FALSE
82	D10	17	mir126	2.11721	-0.00153984	B43	FALSE
82	D10	18	mir126	2.12787	0.0011171	B43	FALSE
82	D10	19	mir126	2.1395	0.00474059	B43	FALSE
82	D10	20	mir126	2.14737	0.00460756	B43	FALSE
82	D10	21	mir126	2.15541	0.00464452	B43	FALSE
82	D10	22	mir126	2.15612	-0.00264489	B43	FALSE
82	D10	23	mir126	2.15678	-0.00999652	B43	FALSE
82	D10	24	mir126	2.17297	-0.00180922	B43	FALSE
82	D10	25	mir126	2.17956	-0.00322757	B43	FALSE
82	D10	26	mir126	2.18756	-0.00322304	B43	FALSE
82	D10	27	mir126	2.19741	-0.0013803	B43	FALSE
82	D10	28	mir126	2.21309	0.0062944	B43	FALSE
82	D10	29	mir126	2.2408	0.0260007	B43	FALSE
82	D10	30	mir126	2.2759	0.0530898	B43	FALSE
82	D10	31	mir126	2.33177	0.100962	B43	FALSE
82	D10	32	mir126	2.40567	0.166851	B43	FALSE
82	D10	33	mir126	2.48371	0.236886	B43	FALSE
82	D10	34	mir126	2.56107	0.306247	B43	FALSE
82	D10	35	mir126	2.65524	0.392415	B43	FALSE
82	D10	36	mir126	2.74254	0.471709	B43	FALSE
82	D10	37	mir126	2.82607	0.547227	B43	FALSE
82	D10	38	mir126	2.89653	0.609683	B43	FALSE
82	D10	39	mir126	2.96062	0.665769	B43	FALSE
82	D10	40	mir126	3.01052	0.707669	B43	FALSE
103	E7	1	mir28	1.53486	-0.0153399	B16	FALSE
103	E7	2	mir28	1.54477	-0.0125733	B16	FALSE
103	E7	3	mir28	1.54797	-0.0165167	B16	FALSE
103	E7	4	mir28	1.55145	-0.0201845	B16	FALSE
103	E7	5	mir28	1.56843	-0.0103428	B16	FALSE
103	E7	6	mir28	1.58207	-0.003843	B16	FALSE
103	E7	7	mir28	1.57748	-0.015582	B16	FALSE
103	E7	8	mir28	1.57854	-0.0216656	B16	FALSE
103	E7	9	mir28	1.60184	-0.00550954	B16	FALSE
103	E7	10	mir28	1.64545	0.0309553	B16	FALSE
103	E7	11	mir28	1.65306	0.0314262	B16	FALSE
103	E7	12	mir28	1.65481	0.0260284	B16	FALSE
103	E7	13	mir28	1.66274	0.0268178	B16	FALSE
103	E7	14	mir28	1.65902	0.0159541	B16	FALSE
103	E7	15	mir28	1.66008	0.00986883	B16	FALSE
103	E7	16	mir28	1.66686	0.0095068	B16	FALSE
103	E7	17	mir28	1.67006	0.00556812	B16	FALSE
103	E7	18	mir28	1.67495	0.00330982	B16	FALSE
103	E7	19	mir28	1.67559	-0.00319447	B16	FALSE
103	E7	20	mir28	1.67773	-0.00819256	B16	FALSE
103	E7	21	mir28	1.68278	-0.0102831	B16	FALSE
103	E7	22	mir28	1.68573	-0.0144781	B16	FALSE
103	E7	23	mir28	1.69382	-0.0135375	B16	FALSE
103	E7	24	mir28	1.69839	-0.0161053	B16	FALSE
103	E7	25	mir28	1.7085	-0.0131401	B16	FALSE
103	E7	26	mir28	1.72376	-0.00502563	B16	FALSE
103	E7	27	mir28	1.73348	-0.00244617	B16	FALSE
103	E7	28	mir28	1.7585	0.0154306	B16	FALSE
103	E7	29	mir28	1.78745	0.0372415	B16	FALSE
103	E7	30	mir28	1.81811	0.0607572	B16	FALSE
103	E7	31	mir28	1.84282	0.0783231	B16	FALSE
103	E7	32	mir28	1.87849	0.106848	B16	FALSE
103	E7	33	mir28	1.91611	0.137324	B16	FALSE
103	E7	34	mir28	1.94176	0.155828	B16	FALSE
103	E7	35	mir28	1.98436	0.191289	B16	FALSE
103	E7	36	mir28	2.02805	0.227831	B16	FALSE
103	E7	37	mir28	2.06444	0.257083	B16	FALSE
103	E7	38	mir28	2.09773	0.283229	B16	FALSE
103	E7	39	mir28	2.14239	0.320746	B16	FALSE
103	E7	40	mir28	2.1774	0.348613	B16	FALSE
127	F7	1	mir28	1.5595	-0.0104298	B16	FALSE
127	F7	2	mir28	1.5713	-0.00575203	B16	FALSE
127	F7	3	mir28	1.58057	-0.00361354	B16	FALSE
127	F7	4	mir28	1.59109	-0.000228962	B16	FALSE
127	F7	5	mir28	1.59445	-0.00399634	B16	FALSE
127	F7	6	mir28	1.59817	-0.00740514	B16	FALSE
127	F7	7	mir28	1.60173	-0.0109769	B16	FALSE
127	F7	8	mir28	1.61397	-0.00585996	B16	FALSE
127	F7	9	mir28	1.62211	-0.00485671	B16	FALSE
127	F7	10	mir28	1.63218	-0.00191225	B16	FALSE
127	F7	11	mir28	1.641	-0.000216859	B16	FALSE
127	F7	12	mir28	1.6546	0.0062469	B16	FALSE
127	F7	13	mir28	1.66672	0.0112363	B16	FALSE
127	F7	14	mir28	1.67386	0.0112463	B16	FALSE
127	F7	15	mir28	1.68374	0.0140032	B16	FALSE
127	F7	16	mir28	1.69078	0.013909	B16	FALSE
127	F7	17	mir28	1.69721	0.0132095	B16	FALSE
127	F7	18	mir28	1.69852	0.00739519	B16	FALSE
127	F7	19	mir28	1.70334	0.00507788	B16	FALSE
127	F7	20	mir28	1.70743	0.00204816	B16	FALSE
127	F7	21	mir28	1.71005	-0.00246249	B16	FALSE
127	F7	22	mir28	1.70887	-0.0107739	B16	FALSE
127	F7	23	mir28	1.70946	-0.0173161	B16	FALSE
127	F7	24	mir28	1.71915	-0.0147533	B16	FALSE
127	F7	25	mir28	1.72959	-0.0114432	B16	FALSE
127	F7	26	mir28	1.74848	0.000319818	B16	FALSE
127	F7	27	mir28	1.76417	0.00887892	B16	FALSE
127	F7	28	mir28	1.7751	0.0126794	B16	FALSE
127	F7	29	mir28	1.80066	0.031105	B16	FALSE
127	F7	30	mir28	1.83362	0.0569342	B16	FALSE
127	F7	31	mir28	1.86357	0.0797622	B16	FALSE
127	F7	32	mir28	1.89793	0.106991	B16	FALSE
127	F7	33	mir28	1.93355	0.135484	B16	FALSE
127	F7	34	mir28	1.96723	0.162027	B16	FALSE
127	F7	35	mir28	2.00682	0.194494	B16	FALSE
127	F7	36	mir28	2.04818	0.228725	B16	FALSE
127	F7	37	mir28	2.08327	0.256679	B16	FALSE
127	F7	38	mir28	2.12192	0.288199	B16	FALSE
127	F7	39	mir28	2.15775	0.316902	B16	FALSE
127	F7	40	mir28	2.19627	0.348295	B16	FALSE
247	K7	1	mir28	1.33202	-0.0117343	B12	FALSE
247	K7	2	mir28	1.33868	-0.0121192	B12	FALSE
247	K7	3	mir28	1.35499	-0.00285853	B12	FALSE
247	K7	4	mir28	1.36453	-0.000365973	B12	FALSE
247	K7	5	mir28	1.37664	0.00470114	B12	FALSE
247	K7	6	mir28	1.38323	0.00423552	B12	FALSE
247	K7	7	mir28	1.38599	-4.63541e-05	B12	FALSE
247	K7	8	mir28	1.38629	-0.00680146	B12	FALSE
247	K7	9	mir28	1.39148	-0.00866029	B12	FALSE
247	K7	10	mir28	1.40668	-0.000504338	B12	FALSE
247	K7	11	mir28	1.41337	-0.000861602	B12	FALSE
247	K7	12	mir28	1.41925	-0.00203199	B12	FALSE
247	K7	13	mir28	1.42616	-0.00217206	B12	FALSE
247	K7	14	mir28	1.43996	0.00457758	B12	FALSE
247	K7	15	mir28	1.45138	0.00895841	B12	FALSE
247	K7	16	mir28	1.46027	0.0107922	B12	FALSE
247	K7	17	mir28	1.46271	0.0061837	B12	FALSE
247	K7	18	mir28	1.46485	0.00128206	B12	FALSE
247	K7	19	mir28	1.47294	0.002323	B12	FALSE
247	K7	20	mir28	1.47592	-0.0017487	B12	FALSE
247	K7	21	mir28	1.47665	-0.00806357	B12	FALSE
247	K7	22	mir28	1.48502	-0.00673927	B12	FALSE
247	K7	23	mir28	1.49016	-0.00864673	B12	FALSE
247	K7	24	mir28	1.50559	-0.000268217	B12	FALSE
247	K7	25	mir28	1.51216	-0.000749578	B12	FALSE
247	K7	26	mir28	1.52742	0.00746502	B12	FALSE
247	K7	27	mir28	1.54124	0.0142305	B12	FALSE
247	K7	28	mir28	1.56148	0.0274271	B12	FALSE
247	K7	29	mir28	1.58983	0.0487273	B12	FALSE
247	K7	30	mir28	1.6119	0.0637472	B12	FALSE
247	K7	31	mir28	1.63855	0.0833502	B12	FALSE
247	K7	32	mir28	1.67593	0.113686	B12	FALSE
247	K7	33	mir28	1.70833	0.139032	B12	FALSE
247	K7	34	mir28	1.73906	0.16272	B12	FALSE
247	K7	35	mir28	1.78119	0.197801	B12	FALSE
247	K7	36	mir28	1.82502	0.234586	B12	FALSE
247	K7	37	mir28	1.87153	0.274043	B12	FALSE
247	K7	38	mir28	1.92279	0.318253	B12	FALSE
247	K7	39	mir28	1.97856	0.366974	B12	FALSE
271	L7	1	mir28	1.36709	0.000201154	B12	FALSE
271	L7	2	mir28	1.37311	-0.00410736	B12	FALSE
271	L7	3	mir28	1.38799	0.000436258	B12	FALSE
271	L7	4	mir28	1.39733	-0.00055275	B12	FALSE
271	L7	5	mir28	1.408	-0.000203276	B12	FALSE
271	L7	6	mir28	1.41886	0.000319767	B12	FALSE
271	L7	7	mir28	1.42247	-0.00640094	B12	FALSE
271	L7	8	mir28	1.43148	-0.00771921	B12	FALSE
271	L7	9	mir28	1.47333	0.023801	B12	FALSE
271	L7	10	mir28	1.50798	0.0481291	B12	FALSE
271	L7	11	mir28	1.51704	0.0468628	B12	FALSE
271	L7	12	mir28	1.52196	0.0414501	B12	FALSE
271	L7	13	mir28	1.52093	0.0300945	B12	FALSE
271	L7	14	mir28	1.52048	0.0193068	B12	FALSE
271	L7	15	mir28	1.52313	0.0116334	B12	FALSE
271	L7	16	mir28	1.52543	0.00360386	B12	FALSE
271	L7	17	mir28	1.53334	0.00118589	B12	FALSE
271	L7	18	mir28	1.53663	-0.00585442	B12	FALSE
271	L7	19	mir28	1.54793	-0.00488207	B12	FALSE
271	L7	20	mir28	1.5613	-0.0018436	B12	FALSE
271	L7	21	mir28	1.57467	0.00120358	B12	FALSE
271	L7	22	mir28	1.59368	0.0098784	B12	FALSE
271	L7	23	mir28	1.60749	0.0133574	B12	FALSE
271	L7	24	mir28	1.62004	0.0155791	B12	FALSE
271	L7	25	mir28	1.63254	0.0177511	B12	FALSE
271	L7	26	mir28	1.6428	0.0176795	B12	FALSE
271	L7	27	mir28	1.65827	0.0228275	B12	FALSE
271	L7	28	mir28	1.6788	0.0330231	B12	FALSE
271	L7	29	mir28	1.71108	0.0549797	B12	FALSE
271	L7	30	mir28	1.74573	0.0793026	B12	FALSE
271	L7	31	mir28	1.76612	0.0893562	B12	FALSE
271	L7	32	mir28	1.80277	0.115677	B12	FALSE
271	L7	33	mir28	1.83707	0.139651	B12	FALSE
271	L7	34	mir28	1.87101	0.163265	B12	FALSE
271	L7	35	mir28	1.9108	0.192727	B12	FALSE
271	L7	36	mir28	1.95055	0.22214	B12	FALSE
271	L7	37	mir28	1.99765	0.258914	B12	FALSE
271	L7	38	mir28	2.04034	0.291278	B12	FALSE
271	L7	39	mir28	2.09622	0.33683	B12	FALSE
271	L7	40	mir28	2.14363	0.373913	B12	FALSE
