## Supplementary Table 4 for "qPCR Guru, a free browser-based platform, strengthens microRNA analyses using full-curve Cq estimation"

### Sheet: Results
Well	Well Position	Omit	Quantity	Sample	Target	Task	Reporter	Quencher	Amp Status	Amp Score	Curve Quality	Result Quality Issues	Cq	Cq Confidence	Cq Mean	Cq SD	Auto Threshold	Threshold	Auto Baseline	Baseline Start	Baseline End
1	A1	FALSE	1	1	mir1	UNKNOWN	FAM	NFQ-MGB	INCONCLUSIVE	0.966322			18.0198	0.301849	18.0198		TRUE	0.04	TRUE	3	16
5	A5	FALSE	1	1	mir23a	UNKNOWN	FAM	NFQ-MGB	AMP	1.18662			25.5836	0.884745	25.5836		TRUE	0.107247	TRUE	3	21
12	A12	FALSE	1	1	cel39	UNKNOWN	FAM	NFQ-MGB	AMP	1.45681			19.3496	0.97431	19.3496		TRUE	0.406059	TRUE	3	12
25	B1	FALSE	0.1	0.1	mir1	UNKNOWN	FAM	NFQ-MGB	AMP	0.974681			22.5146	0.48253	22.5146		TRUE	0.04	TRUE	3	21
29	B5	FALSE	0.1	0.1	mir23a	UNKNOWN	FAM	NFQ-MGB	AMP	1.20868			28.1439	0.887629	28.1439		TRUE	0.107247	TRUE	3	25
36	B12	FALSE	0.1	0.1	cel39	UNKNOWN	FAM	NFQ-MGB	AMP	1.46313			22.2576	0.968836	22.2576		TRUE	0.406059	TRUE	3	16
49	C1	FALSE	0.01	0.01	mir1	UNKNOWN	FAM	NFQ-MGB	AMP	1.01789			28.9177	0.756603	28.9177		TRUE	0.04	TRUE	3	26
53	C5	FALSE	0.01	0.01	mir23a	UNKNOWN	FAM	NFQ-MGB	AMP	1.19948			31.502	0.828505	31.502		TRUE	0.107247	TRUE	3	26
60	C12	FALSE	0.01	0.01	cel39	UNKNOWN	FAM	NFQ-MGB	AMP	1.47149			25.5148	0.96006	25.5148		TRUE	0.406059	TRUE	3	16
73	D1	FALSE	0.001	0.001	mir1	UNKNOWN	FAM	NFQ-MGB	AMP	0.992574			31.1626	0.730216	31.1626		TRUE	0.04	TRUE	3	29
77	D5	FALSE	0.001	0.001	mir23a	UNKNOWN	FAM	NFQ-MGB	AMP	0.852139			18.8478	0.0828691	18.8478		TRUE	0.107247	TRUE	3	14
84	D12	FALSE	0.001	0.001	cel39	UNKNOWN	FAM	NFQ-MGB	AMP	1.46333			29.0796	0.955847	29.0796		TRUE	0.406059	TRUE	3	23
97	E1	FALSE	0.0001	0.0001	mir1	UNKNOWN	FAM	NFQ-MGB	AMP	0.977524			34.4008	0.569993	34.4008		TRUE	0.04	TRUE	3	31
101	E5	FALSE	0.0001	0.0001	mir23a	UNKNOWN	FAM	NFQ-MGB	INCONCLUSIVE	0.985662			37.5043	0.619149	37.5043		TRUE	0.107247	TRUE	3	32
108	E12	FALSE	0.0001	0.0001	cel39	UNKNOWN	FAM	NFQ-MGB	AMP	1.4601			32.1409	0.945947	32.1409		TRUE	0.406059	TRUE	3	26
121	F1	FALSE	0	NTC	mir1	UNKNOWN	FAM	NFQ-MGB	NO_AMP	0			UNDETERMINED	0			TRUE	0.04	TRUE	3	39
125	F5	FALSE	0	NTC	mir23a	UNKNOWN	FAM	NFQ-MGB	NO_AMP	0			UNDETERMINED	0			TRUE	0.107247	TRUE	3	39
132	F12	FALSE	0	NTC	cel39	UNKNOWN	FAM	NFQ-MGB	NO_AMP	0			UNDETERMINED	0			TRUE	0.406059	TRUE	3	39

### Sheet: Amplification Data
Well	Well Position	Cycle Number	Target	Rn	dRn	Sample	Omit
1	A1	1	mir1	2.15159	0.0342662	1	FALSE
1	A1	2	mir1	2.1592	0.0236465	1	FALSE
1	A1	3	mir1	2.16138	0.00759083	1	FALSE
1	A1	4	mir1	2.17713	0.00510381	1	FALSE
1	A1	5	mir1	2.19605	0.0058011	1	FALSE
1	A1	6	mir1	2.2126	0.00411373	1	FALSE
1	A1	7	mir1	2.22321	-0.00350716	1	FALSE
1	A1	8	mir1	2.22552	-0.0194279	1	FALSE
1	A1	9	mir1	2.25576	-0.0074181	1	FALSE
1	A1	10	mir1	2.282	0.000591017	1	FALSE
1	A1	11	mir1	2.30049	0.000841276	1	FALSE
1	A1	12	mir1	2.31548	-0.00239534	1	FALSE
1	A1	13	mir1	2.32498	-0.0111325	1	FALSE
1	A1	14	mir1	2.35566	0.0013143	1	FALSE
1	A1	15	mir1	2.37921	0.00663596	1	FALSE
1	A1	16	mir1	2.40269	0.011889	1	FALSE
1	A1	17	mir1	2.41803	0.00899686	1	FALSE
1	A1	18	mir1	2.45269	0.0254248	1	FALSE
1	A1	19	mir1	2.52785	0.0823526	1	FALSE
1	A1	20	mir1	2.56477	0.10104	1	FALSE
1	A1	21	mir1	2.59428	0.112311	1	FALSE
1	A1	22	mir1	2.62396	0.123764	1	FALSE
1	A1	23	mir1	2.6799	0.161469	1	FALSE
1	A1	24	mir1	2.72416	0.187495	1	FALSE
1	A1	25	mir1	2.77866	0.223771	1	FALSE
1	A1	26	mir1	2.83275	0.259621	1	FALSE
1	A1	27	mir1	2.8894	0.298039	1	FALSE
1	A1	28	mir1	2.94872	0.339136	1	FALSE
1	A1	29	mir1	2.9981	0.370284	1	FALSE
1	A1	30	mir1	3.05596	0.409904	1	FALSE
1	A1	31	mir1	3.11652	0.452235	1	FALSE
1	A1	32	mir1	3.18259	0.500071	1	FALSE
1	A1	33	mir1	3.23475	0.534001	1	FALSE
1	A1	34	mir1	3.28055	0.561573	1	FALSE
1	A1	35	mir1	3.33552	0.598304	1	FALSE
1	A1	36	mir1	3.3698	0.614353	1	FALSE
1	A1	37	mir1	3.40592	0.63224	1	FALSE
1	A1	38	mir1	3.43887	0.646964	1	FALSE
1	A1	39	mir1	3.46656	0.656423	1	FALSE
1	A1	40	mir1	3.50502	0.676652	1	FALSE
5	A5	1	mir23a	1.63534	0.00937654	1	FALSE
5	A5	2	mir23a	1.63873	0.00629669	1	FALSE
5	A5	3	mir23a	1.64657	0.00767373	1	FALSE
5	A5	4	mir23a	1.65394	0.00858095	1	FALSE
5	A5	5	mir23a	1.66145	0.00962861	1	FALSE
5	A5	6	mir23a	1.66559	0.00729883	1	FALSE
5	A5	7	mir23a	1.66894	0.00418608	1	FALSE
5	A5	8	mir23a	1.6739	0.00268743	1	FALSE
5	A5	9	mir23a	1.67303	-0.00465546	1	FALSE
5	A5	10	mir23a	1.67319	-0.0109602	1	FALSE
5	A5	11	mir23a	1.67332	-0.0172885	1	FALSE
5	A5	12	mir23a	1.66646	-0.0306197	1	FALSE
5	A5	13	mir23a	1.67305	-0.0304902	1	FALSE
5	A5	14	mir23a	1.70371	-0.0062946	1	FALSE
5	A5	15	mir23a	1.73669	0.0202182	1	FALSE
5	A5	16	mir23a	1.74117	0.018236	1	FALSE
5	A5	17	mir23a	1.73778	0.0083839	1	FALSE
5	A5	18	mir23a	1.74019	0.00432916	1	FALSE
5	A5	19	mir23a	1.74759	0.00526273	1	FALSE
5	A5	20	mir23a	1.75104	0.00224988	1	FALSE
5	A5	21	mir23a	1.75683	0.00157306	1	FALSE
5	A5	22	mir23a	1.76999	0.00826539	1	FALSE
5	A5	23	mir23a	1.79884	0.0306535	1	FALSE
5	A5	24	mir23a	1.81803	0.0433744	1	FALSE
5	A5	25	mir23a	1.85065	0.069531	1	FALSE
5	A5	26	mir23a	1.92033	0.132749	1	FALSE
5	A5	27	mir23a	2.007	0.212958	1	FALSE
5	A5	28	mir23a	2.10226	0.301752	1	FALSE
5	A5	29	mir23a	2.22504	0.418066	1	FALSE
5	A5	30	mir23a	2.35731	0.543871	1	FALSE
5	A5	31	mir23a	2.47935	0.65945	1	FALSE
5	A5	32	mir23a	2.61354	0.787168	1	FALSE
5	A5	33	mir23a	2.73628	0.903445	1	FALSE
5	A5	34	mir23a	2.85939	1.02009	1	FALSE
5	A5	35	mir23a	2.96946	1.1237	1	FALSE
5	A5	36	mir23a	3.06834	1.21612	1	FALSE
5	A5	37	mir23a	3.17082	1.31212	1	FALSE
5	A5	38	mir23a	3.26754	1.40239	1	FALSE
5	A5	39	mir23a	3.35233	1.48071	1	FALSE
5	A5	40	mir23a	3.41114	1.53306	1	FALSE
12	A12	1	cel39	0.853213	0.00873307	1	FALSE
12	A12	2	cel39	0.852258	0.00332739	1	FALSE
12	A12	3	cel39	0.852477	-0.000904441	1	FALSE
12	A12	4	cel39	0.861586	0.00375334	1	FALSE
12	A12	5	cel39	0.862973	0.000689288	1	FALSE
12	A12	6	cel39	0.862061	-0.00467378	1	FALSE
12	A12	7	cel39	0.868071	-0.00311442	1	FALSE
12	A12	8	cel39	0.879243	0.00360705	1	FALSE
12	A12	9	cel39	0.882178	0.00209099	1	FALSE
12	A12	10	cel39	0.88316	-0.0013779	1	FALSE
12	A12	11	cel39	0.887947	-0.00104241	1	FALSE
12	A12	12	cel39	0.894412	0.000972271	1	FALSE
12	A12	13	cel39	0.907565	0.00967393	1	FALSE
12	A12	14	cel39	0.91887	0.016528	1	FALSE
12	A12	15	cel39	0.930862	0.0240687	1	FALSE
12	A12	16	cel39	0.95493	0.0436861	1	FALSE
12	A12	17	cel39	0.999443	0.0837481	1	FALSE
12	A12	18	cel39	1.10512	0.18497	1	FALSE
12	A12	19	cel39	1.25046	0.325867	1	FALSE
12	A12	20	cel39	1.49019	0.561138	1	FALSE
12	A12	21	cel39	1.83686	0.903366	1	FALSE
12	A12	22	cel39	2.25149	1.31355	1	FALSE
12	A12	23	cel39	2.69462	1.75222	1	FALSE
12	A12	24	cel39	3.12943	2.18258	1	FALSE
12	A12	25	cel39	3.55373	2.60243	1	FALSE
12	A12	26	cel39	3.94083	2.98508	1	FALSE
12	A12	27	cel39	4.28803	3.32783	1	FALSE
12	A12	28	cel39	4.58796	3.6233	1	FALSE
12	A12	29	cel39	4.85921	3.89011	1	FALSE
12	A12	30	cel39	5.09952	4.12597	1	FALSE
12	A12	31	cel39	5.3183	4.34029	1	FALSE
12	A12	32	cel39	5.51608	4.53362	1	FALSE
12	A12	33	cel39	5.6686	4.68169	1	FALSE
12	A12	34	cel39	5.80382	4.81246	1	FALSE
12	A12	35	cel39	5.92949	4.93368	1	FALSE
12	A12	36	cel39	6.05693	5.05667	1	FALSE
12	A12	37	cel39	6.17529	5.17057	1	FALSE
12	A12	38	cel39	6.26672	5.25755	1	FALSE
12	A12	39	cel39	6.33985	5.32623	1	FALSE
12	A12	40	cel39	6.40243	5.38436	1	FALSE
25	B1	1	mir1	2.45826	0.0327192	0.1	FALSE
25	B1	2	mir1	2.46101	0.0267565	0.1	FALSE
25	B1	3	mir1	2.46181	0.0188373	0.1	FALSE
25	B1	4	mir1	2.45648	0.00477841	0.1	FALSE
25	B1	5	mir1	2.46624	0.00581807	0.1	FALSE
25	B1	6	mir1	2.47509	0.00594935	0.1	FALSE
25	B1	7	mir1	2.48811	0.0102527	0.1	FALSE
25	B1	8	mir1	2.4995	0.0129253	0.1	FALSE
25	B1	9	mir1	2.49405	-0.00124424	0.1	FALSE
25	B1	10	mir1	2.49704	-0.00698092	0.1	FALSE
25	B1	11	mir1	2.50575	-0.00699365	0.1	FALSE
25	B1	12	mir1	2.51043	-0.0110328	0.1	FALSE
25	B1	13	mir1	2.50883	-0.0213519	0.1	FALSE
25	B1	14	mir1	2.52008	-0.0188176	0.1	FALSE
25	B1	15	mir1	2.52527	-0.0223458	0.1	FALSE
25	B1	16	mir1	2.5091	-0.0472413	0.1	FALSE
25	B1	17	mir1	2.53896	-0.0260975	0.1	FALSE
25	B1	18	mir1	2.58527	0.0114925	0.1	FALSE
25	B1	19	mir1	2.61098	0.0284773	0.1	FALSE
25	B1	20	mir1	2.62375	0.0325282	0.1	FALSE
25	B1	21	mir1	2.63099	0.0310464	0.1	FALSE
25	B1	22	mir1	2.64571	0.037053	0.1	FALSE
25	B1	23	mir1	2.65881	0.0414286	0.1	FALSE
25	B1	24	mir1	2.68952	0.063415	0.1	FALSE
25	B1	25	mir1	2.71623	0.0814119	0.1	FALSE
25	B1	26	mir1	2.75359	0.11005	0.1	FALSE
25	B1	27	mir1	2.79843	0.14617	0.1	FALSE
25	B1	28	mir1	2.85046	0.189475	0.1	FALSE
25	B1	29	mir1	2.89422	0.22452	0.1	FALSE
25	B1	30	mir1	2.9608	0.28238	0.1	FALSE
25	B1	31	mir1	3.02605	0.33891	0.1	FALSE
25	B1	32	mir1	3.06965	0.373787	0.1	FALSE
25	B1	33	mir1	3.12815	0.423565	0.1	FALSE
25	B1	34	mir1	3.19201	0.478705	0.1	FALSE
25	B1	35	mir1	3.24671	0.524683	0.1	FALSE
25	B1	36	mir1	3.29996	0.569215	0.1	FALSE
25	B1	37	mir1	3.33861	0.599149	0.1	FALSE
25	B1	38	mir1	3.37999	0.631805	0.1	FALSE
25	B1	39	mir1	3.4255	0.668598	0.1	FALSE
25	B1	40	mir1	3.45883	0.693208	0.1	FALSE
29	B5	1	mir23a	1.65362	0.0106236	0.1	FALSE
29	B5	2	mir23a	1.65768	0.00905564	0.1	FALSE
29	B5	3	mir23a	1.66086	0.00661731	0.1	FALSE
29	B5	4	mir23a	1.67278	0.0129237	0.1	FALSE
29	B5	5	mir23a	1.67868	0.0132017	0.1	FALSE
29	B5	6	mir23a	1.6784	0.00730614	0.1	FALSE
29	B5	7	mir23a	1.67851	0.00179793	0.1	FALSE
29	B5	8	mir23a	1.68321	0.000871886	0.1	FALSE
29	B5	9	mir23a	1.69421	0.00625571	0.1	FALSE
29	B5	10	mir23a	1.69091	-0.00266356	0.1	FALSE
29	B5	11	mir23a	1.68723	-0.0119641	0.1	FALSE
29	B5	12	mir23a	1.67276	-0.0320544	0.1	FALSE
29	B5	13	mir23a	1.67156	-0.0388725	0.1	FALSE
29	B5	14	mir23a	1.69197	-0.0240828	0.1	FALSE
29	B5	15	mir23a	1.72857	0.00689833	0.1	FALSE
29	B5	16	mir23a	1.74189	0.0145991	0.1	FALSE
29	B5	17	mir23a	1.75158	0.0186772	0.1	FALSE
29	B5	18	mir23a	1.74897	0.010447	0.1	FALSE
29	B5	19	mir23a	1.74287	-0.00127035	0.1	FALSE
29	B5	20	mir23a	1.747	-0.00276109	0.1	FALSE
29	B5	21	mir23a	1.75302	-0.00236105	0.1	FALSE
29	B5	22	mir23a	1.7576	-0.00340559	0.1	FALSE
29	B5	23	mir23a	1.76535	-0.00126581	0.1	FALSE
29	B5	24	mir23a	1.78137	0.00913232	0.1	FALSE
29	B5	25	mir23a	1.78983	0.0119729	0.1	FALSE
29	B5	26	mir23a	1.80042	0.0169398	0.1	FALSE
29	B5	27	mir23a	1.83668	0.0475864	0.1	FALSE
29	B5	28	mir23a	1.89298	0.0982677	0.1	FALSE
29	B5	29	mir23a	1.97364	0.173308	0.1	FALSE
29	B5	30	mir23a	2.08667	0.280718	0.1	FALSE
29	B5	31	mir23a	2.22599	0.414415	0.1	FALSE
29	B5	32	mir23a	2.36115	0.543959	0.1	FALSE
29	B5	33	mir23a	2.49651	0.673703	0.1	FALSE
29	B5	34	mir23a	2.63495	0.806519	0.1	FALSE
29	B5	35	mir23a	2.7747	0.940649	0.1	FALSE
29	B5	36	mir23a	2.9112	1.07153	0.1	FALSE
29	B5	37	mir23a	3.02325	1.17796	0.1	FALSE
29	B5	38	mir23a	3.14301	1.2921	0.1	FALSE
29	B5	39	mir23a	3.254	1.39747	0.1	FALSE
29	B5	40	mir23a	3.3319	1.46975	0.1	FALSE
36	B12	1	cel39	0.880948	0.0163658	0.1	FALSE
36	B12	2	cel39	0.880289	0.00906549	0.1	FALSE
36	B12	3	cel39	0.886399	0.00853385	0.1	FALSE
36	B12	4	cel39	0.892364	0.00785749	0.1	FALSE
36	B12	5	cel39	0.892093	0.000945288	0.1	FALSE
36	B12	6	cel39	0.893341	-0.00444711	0.1	FALSE
36	B12	7	cel39	0.898266	-0.00616357	0.1	FALSE
36	B12	8	cel39	0.906956	-0.00411493	0.1	FALSE
36	B12	9	cel39	0.905561	-0.012151	0.1	FALSE
36	B12	10	cel39	0.919249	-0.00510466	0.1	FALSE
36	B12	11	cel39	0.925218	-0.00577607	0.1	FALSE
36	B12	12	cel39	0.943615	0.00597955	0.1	FALSE
36	B12	13	cel39	0.953854	0.00957762	0.1	FALSE
36	B12	14	cel39	0.954679	0.00376107	0.1	FALSE
36	B12	15	cel39	0.959186	0.00162702	0.1	FALSE
36	B12	16	cel39	0.963676	-0.000524499	0.1	FALSE
36	B12	17	cel39	0.967519	-0.00332219	0.1	FALSE
36	B12	18	cel39	0.993775	0.0162927	0.1	FALSE
36	B12	19	cel39	1.02665	0.0425282	0.1	FALSE
36	B12	20	cel39	1.07546	0.0846923	0.1	FALSE
36	B12	21	cel39	1.18329	0.185879	0.1	FALSE
36	B12	22	cel39	1.34939	0.345343	0.1	FALSE
36	B12	23	cel39	1.603	0.592316	0.1	FALSE
36	B12	24	cel39	1.96746	0.950134	0.1	FALSE
36	B12	25	cel39	2.40175	1.37778	0.1	FALSE
36	B12	26	cel39	2.85312	1.82251	0.1	FALSE
36	B12	27	cel39	3.29072	2.25346	0.1	FALSE
36	B12	28	cel39	3.70024	2.65635	0.1	FALSE
36	B12	29	cel39	4.06634	3.01581	0.1	FALSE
36	B12	30	cel39	4.40448	3.3473	0.1	FALSE
36	B12	31	cel39	4.7097	3.64588	0.1	FALSE
36	B12	32	cel39	4.97057	3.90011	0.1	FALSE
36	B12	33	cel39	5.18509	4.10799	0.1	FALSE
36	B12	34	cel39	5.40326	4.31952	0.1	FALSE
36	B12	35	cel39	5.58987	4.49949	0.1	FALSE
36	B12	36	cel39	5.73313	4.6361	0.1	FALSE
36	B12	37	cel39	5.86704	4.76337	0.1	FALSE
36	B12	38	cel39	5.99011	4.8798	0.1	FALSE
36	B12	39	cel39	6.09689	4.97994	0.1	FALSE
36	B12	40	cel39	6.15424	5.03065	0.1	FALSE
49	C1	1	mir1	2.41139	0.0301613	0.01	FALSE
49	C1	2	mir1	2.41241	0.0229326	0.01	FALSE
49	C1	3	mir1	2.41583	0.0181115	0.01	FALSE
49	C1	4	mir1	2.42163	0.0156672	0.01	FALSE
49	C1	5	mir1	2.42402	0.00981711	0.01	FALSE
49	C1	6	mir1	2.44015	0.0177047	0.01	FALSE
49	C1	7	mir1	2.445	0.0143079	0.01	FALSE
49	C1	8	mir1	2.43911	0.000172479	0.01	FALSE
49	C1	9	mir1	2.44321	-0.00397032	0.01	FALSE
49	C1	10	mir1	2.45534	-8.79544e-05	0.01	FALSE
49	C1	11	mir1	2.45661	-0.00706007	0.01	FALSE
49	C1	12	mir1	2.45766	-0.0142532	0.01	FALSE
49	C1	13	mir1	2.45912	-0.0210372	0.01	FALSE
49	C1	14	mir1	2.45613	-0.0322763	0.01	FALSE
49	C1	15	mir1	2.45498	-0.0416655	0.01	FALSE
49	C1	16	mir1	2.44717	-0.0577183	0.01	FALSE
49	C1	17	mir1	2.48208	-0.0310505	0.01	FALSE
49	C1	18	mir1	2.54588	0.0245005	0.01	FALSE
49	C1	19	mir1	2.56048	0.0308539	0.01	FALSE
49	C1	20	mir1	2.57375	0.035885	0.01	FALSE
49	C1	21	mir1	2.56496	0.0188494	0.01	FALSE
49	C1	22	mir1	2.55416	-0.000189765	0.01	FALSE
49	C1	23	mir1	2.56155	-0.00104382	0.01	FALSE
49	C1	24	mir1	2.58427	0.0134315	0.01	FALSE
49	C1	25	mir1	2.58823	0.00914277	0.01	FALSE
49	C1	26	mir1	2.58924	0.00190887	0.01	FALSE
49	C1	27	mir1	2.60028	0.00470691	0.01	FALSE
49	C1	28	mir1	2.61713	0.0133102	0.01	FALSE
49	C1	29	mir1	2.65386	0.0418012	0.01	FALSE
49	C1	30	mir1	2.70456	0.0842542	0.01	FALSE
49	C1	31	mir1	2.75951	0.130954	0.01	FALSE
49	C1	32	mir1	2.81497	0.178172	0.01	FALSE
49	C1	33	mir1	2.87104	0.226005	0.01	FALSE
49	C1	34	mir1	2.91694	0.263661	0.01	FALSE
49	C1	35	mir1	2.9741	0.312572	0.01	FALSE
49	C1	36	mir1	3.03595	0.366182	0.01	FALSE
49	C1	37	mir1	3.10203	0.424018	0.01	FALSE
49	C1	38	mir1	3.15398	0.467723	0.01	FALSE
49	C1	39	mir1	3.20552	0.511018	0.01	FALSE
49	C1	40	mir1	3.24778	0.54503	0.01	FALSE
53	C5	1	mir23a	1.66099	0.0166515	0.01	FALSE
53	C5	2	mir23a	1.66517	0.0134692	0.01	FALSE
53	C5	3	mir23a	1.67441	0.0153533	0.01	FALSE
53	C5	4	mir23a	1.6824	0.0159823	0.01	FALSE
53	C5	5	mir23a	1.68615	0.0123729	0.01	FALSE
53	C5	6	mir23a	1.6884	0.00726659	0.01	FALSE
53	C5	7	mir23a	1.68926	0.000764355	0.01	FALSE
53	C5	8	mir23a	1.69162	-0.00424037	0.01	FALSE
53	C5	9	mir23a	1.69917	-0.00404543	0.01	FALSE
53	C5	10	mir23a	1.70645	-0.00412932	0.01	FALSE
53	C5	11	mir23a	1.71092	-0.0070126	0.01	FALSE
53	C5	12	mir23a	1.71056	-0.0147366	0.01	FALSE
53	C5	13	mir23a	1.71091	-0.0217449	0.01	FALSE
53	C5	14	mir23a	1.71313	-0.0268847	0.01	FALSE
53	C5	15	mir23a	1.7104	-0.0369795	0.01	FALSE
53	C5	16	mir23a	1.70454	-0.0501984	0.01	FALSE
53	C5	17	mir23a	1.76564	0.00354347	0.01	FALSE
53	C5	18	mir23a	1.80241	0.0329602	0.01	FALSE
53	C5	19	mir23a	1.81318	0.0363642	0.01	FALSE
53	C5	20	mir23a	1.82185	0.0376726	0.01	FALSE
53	C5	21	mir23a	1.81835	0.0268134	0.01	FALSE
53	C5	22	mir23a	1.80958	0.0106919	0.01	FALSE
53	C5	23	mir23a	1.80221	-0.00404567	0.01	FALSE
53	C5	24	mir23a	1.80243	-0.011185	0.01	FALSE
53	C5	25	mir23a	1.81479	-0.00617789	0.01	FALSE
53	C5	26	mir23a	1.81993	-0.00840481	0.01	FALSE
53	C5	27	mir23a	1.8282	-0.00749127	0.01	FALSE
53	C5	28	mir23a	1.84216	-0.000895507	0.01	FALSE
53	C5	29	mir23a	1.85757	0.00716355	0.01	FALSE
53	C5	30	mir23a	1.88722	0.029451	0.01	FALSE
53	C5	31	mir23a	1.94057	0.0754356	0.01	FALSE
53	C5	32	mir23a	2.01835	0.14586	0.01	FALSE
53	C5	33	mir23a	2.11728	0.237434	0.01	FALSE
53	C5	34	mir23a	2.24762	0.360414	0.01	FALSE
53	C5	35	mir23a	2.37827	0.483703	0.01	FALSE
53	C5	36	mir23a	2.51952	0.617589	0.01	FALSE
53	C5	37	mir23a	2.66361	0.754321	0.01	FALSE
53	C5	38	mir23a	2.79298	0.876329	0.01	FALSE
53	C5	39	mir23a	2.93271	1.0087	0.01	FALSE
53	C5	40	mir23a	3.03546	1.10409	0.01	FALSE
60	C12	1	cel39	0.875438	-0.00775381	0.01	FALSE
60	C12	2	cel39	0.875988	-0.0102756	0.01	FALSE
60	C12	3	cel39	0.884343	-0.00499141	0.01	FALSE
60	C12	4	cel39	0.887441	-0.00496529	0.01	FALSE
60	C12	5	cel39	0.892803	-0.00267462	0.01	FALSE
60	C12	6	cel39	0.90132	0.00277004	0.01	FALSE
60	C12	7	cel39	0.904652	0.00303082	0.01	FALSE
60	C12	8	cel39	0.908783	0.00409001	0.01	FALSE
60	C12	9	cel39	0.912972	0.00520773	0.01	FALSE
60	C12	10	cel39	0.915137	0.00430109	0.01	FALSE
60	C12	11	cel39	0.91504	0.0011324	0.01	FALSE
60	C12	12	cel39	0.916668	-0.000311209	0.01	FALSE
60	C12	13	cel39	0.921795	0.00174409	0.01	FALSE
60	C12	14	cel39	0.922487	-0.000635196	0.01	FALSE
60	C12	15	cel39	0.921749	-0.00444499	0.01	FALSE
60	C12	16	cel39	0.925012	-0.00425347	0.01	FALSE
60	C12	17	cel39	0.937242	0.00490533	0.01	FALSE
60	C12	18	cel39	0.946512	0.0111037	0.01	FALSE
60	C12	19	cel39	0.965896	0.0274162	0.01	FALSE
60	C12	20	cel39	0.985479	0.0439276	0.01	FALSE
60	C12	21	cel39	1.00012	0.0554992	0.01	FALSE
60	C12	22	cel39	1.01704	0.0693453	0.01	FALSE
60	C12	23	cel39	1.04629	0.0955237	0.01	FALSE
60	C12	24	cel39	1.12446	0.17062	0.01	FALSE
60	C12	25	cel39	1.26507	0.308165	0.01	FALSE
60	C12	26	cel39	1.47282	0.512842	0.01	FALSE
60	C12	27	cel39	1.78994	0.82689	0.01	FALSE
60	C12	28	cel39	2.18722	1.22109	0.01	FALSE
60	C12	29	cel39	2.63701	1.66782	0.01	FALSE
60	C12	30	cel39	3.10383	2.13157	0.01	FALSE
60	C12	31	cel39	3.54389	2.56855	0.01	FALSE
60	C12	32	cel39	3.93337	2.95496	0.01	FALSE
60	C12	33	cel39	4.29485	3.31337	0.01	FALSE
60	C12	34	cel39	4.62644	3.64188	0.01	FALSE
60	C12	35	cel39	4.91663	3.929	0.01	FALSE
60	C12	36	cel39	5.16782	4.17712	0.01	FALSE
60	C12	37	cel39	5.38877	4.39501	0.01	FALSE
60	C12	38	cel39	5.5869	4.59006	0.01	FALSE
60	C12	39	cel39	5.75258	4.75267	0.01	FALSE
60	C12	40	cel39	5.86808	4.8651	0.01	FALSE
73	D1	1	mir1	2.40301	0.00316886	0.001	FALSE
73	D1	2	mir1	2.4032	-0.00156692	0.001	FALSE
73	D1	3	mir1	2.40715	-0.00254237	0.001	FALSE
73	D1	4	mir1	2.41454	-7.67172e-05	0.001	FALSE
73	D1	5	mir1	2.42671	0.00716827	0.001	FALSE
73	D1	6	mir1	2.43546	0.0109862	0.001	FALSE
73	D1	7	mir1	2.4367	0.00730187	0.001	FALSE
73	D1	8	mir1	2.43862	0.00429439	0.001	FALSE
73	D1	9	mir1	2.44145	0.00220696	0.001	FALSE
73	D1	10	mir1	2.44747	0.00329407	0.001	FALSE
73	D1	11	mir1	2.45548	0.00638628	0.001	FALSE
73	D1	12	mir1	2.46096	0.00693719	0.001	FALSE
73	D1	13	mir1	2.46842	0.00947222	0.001	FALSE
73	D1	14	mir1	2.47122	0.00734975	0.001	FALSE
73	D1	15	mir1	2.4594	-0.00939852	0.001	FALSE
73	D1	16	mir1	2.45294	-0.0207783	0.001	FALSE
73	D1	17	mir1	2.42723	-0.0514133	0.001	FALSE
73	D1	18	mir1	2.42167	-0.0619052	0.001	FALSE
73	D1	19	mir1	2.48814	-0.000360131	0.001	FALSE
73	D1	20	mir1	2.51313	0.0197044	0.001	FALSE
73	D1	21	mir1	2.51489	0.0165445	0.001	FALSE
73	D1	22	mir1	2.51699	0.0137223	0.001	FALSE
73	D1	23	mir1	2.51254	0.00434118	0.001	FALSE
73	D1	24	mir1	2.51591	0.00279091	0.001	FALSE
73	D1	25	mir1	2.52089	0.00283876	0.001	FALSE
73	D1	26	mir1	2.53008	0.00710304	0.001	FALSE
73	D1	27	mir1	2.53364	0.00574469	0.001	FALSE
73	D1	28	mir1	2.53719	0.00436823	0.001	FALSE
73	D1	29	mir1	2.54167	0.00391921	0.001	FALSE
73	D1	30	mir1	2.55168	0.00900675	0.001	FALSE
73	D1	31	mir1	2.58655	0.038952	0.001	FALSE
73	D1	32	mir1	2.62062	0.0680996	0.001	FALSE
73	D1	33	mir1	2.65765	0.100203	0.001	FALSE
73	D1	34	mir1	2.7088	0.146422	0.001	FALSE
73	D1	35	mir1	2.76182	0.194526	0.001	FALSE
73	D1	36	mir1	2.8139	0.241676	0.001	FALSE
73	D1	37	mir1	2.87302	0.295876	0.001	FALSE
73	D1	38	mir1	2.92544	0.343367	0.001	FALSE
73	D1	39	mir1	2.96741	0.380411	0.001	FALSE
73	D1	40	mir1	3.01217	0.420246	0.001	FALSE
77	D5	1	mir23a	1.66308	-0.000614416	0.001	FALSE
77	D5	2	mir23a	1.66248	-0.00575534	0.001	FALSE
77	D5	3	mir23a	1.66694	-0.00582308	0.001	FALSE
77	D5	4	mir23a	1.67886	0.00155941	0.001	FALSE
77	D5	5	mir23a	1.68386	0.00202788	0.001	FALSE
77	D5	6	mir23a	1.68306	-0.00330641	0.001	FALSE
77	D5	7	mir23a	1.6859	-0.00500624	0.001	FALSE
77	D5	8	mir23a	1.6989	0.00346499	0.001	FALSE
77	D5	9	mir23a	1.70639	0.00641885	0.001	FALSE
77	D5	10	mir23a	1.7118	0.0073005	0.001	FALSE
77	D5	11	mir23a	1.71217	0.0031359	0.001	FALSE
77	D5	12	mir23a	1.71564	0.00207264	0.001	FALSE
77	D5	13	mir23a	1.71417	-0.00393541	0.001	FALSE
77	D5	14	mir23a	1.71473	-0.00790904	0.001	FALSE
77	D5	15	mir23a	1.7243	-0.00287748	0.001	FALSE
77	D5	16	mir23a	1.75362	0.0219115	0.001	FALSE
77	D5	17	mir23a	1.79174	0.0554963	0.001	FALSE
77	D5	18	mir23a	1.8451	0.104326	0.001	FALSE
77	D5	19	mir23a	1.85365	0.108337	0.001	FALSE
77	D5	20	mir23a	1.85485	0.105005	0.001	FALSE
77	D5	21	mir23a	1.85862	0.104245	0.001	FALSE
77	D5	22	mir23a	1.86905	0.11014	0.001	FALSE
77	D5	23	mir23a	1.87701	0.113563	0.001	FALSE
77	D5	24	mir23a	1.88427	0.116285	0.001	FALSE
77	D5	25	mir23a	1.88914	0.116629	0.001	FALSE
77	D5	26	mir23a	1.89326	0.116212	0.001	FALSE
77	D5	27	mir23a	1.90519	0.123611	0.001	FALSE
77	D5	28	mir23a	1.91034	0.124225	0.001	FALSE
77	D5	29	mir23a	1.91374	0.123085	0.001	FALSE
77	D5	30	mir23a	1.92181	0.126627	0.001	FALSE
77	D5	31	mir23a	1.93933	0.139613	0.001	FALSE
77	D5	32	mir23a	1.95579	0.151535	0.001	FALSE
77	D5	33	mir23a	1.98359	0.174807	0.001	FALSE
77	D5	34	mir23a	2.03597	0.222649	0.001	FALSE
77	D5	35	mir23a	2.13088	0.313029	0.001	FALSE
77	D5	36	mir23a	2.24818	0.425788	0.001	FALSE
77	D5	37	mir23a	2.39625	0.56933	0.001	FALSE
77	D5	38	mir23a	2.54447	0.713014	0.001	FALSE
77	D5	39	mir23a	2.69412	0.858132	0.001	FALSE
77	D5	40	mir23a	2.83752	0.996993	0.001	FALSE
84	D12	1	cel39	0.893617	0.00446749	0.001	FALSE
84	D12	2	cel39	0.896925	0.00246703	0.001	FALSE
84	D12	3	cel39	0.899291	-0.000475895	0.001	FALSE
84	D12	4	cel39	0.90479	-0.000285049	0.001	FALSE
84	D12	5	cel39	0.916787	0.006403	0.001	FALSE
84	D12	6	cel39	0.921793	0.0061002	0.001	FALSE
84	D12	7	cel39	0.925026	0.00402458	0.001	FALSE
84	D12	8	cel39	0.924188	-0.00212156	0.001	FALSE
84	D12	9	cel39	0.922867	-0.00875134	0.001	FALSE
84	D12	10	cel39	0.928296	-0.0086313	0.001	FALSE
84	D12	11	cel39	0.931047	-0.0111889	0.001	FALSE
84	D12	12	cel39	0.934218	-0.013327	0.001	FALSE
84	D12	13	cel39	0.945378	-0.00747524	0.001	FALSE
84	D12	14	cel39	0.968835	0.0106726	0.001	FALSE
84	D12	15	cel39	0.974615	0.0111437	0.001	FALSE
84	D12	16	cel39	0.979767	0.0109872	0.001	FALSE
84	D12	17	cel39	0.985007	0.010919	0.001	FALSE
84	D12	18	cel39	0.989866	0.0104691	0.001	FALSE
84	D12	19	cel39	0.986597	0.00189122	0.001	FALSE
84	D12	20	cel39	0.985647	-0.00436698	0.001	FALSE
84	D12	21	cel39	0.987329	-0.00799423	0.001	FALSE
84	D12	22	cel39	0.995932	-0.00469935	0.001	FALSE
84	D12	23	cel39	1.00265	-0.0032937	0.001	FALSE
84	D12	24	cel39	1.01105	-0.000202673	0.001	FALSE
84	D12	25	cel39	1.0349	0.0183411	0.001	FALSE
84	D12	26	cel39	1.06882	0.046953	0.001	FALSE
84	D12	27	cel39	1.12457	0.0973956	0.001	FALSE
84	D12	28	cel39	1.23646	0.203977	0.001	FALSE
84	D12	29	cel39	1.41605	0.378256	0.001	FALSE
84	D12	30	cel39	1.69475	0.651649	0.001	FALSE
84	D12	31	cel39	2.06438	1.01597	0.001	FALSE
84	D12	32	cel39	2.49507	1.44135	0.001	FALSE
84	D12	33	cel39	2.94721	1.88818	0.001	FALSE
84	D12	34	cel39	3.38401	2.31967	0.001	FALSE
84	D12	35	cel39	3.78289	2.71325	0.001	FALSE
84	D12	36	cel39	4.13199	3.05704	0.001	FALSE
84	D12	37	cel39	4.45389	3.37363	0.001	FALSE
84	D12	38	cel39	4.75305	3.66748	0.001	FALSE
84	D12	39	cel39	5.00245	3.91157	0.001	FALSE
84	D12	40	cel39	5.18147	4.08528	0.001	FALSE
97	E1	1	mir1	2.41157	0.00263444	0.0001	FALSE
97	E1	2	mir1	2.41387	-0.00147151	0.0001	FALSE
97	E1	3	mir1	2.42228	0.000541562	0.0001	FALSE
97	E1	4	mir1	2.43034	0.00220201	0.0001	FALSE
97	E1	5	mir1	2.44231	0.00778277	0.0001	FALSE
97	E1	6	mir1	2.44968	0.0087468	0.0001	FALSE
97	E1	7	mir1	2.45404	0.00670723	0.0001	FALSE
97	E1	8	mir1	2.44164	-0.0120853	0.0001	FALSE
97	E1	9	mir1	2.45288	-0.00724841	0.0001	FALSE
97	E1	10	mir1	2.47268	0.00616178	0.0001	FALSE
97	E1	11	mir1	2.47447	0.00154801	0.0001	FALSE
97	E1	12	mir1	2.47827	-0.00105304	0.0001	FALSE
97	E1	13	mir1	2.46778	-0.0179411	0.0001	FALSE
97	E1	14	mir1	2.46562	-0.0264969	0.0001	FALSE
97	E1	15	mir1	2.46639	-0.0321208	0.0001	FALSE
97	E1	16	mir1	2.49204	-0.0128708	0.0001	FALSE
97	E1	17	mir1	2.50806	-0.00324576	0.0001	FALSE
97	E1	18	mir1	2.53583	0.01812	0.0001	FALSE
97	E1	19	mir1	2.55191	0.027808	0.0001	FALSE
97	E1	20	mir1	2.55169	0.0211853	0.0001	FALSE
97	E1	21	mir1	2.55056	0.0136602	0.0001	FALSE
97	E1	22	mir1	2.55325	0.00994763	0.0001	FALSE
97	E1	23	mir1	2.56515	0.0154492	0.0001	FALSE
97	E1	24	mir1	2.56393	0.00782948	0.0001	FALSE
97	E1	25	mir1	2.56222	-0.000270213	0.0001	FALSE
97	E1	26	mir1	2.57203	0.00314285	0.0001	FALSE
97	E1	27	mir1	2.57323	-0.00205839	0.0001	FALSE
97	E1	28	mir1	2.57401	-0.00767615	0.0001	FALSE
97	E1	29	mir1	2.58159	-0.00649588	0.0001	FALSE
97	E1	30	mir1	2.58411	-0.0103777	0.0001	FALSE
97	E1	31	mir1	2.58999	-0.0108924	0.0001	FALSE
97	E1	32	mir1	2.59833	-0.00895344	0.0001	FALSE
97	E1	33	mir1	2.62969	0.0160105	0.0001	FALSE
97	E1	34	mir1	2.65316	0.0330809	0.0001	FALSE
97	E1	35	mir1	2.68129	0.0548136	0.0001	FALSE
97	E1	36	mir1	2.71819	0.0853136	0.0001	FALSE
97	E1	37	mir1	2.76941	0.130134	0.0001	FALSE
97	E1	38	mir1	2.83172	0.186049	0.0001	FALSE
97	E1	39	mir1	2.87891	0.22684	0.0001	FALSE
97	E1	40	mir1	2.89852	0.240055	0.0001	FALSE
101	E5	1	mir23a	1.69567	-0.0049514	0.0001	FALSE
101	E5	2	mir23a	1.69515	-0.00894246	0.0001	FALSE
101	E5	3	mir23a	1.69476	-0.0127934	0.0001	FALSE
101	E5	4	mir23a	1.70325	-0.00776882	0.0001	FALSE
101	E5	5	mir23a	1.70845	-0.00602757	0.0001	FALSE
101	E5	6	mir23a	1.71761	-0.00033764	0.0001	FALSE
101	E5	7	mir23a	1.7221	0.000687989	0.0001	FALSE
101	E5	8	mir23a	1.72737	0.00249575	0.0001	FALSE
101	E5	9	mir23a	1.73267	0.00433463	0.0001	FALSE
101	E5	10	mir23a	1.73657	0.00477589	0.0001	FALSE
101	E5	11	mir23a	1.74062	0.00535532	0.0001	FALSE
101	E5	12	mir23a	1.75173	0.013	0.0001	FALSE
101	E5	13	mir23a	1.76386	0.0216671	0.0001	FALSE
101	E5	14	mir23a	1.75834	0.0126864	0.0001	FALSE
101	E5	15	mir23a	1.74975	0.000631585	0.0001	FALSE
101	E5	16	mir23a	1.73303	-0.0195519	0.0001	FALSE
101	E5	17	mir23a	1.72191	-0.0341401	0.0001	FALSE
101	E5	18	mir23a	1.75589	-0.00362302	0.0001	FALSE
101	E5	19	mir23a	1.76987	0.00689644	0.0001	FALSE
101	E5	20	mir23a	1.77677	0.010335	0.0001	FALSE
101	E5	21	mir23a	1.77918	0.00927803	0.0001	FALSE
101	E5	22	mir23a	1.78081	0.00744609	0.0001	FALSE
101	E5	23	mir23a	1.78281	0.0059818	0.0001	FALSE
101	E5	24	mir23a	1.77789	-0.00240546	0.0001	FALSE
101	E5	25	mir23a	1.77868	-0.00507269	0.0001	FALSE
101	E5	26	mir23a	1.78584	-0.00137689	0.0001	FALSE
101	E5	27	mir23a	1.78864	-0.00204559	0.0001	FALSE
101	E5	28	mir23a	1.79149	-0.00265539	0.0001	FALSE
101	E5	29	mir23a	1.79245	-0.00516682	0.0001	FALSE
101	E5	30	mir23a	1.79445	-0.00662277	0.0001	FALSE
101	E5	31	mir23a	1.80374	-0.000800632	0.0001	FALSE
101	E5	32	mir23a	1.81282	0.00481658	0.0001	FALSE
101	E5	33	mir23a	1.81738	0.00591493	0.0001	FALSE
101	E5	34	mir23a	1.83302	0.0180901	0.0001	FALSE
101	E5	35	mir23a	1.84297	0.0245747	0.0001	FALSE
101	E5	36	mir23a	1.86639	0.0445291	0.0001	FALSE
101	E5	37	mir23a	1.90284	0.0775195	0.0001	FALSE
101	E5	38	mir23a	1.95958	0.130791	0.0001	FALSE
101	E5	39	mir23a	2.03425	0.201999	0.0001	FALSE
101	E5	40	mir23a	2.09006	0.254348	0.0001	FALSE
108	E12	1	cel39	0.889299	0.00218471	0.0001	FALSE
108	E12	2	cel39	0.89278	0.00127024	0.0001	FALSE
108	E12	3	cel39	0.903405	0.0075001	0.0001	FALSE
108	E12	4	cel39	0.90706	0.00675938	0.0001	FALSE
108	E12	5	cel39	0.9121	0.00740399	0.0001	FALSE
108	E12	6	cel39	0.912711	0.00362033	0.0001	FALSE
108	E12	7	cel39	0.915016	0.00153016	0.0001	FALSE
108	E12	8	cel39	0.923152	0.00527093	0.0001	FALSE
108	E12	9	cel39	0.927679	0.0054021	0.0001	FALSE
108	E12	10	cel39	0.930232	0.00355959	0.0001	FALSE
108	E12	11	cel39	0.929115	-0.00195213	0.0001	FALSE
108	E12	12	cel39	0.931622	-0.00384072	0.0001	FALSE
108	E12	13	cel39	0.931613	-0.00824492	0.0001	FALSE
108	E12	14	cel39	0.931265	-0.0129883	0.0001	FALSE
108	E12	15	cel39	0.930817	-0.0178312	0.0001	FALSE
108	E12	16	cel39	0.926035	-0.0270086	0.0001	FALSE
108	E12	17	cel39	0.929151	-0.028288	0.0001	FALSE
108	E12	18	cel39	0.959665	-0.00216908	0.0001	FALSE
108	E12	19	cel39	0.9771	0.0108708	0.0001	FALSE
108	E12	20	cel39	0.984686	0.0140612	0.0001	FALSE
108	E12	21	cel39	0.988062	0.0130418	0.0001	FALSE
108	E12	22	cel39	0.98426	0.00484441	0.0001	FALSE
108	E12	23	cel39	0.98445	0.000639644	0.0001	FALSE
108	E12	24	cel39	0.992604	0.00439824	0.0001	FALSE
108	E12	25	cel39	0.999268	0.0066666	0.0001	FALSE
108	E12	26	cel39	1.00375	0.00675366	0.0001	FALSE
108	E12	27	cel39	1.01456	0.0131712	0.0001	FALSE
108	E12	28	cel39	1.03129	0.0255045	0.0001	FALSE
108	E12	29	cel39	1.06411	0.0539246	0.0001	FALSE
108	E12	30	cel39	1.12284	0.108263	0.0001	FALSE
108	E12	31	cel39	1.22754	0.208567	0.0001	FALSE
108	E12	32	cel39	1.38624	0.362875	0.0001	FALSE
108	E12	33	cel39	1.65104	0.623281	0.0001	FALSE
108	E12	34	cel39	2.00975	0.977591	0.0001	FALSE
108	E12	35	cel39	2.43156	1.39501	0.0001	FALSE
108	E12	36	cel39	2.87815	1.8372	0.0001	FALSE
108	E12	37	cel39	3.31535	2.27001	0.0001	FALSE
108	E12	38	cel39	3.71109	2.66135	0.0001	FALSE
108	E12	39	cel39	4.06481	3.01068	0.0001	FALSE
108	E12	40	cel39	4.32788	3.26935	0.0001	FALSE
121	F1	1	mir1	2.41047	0.0137399	NTC	FALSE
121	F1	2	mir1	2.41198	0.00918311	NTC	FALSE
121	F1	3	mir1	2.41327	0.00440364	NTC	FALSE
121	F1	4	mir1	2.41967	0.00473278	NTC	FALSE
121	F1	5	mir1	2.42646	0.00544743	NTC	FALSE
121	F1	6	mir1	2.42394	-0.00314339	NTC	FALSE
121	F1	7	mir1	2.42891	-0.00424287	NTC	FALSE
121	F1	8	mir1	2.43849	-0.000733232	NTC	FALSE
121	F1	9	mir1	2.44223	-0.00306819	NTC	FALSE
121	F1	10	mir1	2.45086	-0.000508415	NTC	FALSE
121	F1	11	mir1	2.45975	0.00230671	NTC	FALSE
121	F1	12	mir1	2.46478	0.00127184	NTC	FALSE
121	F1	13	mir1	2.47312	0.00354123	NTC	FALSE
121	F1	14	mir1	2.47473	-0.000923048	NTC	FALSE
121	F1	15	mir1	2.47063	-0.0110994	NTC	FALSE
121	F1	16	mir1	2.46064	-0.0271594	NTC	FALSE
121	F1	17	mir1	2.45695	-0.0369158	NTC	FALSE
121	F1	18	mir1	2.44314	-0.0567969	NTC	FALSE
121	F1	19	mir1	2.46656	-0.0394555	NTC	FALSE
121	F1	20	mir1	2.55015	0.0380672	NTC	FALSE
121	F1	21	mir1	2.57531	0.0571541	NTC	FALSE
121	F1	22	mir1	2.56103	0.0368078	NTC	FALSE
121	F1	23	mir1	2.54197	0.011671	NTC	FALSE
121	F1	24	mir1	2.54322	0.00685196	NTC	FALSE
121	F1	25	mir1	2.55373	0.0112929	NTC	FALSE
121	F1	26	mir1	2.55914	0.0106259	NTC	FALSE
121	F1	27	mir1	2.56611	0.0115291	NTC	FALSE
121	F1	28	mir1	2.57268	0.0120201	NTC	FALSE
121	F1	29	mir1	2.57814	0.0114159	NTC	FALSE
121	F1	30	mir1	2.58514	0.012347	NTC	FALSE
121	F1	31	mir1	2.58613	0.00725616	NTC	FALSE
121	F1	32	mir1	2.58324	-0.00169849	NTC	FALSE
121	F1	33	mir1	2.58379	-0.0072223	NTC	FALSE
121	F1	34	mir1	2.59267	-0.00441743	NTC	FALSE
121	F1	35	mir1	2.60486	0.00170241	NTC	FALSE
121	F1	36	mir1	2.60155	-0.00767853	NTC	FALSE
121	F1	37	mir1	2.59821	-0.01709	NTC	FALSE
121	F1	38	mir1	2.6084	-0.0129695	NTC	FALSE
121	F1	39	mir1	2.61212	-0.0153228	NTC	FALSE
121	F1	40	mir1	2.60909	-0.0244265	NTC	FALSE
125	F5	1	mir23a	1.66261	0.0157178	NTC	FALSE
125	F5	2	mir23a	1.66932	0.0224217	NTC	FALSE
125	F5	3	mir23a	1.67468	0.027788	NTC	FALSE
125	F5	4	mir23a	1.68266	0.0357647	NTC	FALSE
125	F5	5	mir23a	1.68297	0.0360795	NTC	FALSE
125	F5	6	mir23a	1.68805	0.0411573	NTC	FALSE
125	F5	7	mir23a	1.69675	0.0498541	NTC	FALSE
125	F5	8	mir23a	1.70276	0.0558703	NTC	FALSE
125	F5	9	mir23a	1.71284	0.0659425	NTC	FALSE
125	F5	10	mir23a	1.72221	0.075316	NTC	FALSE
125	F5	11	mir23a	1.72712	0.0802211	NTC	FALSE
125	F5	12	mir23a	1.73545	0.0885511	NTC	FALSE
125	F5	13	mir23a	1.74534	0.0984444	NTC	FALSE
125	F5	14	mir23a	1.74441	0.0975186	NTC	FALSE
125	F5	15	mir23a	1.72385	0.0769583	NTC	FALSE
125	F5	16	mir23a	1.69118	0.0442834	NTC	FALSE
125	F5	17	mir23a	1.65272	0.00582822	NTC	FALSE
125	F5	18	mir23a	1.63478	-0.0121153	NTC	FALSE
125	F5	19	mir23a	1.59411	-0.0527892	NTC	FALSE
125	F5	20	mir23a	1.57927	-0.06762	NTC	FALSE
125	F5	21	mir23a	1.57887	-0.0680238	NTC	FALSE
125	F5	22	mir23a	1.58293	-0.0639646	NTC	FALSE
125	F5	23	mir23a	1.58217	-0.0647238	NTC	FALSE
125	F5	24	mir23a	1.58273	-0.0641601	NTC	FALSE
125	F5	25	mir23a	1.5871	-0.0597911	NTC	FALSE
125	F5	26	mir23a	1.59473	-0.0521629	NTC	FALSE
125	F5	27	mir23a	1.59743	-0.0494606	NTC	FALSE
125	F5	28	mir23a	1.59839	-0.048503	NTC	FALSE
125	F5	29	mir23a	1.59617	-0.0507279	NTC	FALSE
125	F5	30	mir23a	1.59714	-0.0497522	NTC	FALSE
125	F5	31	mir23a	1.61074	-0.03615	NTC	FALSE
125	F5	32	mir23a	1.61504	-0.0318551	NTC	FALSE
125	F5	33	mir23a	1.61542	-0.0314784	NTC	FALSE
125	F5	34	mir23a	1.61819	-0.0287078	NTC	FALSE
125	F5	35	mir23a	1.62492	-0.021976	NTC	FALSE
125	F5	36	mir23a	1.62957	-0.0173225	NTC	FALSE
125	F5	37	mir23a	1.64042	-0.00647227	NTC	FALSE
125	F5	38	mir23a	1.64288	-0.00401441	NTC	FALSE
125	F5	39	mir23a	1.64909	0.00219353	NTC	FALSE
125	F5	40	mir23a	1.64794	0.00104924	NTC	FALSE
132	F12	1	cel39	0.874521	-0.0012108	NTC	FALSE
132	F12	2	cel39	0.876531	-0.00283987	NTC	FALSE
132	F12	3	cel39	0.879141	-0.00386848	NTC	FALSE
132	F12	4	cel39	0.886693	4.35945e-05	NTC	FALSE
132	F12	5	cel39	0.890111	-0.000177435	NTC	FALSE
132	F12	6	cel39	0.89393	2.49589e-06	NTC	FALSE
132	F12	7	cel39	0.893112	-0.00445422	NTC	FALSE
132	F12	8	cel39	0.893844	-0.00736223	NTC	FALSE
132	F12	9	cel39	0.898385	-0.00645995	NTC	FALSE
132	F12	10	cel39	0.907322	-0.00116176	NTC	FALSE
132	F12	11	cel39	0.911707	-0.000416423	NTC	FALSE
132	F12	12	cel39	0.915176	-0.000586312	NTC	FALSE
132	F12	13	cel39	0.917106	-0.00229531	NTC	FALSE
132	F12	14	cel39	0.920328	-0.00271292	NTC	FALSE
132	F12	15	cel39	0.931118	0.00443837	NTC	FALSE
132	F12	16	cel39	0.938242	0.00792332	NTC	FALSE
132	F12	17	cel39	0.940688	0.00672954	NTC	FALSE
132	F12	18	cel39	0.940519	0.00292151	NTC	FALSE
132	F12	19	cel39	0.944111	0.00287405	NTC	FALSE
132	F12	20	cel39	0.945025	0.000149026	NTC	FALSE
132	F12	21	cel39	0.952005	0.00348961	NTC	FALSE
132	F12	22	cel39	0.957768	0.00561331	NTC	FALSE
132	F12	23	cel39	0.963937	0.00814393	NTC	FALSE
132	F12	24	cel39	0.962763	0.00333078	NTC	FALSE
132	F12	25	cel39	0.963932	0.000860329	NTC	FALSE
132	F12	26	cel39	0.96457	-0.00214054	NTC	FALSE
132	F12	27	cel39	0.969611	-0.000739609	NTC	FALSE
132	F12	28	cel39	0.977834	0.00384439	NTC	FALSE
132	F12	29	cel39	0.98	0.00237154	NTC	FALSE
132	F12	30	cel39	0.981019	-0.000248812	NTC	FALSE
132	F12	31	cel39	0.987821	0.00291374	NTC	FALSE
132	F12	32	cel39	0.988301	-0.000244611	NTC	FALSE
132	F12	33	cel39	0.987978	-0.00420702	NTC	FALSE
132	F12	34	cel39	0.992029	-0.00379565	NTC	FALSE
132	F12	35	cel39	0.994945	-0.00451831	NTC	FALSE
132	F12	36	cel39	1.00441	0.00130421	NTC	FALSE
132	F12	37	cel39	1.00661	-0.000134599	NTC	FALSE
132	F12	38	cel39	1.00829	-0.00209447	NTC	FALSE
132	F12	39	cel39	1.00469	-0.00933508	NTC	FALSE
132	F12	40	cel39	1.00004	-0.0176181	NTC	FALSE
