## Supplementary Table 5 for "qPCR Guru, a free browser-based platform, strengthens microRNA analyses using full-curve Cq estimation"

### Sheet: Results
Well	Well Position	Omit	Sample	Target	Task	Reporter	Quencher	Amp Status	Amp Score	Curve Quality	Result Quality Issues	Cq	Cq Confidence	Cq Mean	Cq SD	Auto Threshold	Threshold	Auto Baseline	Baseline Start	Baseline End
1	A1	FALSE	CS1	mir1	UNKNOWN	FAM	NFQ-MGB	AMP	0.912221			22.393	0.452214	18.2284	3.6083	TRUE	0.04	TRUE	3	20
5	A5	FALSE	CS1	mir23a	UNKNOWN	FAM	NFQ-MGB	AMP	1.23978			25.2866	0.885821	25.2373	0.666327	TRUE	0.0659557	TRUE	3	22
25	B1	FALSE	CS1	mir1	UNKNOWN	FAM	NFQ-MGB	INCONCLUSIVE	0.918919			16.0366	0.401981	18.2284	3.6083	TRUE	0.04	TRUE	3	14
29	B5	FALSE	CS1	mir23a	UNKNOWN	FAM	NFQ-MGB	AMP	1.18467			25.8776	0.901013	25.2373	0.666327	TRUE	0.0659557	TRUE	3	21
49	C1	FALSE	CS1	mir1	UNKNOWN	FAM	NFQ-MGB	AMP	1.01095			16.2556	0.282498	18.2284	3.6083	TRUE	0.04	TRUE	3	16
53	C5	FALSE	CS1	mir23a	UNKNOWN	FAM	NFQ-MGB	AMP	1.20504			24.5477	0.893805	25.2373	0.666327	TRUE	0.0659557	TRUE	3	19
73	D1	FALSE	CS2	mir1	UNKNOWN	FAM	NFQ-MGB	AMP	0.998514			19.9804	0.433887	17.8131	2.49777	TRUE	0.04	TRUE	3	17
77	D5	FALSE	CS2	mir23a	UNKNOWN	FAM	NFQ-MGB	AMP	1.24983			23.6215	0.832709	23.61	0.490933	TRUE	0.0659557	TRUE	3	19
97	E1	FALSE	CS2	mir1	UNKNOWN	FAM	NFQ-MGB	INCONCLUSIVE	0.874902			15.0814	0.294966	17.8131	2.49777	TRUE	0.04	TRUE	3	12
101	E5	FALSE	CS2	mir23a	UNKNOWN	FAM	NFQ-MGB	AMP	1.24661			24.0952	0.795035	23.61	0.490933	TRUE	0.0659557	TRUE	3	21
121	F1	FALSE	CS2	mir1	UNKNOWN	FAM	NFQ-MGB	INCONCLUSIVE	0.99765			18.3776	0.485155	17.8131	2.49777	TRUE	0.04	TRUE	3	16
125	F5	FALSE	CS2	mir23a	UNKNOWN	FAM	NFQ-MGB	AMP	1.25621			23.1135	0.739925	23.61	0.490933	TRUE	0.0659557	TRUE	3	21
145	G1	FALSE	CS3	mir1	UNKNOWN	FAM	NFQ-MGB	AMP	1.01545			14.2345	0.253081	17.7982	4.13713	TRUE	0.04	TRUE	3	15
149	G5	FALSE	CS3	mir23a	UNKNOWN	FAM	NFQ-MGB	AMP	1.14958			23.96	0.782498	25.1826	1.13793	TRUE	0.0659557	TRUE	3	20
169	H1	FALSE	CS3	mir1	UNKNOWN	FAM	NFQ-MGB	AMP	0.869729			16.825	0.37107	17.7982	4.13713	TRUE	0.04	TRUE	3	13
173	H5	FALSE	CS3	mir23a	UNKNOWN	FAM	NFQ-MGB	AMP	1.21295			25.3771	0.827214	25.1826	1.13793	TRUE	0.0659557	TRUE	3	21
193	I1	FALSE	CS3	mir1	UNKNOWN	FAM	NFQ-MGB	AMP	1.01889			22.3352	0.723491	17.7982	4.13713	TRUE	0.04	TRUE	3	20
197	I5	FALSE	CS3	mir23a	UNKNOWN	FAM	NFQ-MGB	AMP	1.16611			26.2108	0.859167	25.1826	1.13793	TRUE	0.0659557	TRUE	3	22
217	J1	FALSE	CS4	mir1	UNKNOWN	FAM	NFQ-MGB	AMP	0.978874			23.0175	0.665217	17.881	4.45745	TRUE	0.04	TRUE	3	19
221	J5	FALSE	CS4	mir23a	UNKNOWN	FAM	NFQ-MGB	AMP	1.10417			26.3683	0.836877	26.5685	0.572335	TRUE	0.0659557	TRUE	3	22
241	K1	FALSE	CS4	mir1	UNKNOWN	FAM	NFQ-MGB	INCONCLUSIVE	0.866569			15.5974	0.221441	17.881	4.45745	TRUE	0.04	TRUE	3	14
245	K5	FALSE	CS4	mir23a	UNKNOWN	FAM	NFQ-MGB	AMP	1.10545			26.1231	0.768708	26.5685	0.572335	TRUE	0.0659557	TRUE	3	20
265	L1	FALSE	CS4	mir1	UNKNOWN	FAM	NFQ-MGB	AMP	0.839966			15.0281	0.189976	17.881	4.45745	TRUE	0.04	TRUE	3	12
269	L5	FALSE	CS4	mir23a	UNKNOWN	FAM	NFQ-MGB	AMP	1.10075			27.214	0.820177	26.5685	0.572335	TRUE	0.0659557	TRUE	3	24
289	M1	FALSE	NTC	mir1	UNKNOWN	FAM	NFQ-MGB	INCONCLUSIVE	0			UNDETERMINED	0			TRUE	0.04	TRUE	3	39
293	M5	FALSE	NTC	mir23a	UNKNOWN	FAM	NFQ-MGB	NO_AMP	0			UNDETERMINED	0			TRUE	0.0659557	TRUE	3	39

### Sheet: Amplification Data
Well	Well Position	Cycle Number	Target	Rn	dRn	Sample	Omit
1	A1	1	mir1	2.01379	0.04854	CS1	FALSE
1	A1	2	mir1	2.01621	0.0382735	CS1	FALSE
1	A1	3	mir1	2.03209	0.0414565	CS1	FALSE
1	A1	4	mir1	2.04218	0.038858	CS1	FALSE
1	A1	5	mir1	2.04194	0.0259203	CS1	FALSE
1	A1	6	mir1	2.03903	0.0103195	CS1	FALSE
1	A1	7	mir1	2.03276	-0.00864498	CS1	FALSE
1	A1	8	mir1	2.01393	-0.0401722	CS1	FALSE
1	A1	9	mir1	2.01004	-0.0567567	CS1	FALSE
1	A1	10	mir1	2.02462	-0.0548641	CS1	FALSE
1	A1	11	mir1	2.06712	-0.0250612	CS1	FALSE
1	A1	12	mir1	2.10712	0.00225019	CS1	FALSE
1	A1	13	mir1	2.11547	-0.00209181	CS1	FALSE
1	A1	14	mir1	2.12851	-0.00174888	CS1	FALSE
1	A1	15	mir1	2.15048	0.0075295	CS1	FALSE
1	A1	16	mir1	2.16601	0.0103598	CS1	FALSE
1	A1	17	mir1	2.17796	0.0096213	CS1	FALSE
1	A1	18	mir1	2.18983	0.00879216	CS1	FALSE
1	A1	19	mir1	2.20853	0.0148006	CS1	FALSE
1	A1	20	mir1	2.22585	0.019432	CS1	FALSE
1	A1	21	mir1	2.24111	0.0219998	CS1	FALSE
1	A1	22	mir1	2.26925	0.0374444	CS1	FALSE
1	A1	23	mir1	2.29735	0.052848	CS1	FALSE
1	A1	24	mir1	2.31782	0.0606308	CS1	FALSE
1	A1	25	mir1	2.36088	0.090998	CS1	FALSE
1	A1	26	mir1	2.39437	0.111794	CS1	FALSE
1	A1	27	mir1	2.43085	0.135572	CS1	FALSE
1	A1	28	mir1	2.47079	0.162819	CS1	FALSE
1	A1	29	mir1	2.50347	0.182813	CS1	FALSE
1	A1	30	mir1	2.55429	0.220938	CS1	FALSE
1	A1	31	mir1	2.59058	0.244529	CS1	FALSE
1	A1	32	mir1	2.63314	0.2744	CS1	FALSE
1	A1	33	mir1	2.66834	0.296908	CS1	FALSE
1	A1	34	mir1	2.71566	0.331537	CS1	FALSE
1	A1	35	mir1	2.74034	0.343516	CS1	FALSE
1	A1	36	mir1	2.76256	0.353049	CS1	FALSE
1	A1	37	mir1	2.80213	0.379923	CS1	FALSE
1	A1	38	mir1	2.8292	0.394305	CS1	FALSE
1	A1	39	mir1	2.8406	0.39301	CS1	FALSE
1	A1	40	mir1	2.85369	0.393401	CS1	FALSE
5	A5	1	mir23a	1.83462	0.0190191	CS1	FALSE
5	A5	2	mir23a	1.83683	0.0161323	CS1	FALSE
5	A5	3	mir23a	1.84784	0.0220589	CS1	FALSE
5	A5	4	mir23a	1.8558	0.0249221	CS1	FALSE
5	A5	5	mir23a	1.85123	0.0152567	CS1	FALSE
5	A5	6	mir23a	1.84573	0.00466708	CS1	FALSE
5	A5	7	mir23a	1.83998	-0.0061724	CS1	FALSE
5	A5	8	mir23a	1.82571	-0.0255338	CS1	FALSE
5	A5	9	mir23a	1.81995	-0.0363833	CS1	FALSE
5	A5	10	mir23a	1.81718	-0.0442413	CS1	FALSE
5	A5	11	mir23a	1.8481	-0.0184134	CS1	FALSE
5	A5	12	mir23a	1.88403	0.0124228	CS1	FALSE
5	A5	13	mir23a	1.89251	0.0158063	CS1	FALSE
5	A5	14	mir23a	1.89735	0.0155591	CS1	FALSE
5	A5	15	mir23a	1.89801	0.0111261	CS1	FALSE
5	A5	16	mir23a	1.89552	0.00355022	CS1	FALSE
5	A5	17	mir23a	1.8954	-0.00166389	CS1	FALSE
5	A5	18	mir23a	1.89838	-0.00377962	CS1	FALSE
5	A5	19	mir23a	1.90235	-0.00490211	CS1	FALSE
5	A5	20	mir23a	1.90901	-0.00332558	CS1	FALSE
5	A5	21	mir23a	1.92682	0.00938594	CS1	FALSE
5	A5	22	mir23a	1.93218	0.00966023	CS1	FALSE
5	A5	23	mir23a	1.93921	0.0115936	CS1	FALSE
5	A5	24	mir23a	1.96234	0.0296389	CS1	FALSE
5	A5	25	mir23a	1.99252	0.0547224	CS1	FALSE
5	A5	26	mir23a	2.04504	0.102152	CS1	FALSE
5	A5	27	mir23a	2.12916	0.181186	CS1	FALSE
5	A5	28	mir23a	2.24761	0.294541	CS1	FALSE
5	A5	29	mir23a	2.37616	0.418001	CS1	FALSE
5	A5	30	mir23a	2.535	0.57175	CS1	FALSE
5	A5	31	mir23a	2.69687	0.728529	CS1	FALSE
5	A5	32	mir23a	2.85099	0.87756	CS1	FALSE
5	A5	33	mir23a	3.01954	1.04101	CS1	FALSE
5	A5	34	mir23a	3.18692	1.2033	CS1	FALSE
5	A5	35	mir23a	3.33652	1.34781	CS1	FALSE
5	A5	36	mir23a	3.48009	1.48629	CS1	FALSE
5	A5	37	mir23a	3.61108	1.61219	CS1	FALSE
5	A5	38	mir23a	3.72414	1.72016	CS1	FALSE
5	A5	39	mir23a	3.82433	1.81526	CS1	FALSE
5	A5	40	mir23a	3.91426	1.90009	CS1	FALSE
25	B1	1	mir1	2.08765	-0.0118969	CS1	FALSE
25	B1	2	mir1	2.09708	-0.00533339	CS1	FALSE
25	B1	3	mir1	2.1057	0.000407335	CS1	FALSE
25	B1	4	mir1	2.10344	-0.00472311	CS1	FALSE
25	B1	5	mir1	2.107	-0.00404092	CS1	FALSE
25	B1	6	mir1	2.11215	-0.00176656	CS1	FALSE
25	B1	7	mir1	2.11992	0.00312253	CS1	FALSE
25	B1	8	mir1	2.12318	0.00351433	CS1	FALSE
25	B1	9	mir1	2.13003	0.00748146	CS1	FALSE
25	B1	10	mir1	2.12917	0.00375482	CS1	FALSE
25	B1	11	mir1	2.1281	-0.000196177	CS1	FALSE
25	B1	12	mir1	2.131	-0.000173686	CS1	FALSE
25	B1	13	mir1	2.13286	-0.00118307	CS1	FALSE
25	B1	14	mir1	2.13072	-0.00619693	CS1	FALSE
25	B1	15	mir1	2.14338	0.00358284	CS1	FALSE
25	B1	16	mir1	2.17674	0.0340712	CS1	FALSE
25	B1	17	mir1	2.22611	0.0805662	CS1	FALSE
25	B1	18	mir1	2.2627	0.114282	CS1	FALSE
25	B1	19	mir1	2.28106	0.129761	CS1	FALSE
25	B1	20	mir1	2.30249	0.148315	CS1	FALSE
25	B1	21	mir1	2.32462	0.167574	CS1	FALSE
25	B1	22	mir1	2.34102	0.181093	CS1	FALSE
25	B1	23	mir1	2.36228	0.199481	CS1	FALSE
25	B1	24	mir1	2.38779	0.222116	CS1	FALSE
25	B1	25	mir1	2.40912	0.240569	CS1	FALSE
25	B1	26	mir1	2.44231	0.270883	CS1	FALSE
25	B1	27	mir1	2.47636	0.302065	CS1	FALSE
25	B1	28	mir1	2.52326	0.346083	CS1	FALSE
25	B1	29	mir1	2.57922	0.399174	CS1	FALSE
25	B1	30	mir1	2.61556	0.43264	CS1	FALSE
25	B1	31	mir1	2.64039	0.454589	CS1	FALSE
25	B1	32	mir1	2.68358	0.494908	CS1	FALSE
25	B1	33	mir1	2.72421	0.532659	CS1	FALSE
25	B1	34	mir1	2.75025	0.55582	CS1	FALSE
25	B1	35	mir1	2.78197	0.584667	CS1	FALSE
25	B1	36	mir1	2.80768	0.607503	CS1	FALSE
25	B1	37	mir1	2.8508	0.647751	CS1	FALSE
25	B1	38	mir1	2.87549	0.669566	CS1	FALSE
25	B1	39	mir1	2.87926	0.670459	CS1	FALSE
25	B1	40	mir1	2.8788	0.667121	CS1	FALSE
29	B5	1	mir23a	1.84164	0.0251793	CS1	FALSE
29	B5	2	mir23a	1.85078	0.0281205	CS1	FALSE
29	B5	3	mir23a	1.85139	0.0225202	CS1	FALSE
29	B5	4	mir23a	1.84889	0.0138139	CS1	FALSE
29	B5	5	mir23a	1.84558	0.00429934	CS1	FALSE
29	B5	6	mir23a	1.85438	0.00689643	CS1	FALSE
29	B5	7	mir23a	1.856	0.00231534	CS1	FALSE
29	B5	8	mir23a	1.85394	-0.00594884	CS1	FALSE
29	B5	9	mir23a	1.84201	-0.0240842	CS1	FALSE
29	B5	10	mir23a	1.83578	-0.036524	CS1	FALSE
29	B5	11	mir23a	1.84249	-0.0360152	CS1	FALSE
29	B5	12	mir23a	1.86899	-0.0157228	CS1	FALSE
29	B5	13	mir23a	1.90812	0.0172065	CS1	FALSE
29	B5	14	mir23a	1.90587	0.00875026	CS1	FALSE
29	B5	15	mir23a	1.91444	0.0111163	CS1	FALSE
29	B5	16	mir23a	1.9272	0.0176713	CS1	FALSE
29	B5	17	mir23a	1.92735	0.0116167	CS1	FALSE
29	B5	18	mir23a	1.9297	0.00775666	CS1	FALSE
29	B5	19	mir23a	1.92968	0.0015418	CS1	FALSE
29	B5	20	mir23a	1.93248	-0.00186389	CS1	FALSE
29	B5	21	mir23a	1.93521	-0.00534587	CS1	FALSE
29	B5	22	mir23a	1.9431	-0.00365739	CS1	FALSE
29	B5	23	mir23a	1.96117	0.00821061	CS1	FALSE
29	B5	24	mir23a	1.97994	0.0207753	CS1	FALSE
29	B5	25	mir23a	2.00558	0.0402108	CS1	FALSE
29	B5	26	mir23a	2.04293	0.0713582	CS1	FALSE
29	B5	27	mir23a	2.09556	0.117781	CS1	FALSE
29	B5	28	mir23a	2.17523	0.191242	CS1	FALSE
29	B5	29	mir23a	2.27281	0.282621	CS1	FALSE
29	B5	30	mir23a	2.39703	0.400633	CS1	FALSE
29	B5	31	mir23a	2.52438	0.52178	CS1	FALSE
29	B5	32	mir23a	2.64336	0.634558	CS1	FALSE
29	B5	33	mir23a	2.75594	0.740933	CS1	FALSE
29	B5	34	mir23a	2.87953	0.858313	CS1	FALSE
29	B5	35	mir23a	3.00501	0.977595	CS1	FALSE
29	B5	36	mir23a	3.11685	1.08323	CS1	FALSE
29	B5	37	mir23a	3.23349	1.19366	CS1	FALSE
29	B5	38	mir23a	3.33048	1.28444	CS1	FALSE
29	B5	39	mir23a	3.41032	1.35808	CS1	FALSE
29	B5	40	mir23a	3.48829	1.42985	CS1	FALSE
49	C1	1	mir1	2.03313	0.0450323	CS1	FALSE
49	C1	2	mir1	2.03399	0.0367882	CS1	FALSE
49	C1	3	mir1	2.03176	0.0254443	CS1	FALSE
49	C1	4	mir1	2.02967	0.0142495	CS1	FALSE
49	C1	5	mir1	2.03144	0.00690701	CS1	FALSE
49	C1	6	mir1	2.03622	0.00257363	CS1	FALSE
49	C1	7	mir1	2.0458	0.00304462	CS1	FALSE
49	C1	8	mir1	2.04819	-0.00366723	CS1	FALSE
49	C1	9	mir1	2.04737	-0.0136018	CS1	FALSE
49	C1	10	mir1	2.04739	-0.0226892	CS1	FALSE
49	C1	11	mir1	2.04736	-0.0318284	CS1	FALSE
49	C1	12	mir1	2.04259	-0.0457043	CS1	FALSE
49	C1	13	mir1	2.05862	-0.038791	CS1	FALSE
49	C1	14	mir1	2.13006	0.023543	CS1	FALSE
49	C1	15	mir1	2.15667	0.0410473	CS1	FALSE
49	C1	16	mir1	2.16421	0.0394726	CS1	FALSE
49	C1	17	mir1	2.17538	0.0415356	CS1	FALSE
49	C1	18	mir1	2.19218	0.0492235	CS1	FALSE
49	C1	19	mir1	2.2115	0.0594362	CS1	FALSE
49	C1	20	mir1	2.22476	0.0635858	CS1	FALSE
49	C1	21	mir1	2.24933	0.0790459	CS1	FALSE
49	C1	22	mir1	2.27407	0.0946758	CS1	FALSE
49	C1	23	mir1	2.29455	0.106048	CS1	FALSE
49	C1	24	mir1	2.33018	0.132571	CS1	FALSE
49	C1	25	mir1	2.37168	0.164961	CS1	FALSE
49	C1	26	mir1	2.42528	0.209445	CS1	FALSE
49	C1	27	mir1	2.47556	0.25062	CS1	FALSE
49	C1	28	mir1	2.53835	0.304299	CS1	FALSE
49	C1	29	mir1	2.58203	0.338869	CS1	FALSE
49	C1	30	mir1	2.6308	0.37853	CS1	FALSE
49	C1	31	mir1	2.6792	0.417826	CS1	FALSE
49	C1	32	mir1	2.72755	0.457061	CS1	FALSE
49	C1	33	mir1	2.7686	0.489002	CS1	FALSE
49	C1	34	mir1	2.81066	0.521952	CS1	FALSE
49	C1	35	mir1	2.858	0.560183	CS1	FALSE
49	C1	36	mir1	2.89807	0.591148	CS1	FALSE
49	C1	37	mir1	2.93936	0.623322	CS1	FALSE
49	C1	38	mir1	2.982	0.656858	CS1	FALSE
49	C1	39	mir1	3.02219	0.687941	CS1	FALSE
49	C1	40	mir1	3.03708	0.693715	CS1	FALSE
53	C5	1	mir23a	1.875	0.0242061	CS1	FALSE
53	C5	2	mir23a	1.88272	0.0247728	CS1	FALSE
53	C5	3	mir23a	1.88473	0.0196268	CS1	FALSE
53	C5	4	mir23a	1.88203	0.00976495	CS1	FALSE
53	C5	5	mir23a	1.87929	-0.00012243	CS1	FALSE
53	C5	6	mir23a	1.8777	-0.00886731	CS1	FALSE
53	C5	7	mir23a	1.87955	-0.0141816	CS1	FALSE
53	C5	8	mir23a	1.87886	-0.022018	CS1	FALSE
53	C5	9	mir23a	1.87431	-0.0337319	CS1	FALSE
53	C5	10	mir23a	1.90524	-0.00995693	CS1	FALSE
53	C5	11	mir23a	1.94196	0.0196104	CS1	FALSE
53	C5	12	mir23a	1.95327	0.0237653	CS1	FALSE
53	C5	13	mir23a	1.95111	0.014452	CS1	FALSE
53	C5	14	mir23a	1.95606	0.0122441	CS1	FALSE
53	C5	15	mir23a	1.9597	0.00872582	CS1	FALSE
53	C5	16	mir23a	1.9613	0.0031779	CS1	FALSE
53	C5	17	mir23a	1.96004	-0.00523784	CS1	FALSE
53	C5	18	mir23a	1.9631	-0.00934047	CS1	FALSE
53	C5	19	mir23a	1.97168	-0.00791084	CS1	FALSE
53	C5	20	mir23a	1.97998	-0.00676146	CS1	FALSE
53	C5	21	mir23a	1.99439	0.00048475	CS1	FALSE
53	C5	22	mir23a	2.01272	0.011665	CS1	FALSE
53	C5	23	mir23a	2.0337	0.0254869	CS1	FALSE
53	C5	24	mir23a	2.05951	0.0441416	CS1	FALSE
53	C5	25	mir23a	2.10992	0.0873994	CS1	FALSE
53	C5	26	mir23a	2.17644	0.146759	CS1	FALSE
53	C5	27	mir23a	2.27196	0.235131	CS1	FALSE
53	C5	28	mir23a	2.38759	0.343605	CS1	FALSE
53	C5	29	mir23a	2.52361	0.472461	CS1	FALSE
53	C5	30	mir23a	2.65424	0.595939	CS1	FALSE
53	C5	31	mir23a	2.78615	0.720695	CS1	FALSE
53	C5	32	mir23a	2.92026	0.847654	CS1	FALSE
53	C5	33	mir23a	3.04928	0.969518	CS1	FALSE
53	C5	34	mir23a	3.17686	1.08994	CS1	FALSE
53	C5	35	mir23a	3.29916	1.20508	CS1	FALSE
53	C5	36	mir23a	3.40802	1.30678	CS1	FALSE
53	C5	37	mir23a	3.50704	1.39866	CS1	FALSE
53	C5	38	mir23a	3.60596	1.49042	CS1	FALSE
53	C5	39	mir23a	3.70324	1.58054	CS1	FALSE
53	C5	40	mir23a	3.77811	1.64826	CS1	FALSE
73	D1	1	mir1	2.01385	0.0264191	CS2	FALSE
73	D1	2	mir1	2.02234	0.0250341	CS2	FALSE
73	D1	3	mir1	2.03569	0.0285184	CS2	FALSE
73	D1	4	mir1	2.03857	0.0215287	CS2	FALSE
73	D1	5	mir1	2.04051	0.0135939	CS2	FALSE
73	D1	6	mir1	2.04393	0.00714091	CS2	FALSE
73	D1	7	mir1	2.04744	0.000776829	CS2	FALSE
73	D1	8	mir1	2.05169	-0.00483647	CS2	FALSE
73	D1	9	mir1	2.04437	-0.0220319	CS2	FALSE
73	D1	10	mir1	2.03655	-0.0397223	CS2	FALSE
73	D1	11	mir1	2.02835	-0.0577932	CS2	FALSE
73	D1	12	mir1	2.05338	-0.0426336	CS2	FALSE
73	D1	13	mir1	2.10623	0.000343309	CS2	FALSE
73	D1	14	mir1	2.13286	0.0171061	CS2	FALSE
73	D1	15	mir1	2.14958	0.0239537	CS2	FALSE
73	D1	16	mir1	2.16409	0.0285919	CS2	FALSE
73	D1	17	mir1	2.17083	0.0254637	CS2	FALSE
73	D1	18	mir1	2.18182	0.0265752	CS2	FALSE
73	D1	19	mir1	2.20045	0.0353393	CS2	FALSE
73	D1	20	mir1	2.21222	0.0372342	CS2	FALSE
73	D1	21	mir1	2.23988	0.055021	CS2	FALSE
73	D1	22	mir1	2.25775	0.0630264	CS2	FALSE
73	D1	23	mir1	2.29315	0.088552	CS2	FALSE
73	D1	24	mir1	2.33034	0.115866	CS2	FALSE
73	D1	25	mir1	2.3802	0.155861	CS2	FALSE
73	D1	26	mir1	2.42713	0.192916	CS2	FALSE
73	D1	27	mir1	2.47839	0.234303	CS2	FALSE
73	D1	28	mir1	2.52897	0.275018	CS2	FALSE
73	D1	29	mir1	2.58263	0.318808	CS2	FALSE
73	D1	30	mir1	2.62732	0.35362	CS2	FALSE
73	D1	31	mir1	2.68212	0.398551	CS2	FALSE
73	D1	32	mir1	2.72588	0.43244	CS2	FALSE
73	D1	33	mir1	2.76257	0.459263	CS2	FALSE
73	D1	34	mir1	2.7997	0.486517	CS2	FALSE
73	D1	35	mir1	2.82671	0.503657	CS2	FALSE
73	D1	36	mir1	2.85157	0.518642	CS2	FALSE
73	D1	37	mir1	2.88457	0.541774	CS2	FALSE
73	D1	38	mir1	2.91423	0.561561	CS2	FALSE
73	D1	39	mir1	2.93536	0.572819	CS2	FALSE
73	D1	40	mir1	2.94884	0.576431	CS2	FALSE
77	D5	1	mir23a	1.87685	0.0169025	CS2	FALSE
77	D5	2	mir23a	1.88561	0.020687	CS2	FALSE
77	D5	3	mir23a	1.88064	0.0107343	CS2	FALSE
77	D5	4	mir23a	1.8773	0.00241311	CS2	FALSE
77	D5	5	mir23a	1.88572	0.0058533	CS2	FALSE
77	D5	6	mir23a	1.88911	0.00426489	CS2	FALSE
77	D5	7	mir23a	1.88365	-0.00618209	CS2	FALSE
77	D5	8	mir23a	1.88359	-0.0112199	CS2	FALSE
77	D5	9	mir23a	1.88571	-0.01408	CS2	FALSE
77	D5	10	mir23a	1.88727	-0.0175017	CS2	FALSE
77	D5	11	mir23a	1.91622	0.00645907	CS2	FALSE
77	D5	12	mir23a	1.92154	0.00680447	CS2	FALSE
77	D5	13	mir23a	1.92247	0.00274663	CS2	FALSE
77	D5	14	mir23a	1.92666	0.00195537	CS2	FALSE
77	D5	15	mir23a	1.92846	-0.00122281	CS2	FALSE
77	D5	16	mir23a	1.93942	0.00476095	CS2	FALSE
77	D5	17	mir23a	1.9477	0.00805117	CS2	FALSE
77	D5	18	mir23a	1.94415	-0.000471049	CS2	FALSE
77	D5	19	mir23a	1.94624	-0.00336576	CS2	FALSE
77	D5	20	mir23a	1.95752	0.00293593	CS2	FALSE
77	D5	21	mir23a	1.97253	0.0129611	CS2	FALSE
77	D5	22	mir23a	1.99249	0.0279409	CS2	FALSE
77	D5	23	mir23a	2.01509	0.0455564	CS2	FALSE
77	D5	24	mir23a	2.05704	0.0825241	CS2	FALSE
77	D5	25	mir23a	2.12068	0.141185	CS2	FALSE
77	D5	26	mir23a	2.21941	0.234933	CS2	FALSE
77	D5	27	mir23a	2.35242	0.362967	CS2	FALSE
77	D5	28	mir23a	2.51227	0.517836	CS2	FALSE
77	D5	29	mir23a	2.68042	0.681	CS2	FALSE
77	D5	30	mir23a	2.85137	0.84697	CS2	FALSE
77	D5	31	mir23a	3.03281	1.02343	CS2	FALSE
77	D5	32	mir23a	3.20371	1.18935	CS2	FALSE
77	D5	33	mir23a	3.37672	1.35737	CS2	FALSE
77	D5	34	mir23a	3.54034	1.51601	CS2	FALSE
77	D5	35	mir23a	3.69295	1.66364	CS2	FALSE
77	D5	36	mir23a	3.83898	1.80469	CS2	FALSE
77	D5	37	mir23a	3.97429	1.93502	CS2	FALSE
77	D5	38	mir23a	4.09962	2.05536	CS2	FALSE
77	D5	39	mir23a	4.20895	2.15971	CS2	FALSE
77	D5	40	mir23a	4.29668	2.24246	CS2	FALSE
97	E1	1	mir1	2.01326	-0.00166803	CS2	FALSE
97	E1	2	mir1	2.00963	-0.00976548	CS2	FALSE
97	E1	3	mir1	2.01364	-0.0102276	CS2	FALSE
97	E1	4	mir1	2.03173	0.00339013	CS2	FALSE
97	E1	5	mir1	2.03525	0.00244094	CS2	FALSE
97	E1	6	mir1	2.04352	0.00623962	CS2	FALSE
97	E1	7	mir1	2.04153	-0.00022371	CS2	FALSE
97	E1	8	mir1	2.04435	-0.00187266	CS2	FALSE
97	E1	9	mir1	2.05452	0.00382693	CS2	FALSE
97	E1	10	mir1	2.06045	0.0052853	CS2	FALSE
97	E1	11	mir1	2.05659	-0.00303937	CS2	FALSE
97	E1	12	mir1	2.05828	-0.00581961	CS2	FALSE
97	E1	13	mir1	2.06869	0.000120544	CS2	FALSE
97	E1	14	mir1	2.10124	0.0281941	CS2	FALSE
97	E1	15	mir1	2.10929	0.0317703	CS2	FALSE
97	E1	16	mir1	2.13963	0.0576427	CS2	FALSE
97	E1	17	mir1	2.18585	0.0993905	CS2	FALSE
97	E1	18	mir1	2.21366	0.122728	CS2	FALSE
97	E1	19	mir1	2.22469	0.129295	CS2	FALSE
97	E1	20	mir1	2.23761	0.137738	CS2	FALSE
97	E1	21	mir1	2.27441	0.170065	CS2	FALSE
97	E1	22	mir1	2.31192	0.203111	CS2	FALSE
97	E1	23	mir1	2.33463	0.221348	CS2	FALSE
97	E1	24	mir1	2.38026	0.26251	CS2	FALSE
97	E1	25	mir1	2.4437	0.321476	CS2	FALSE
97	E1	26	mir1	2.49393	0.367236	CS2	FALSE
97	E1	27	mir1	2.54529	0.41412	CS2	FALSE
97	E1	28	mir1	2.61296	0.477319	CS2	FALSE
97	E1	29	mir1	2.66668	0.526572	CS2	FALSE
97	E1	30	mir1	2.72304	0.578463	CS2	FALSE
97	E1	31	mir1	2.7744	0.625355	CS2	FALSE
97	E1	32	mir1	2.81748	0.663958	CS2	FALSE
97	E1	33	mir1	2.85924	0.70125	CS2	FALSE
97	E1	34	mir1	2.89985	0.737385	CS2	FALSE
97	E1	35	mir1	2.95044	0.783507	CS2	FALSE
97	E1	36	mir1	2.99282	0.821412	CS2	FALSE
97	E1	37	mir1	3.0197	0.843828	CS2	FALSE
97	E1	38	mir1	3.0357	0.855351	CS2	FALSE
97	E1	39	mir1	3.0666	0.881783	CS2	FALSE
97	E1	40	mir1	3.07868	0.889393	CS2	FALSE
101	E5	1	mir23a	1.87182	0.011983	CS2	FALSE
101	E5	2	mir23a	1.88018	0.0130525	CS2	FALSE
101	E5	3	mir23a	1.89129	0.016876	CS2	FALSE
101	E5	4	mir23a	1.89737	0.0156692	CS2	FALSE
101	E5	5	mir23a	1.89477	0.00577972	CS2	FALSE
101	E5	6	mir23a	1.89623	-4.3022e-05	CS2	FALSE
101	E5	7	mir23a	1.87798	-0.0255854	CS2	FALSE
101	E5	8	mir23a	1.87319	-0.0376646	CS2	FALSE
101	E5	9	mir23a	1.88025	-0.0378946	CS2	FALSE
101	E5	10	mir23a	1.93285	0.00742068	CS2	FALSE
101	E5	11	mir23a	1.9583	0.0255857	CS2	FALSE
101	E5	12	mir23a	1.95913	0.0191242	CS2	FALSE
101	E5	13	mir23a	1.96419	0.0168937	CS2	FALSE
101	E5	14	mir23a	1.95861	0.0040237	CS2	FALSE
101	E5	15	mir23a	1.95983	-0.00204402	CS2	FALSE
101	E5	16	mir23a	1.97198	0.0028244	CS2	FALSE
101	E5	17	mir23a	1.97415	-0.00229608	CS2	FALSE
101	E5	18	mir23a	1.97544	-0.00829323	CS2	FALSE
101	E5	19	mir23a	1.99113	0.00010355	CS2	FALSE
101	E5	20	mir23a	1.99799	-0.000324141	CS2	FALSE
101	E5	21	mir23a	2.00544	-0.000155904	CS2	FALSE
101	E5	22	mir23a	2.01545	0.00256544	CS2	FALSE
101	E5	23	mir23a	2.045	0.0248271	CS2	FALSE
101	E5	24	mir23a	2.08926	0.0617918	CS2	FALSE
101	E5	25	mir23a	2.15449	0.119737	CS2	FALSE
101	E5	26	mir23a	2.25385	0.211806	CS2	FALSE
101	E5	27	mir23a	2.37828	0.328948	CS2	FALSE
101	E5	28	mir23a	2.53277	0.476149	CS2	FALSE
101	E5	29	mir23a	2.70156	0.637656	CS2	FALSE
101	E5	30	mir23a	2.8765	0.805305	CS2	FALSE
101	E5	31	mir23a	3.06138	0.982901	CS2	FALSE
101	E5	32	mir23a	3.23394	1.14817	CS2	FALSE
101	E5	33	mir23a	3.4063	1.31324	CS2	FALSE
101	E5	34	mir23a	3.57479	1.47445	CS2	FALSE
101	E5	35	mir23a	3.73439	1.62675	CS2	FALSE
101	E5	36	mir23a	3.89778	1.78285	CS2	FALSE
101	E5	37	mir23a	4.03069	1.90848	CS2	FALSE
101	E5	38	mir23a	4.15734	2.02784	CS2	FALSE
101	E5	39	mir23a	4.27528	2.1385	CS2	FALSE
101	E5	40	mir23a	4.36529	2.22122	CS2	FALSE
121	F1	1	mir1	2.01134	0.03625	CS2	FALSE
121	F1	2	mir1	2.01154	0.0276579	CS2	FALSE
121	F1	3	mir1	2.027	0.0343206	CS2	FALSE
121	F1	4	mir1	2.02274	0.0212724	CS2	FALSE
121	F1	5	mir1	2.02444	0.0141766	CS2	FALSE
121	F1	6	mir1	2.03504	0.0159832	CS2	FALSE
121	F1	7	mir1	2.0301	0.00225436	CS2	FALSE
121	F1	8	mir1	2.01205	-0.0245889	CS2	FALSE
121	F1	9	mir1	2.00706	-0.0383704	CS2	FALSE
121	F1	10	mir1	1.99473	-0.0594956	CS2	FALSE
121	F1	11	mir1	2.00254	-0.0604732	CS2	FALSE
121	F1	12	mir1	2.05678	-0.0150263	CS2	FALSE
121	F1	13	mir1	2.09922	0.0186225	CS2	FALSE
121	F1	14	mir1	2.12083	0.0314313	CS2	FALSE
121	F1	15	mir1	2.1267	0.0285183	CS2	FALSE
121	F1	16	mir1	2.13835	0.0313751	CS2	FALSE
121	F1	17	mir1	2.14778	0.0320048	CS2	FALSE
121	F1	18	mir1	2.16462	0.0400567	CS2	FALSE
121	F1	19	mir1	2.17616	0.0428071	CS2	FALSE
121	F1	20	mir1	2.20584	0.0636874	CS2	FALSE
121	F1	21	mir1	2.23817	0.0872253	CS2	FALSE
121	F1	22	mir1	2.28699	0.127259	CS2	FALSE
121	F1	23	mir1	2.33903	0.1705	CS2	FALSE
121	F1	24	mir1	2.38908	0.211767	CS2	FALSE
121	F1	25	mir1	2.43601	0.249903	CS2	FALSE
121	F1	26	mir1	2.49272	0.29782	CS2	FALSE
121	F1	27	mir1	2.55349	0.349794	CS2	FALSE
121	F1	28	mir1	2.61403	0.401542	CS2	FALSE
121	F1	29	mir1	2.66204	0.440762	CS2	FALSE
121	F1	30	mir1	2.71204	0.481963	CS2	FALSE
121	F1	31	mir1	2.7582	0.519335	CS2	FALSE
121	F1	32	mir1	2.80675	0.55909	CS2	FALSE
121	F1	33	mir1	2.85558	0.599133	CS2	FALSE
121	F1	34	mir1	2.8952	0.629957	CS2	FALSE
121	F1	35	mir1	2.92861	0.654581	CS2	FALSE
121	F1	36	mir1	2.97671	0.693885	CS2	FALSE
121	F1	37	mir1	3.01037	0.718748	CS2	FALSE
121	F1	38	mir1	3.02881	0.728399	CS2	FALSE
121	F1	39	mir1	3.0466	0.737393	CS2	FALSE
121	F1	40	mir1	3.05974	0.741748	CS2	FALSE
125	F5	1	mir23a	1.85462	0.0062209	CS2	FALSE
125	F5	2	mir23a	1.85787	0.00392365	CS2	FALSE
125	F5	3	mir23a	1.86193	0.00244466	CS2	FALSE
125	F5	4	mir23a	1.87669	0.0116554	CS2	FALSE
125	F5	5	mir23a	1.89101	0.0204346	CS2	FALSE
125	F5	6	mir23a	1.89403	0.0179113	CS2	FALSE
125	F5	7	mir23a	1.89509	0.0134317	CS2	FALSE
125	F5	8	mir23a	1.89936	0.0121552	CS2	FALSE
125	F5	9	mir23a	1.89731	0.00456133	CS2	FALSE
125	F5	10	mir23a	1.89358	-0.00471895	CS2	FALSE
125	F5	11	mir23a	1.86666	-0.0371831	CS2	FALSE
125	F5	12	mir23a	1.84448	-0.0649025	CS2	FALSE
125	F5	13	mir23a	1.86329	-0.0516403	CS2	FALSE
125	F5	14	mir23a	1.92379	0.00332354	CS2	FALSE
125	F5	15	mir23a	1.93744	0.0114237	CS2	FALSE
125	F5	16	mir23a	1.93576	0.00420028	CS2	FALSE
125	F5	17	mir23a	1.94025	0.00314794	CS2	FALSE
125	F5	18	mir23a	1.94929	0.00664808	CS2	FALSE
125	F5	19	mir23a	1.95885	0.0106581	CS2	FALSE
125	F5	20	mir23a	1.96949	0.0157563	CS2	FALSE
125	F5	21	mir23a	1.97997	0.0206926	CS2	FALSE
125	F5	22	mir23a	1.99152	0.0266952	CS2	FALSE
125	F5	23	mir23a	2.03147	0.061104	CS2	FALSE
125	F5	24	mir23a	2.0965	0.120588	CS2	FALSE
125	F5	25	mir23a	2.18874	0.207286	CS2	FALSE
125	F5	26	mir23a	2.32911	0.342108	CS2	FALSE
125	F5	27	mir23a	2.48534	0.492797	CS2	FALSE
125	F5	28	mir23a	2.65413	0.656039	CS2	FALSE
125	F5	29	mir23a	2.83954	0.835911	CS2	FALSE
125	F5	30	mir23a	3.03808	1.02891	CS2	FALSE
125	F5	31	mir23a	3.22046	1.20574	CS2	FALSE
125	F5	32	mir23a	3.41003	1.38976	CS2	FALSE
125	F5	33	mir23a	3.59519	1.56939	CS2	FALSE
125	F5	34	mir23a	3.77007	1.73872	CS2	FALSE
125	F5	35	mir23a	3.92332	1.88643	CS2	FALSE
125	F5	36	mir23a	4.08713	2.04469	CS2	FALSE
125	F5	37	mir23a	4.22976	2.18177	CS2	FALSE
125	F5	38	mir23a	4.36677	2.31325	CS2	FALSE
125	F5	39	mir23a	4.48037	2.4213	CS2	FALSE
125	F5	40	mir23a	4.58452	2.5199	CS2	FALSE
145	G1	1	mir1	2.0343	0.0335243	CS3	FALSE
145	G1	2	mir1	2.04206	0.0301221	CS3	FALSE
145	G1	3	mir1	2.05087	0.0277671	CS3	FALSE
145	G1	4	mir1	2.05731	0.0230495	CS3	FALSE
145	G1	5	mir1	2.05886	0.0134316	CS3	FALSE
145	G1	6	mir1	2.05291	-0.00367495	CS3	FALSE
145	G1	7	mir1	2.05474	-0.0130115	CS3	FALSE
145	G1	8	mir1	2.06049	-0.0184236	CS3	FALSE
145	G1	9	mir1	2.06994	-0.0201341	CS3	FALSE
145	G1	10	mir1	2.07674	-0.0245048	CS3	FALSE
145	G1	11	mir1	2.06665	-0.0457585	CS3	FALSE
145	G1	12	mir1	2.08994	-0.0336297	CS3	FALSE
145	G1	13	mir1	2.14881	0.0140792	CS3	FALSE
145	G1	14	mir1	2.19005	0.0441588	CS3	FALSE
145	G1	15	mir1	2.19371	0.0366509	CS3	FALSE
145	G1	16	mir1	2.20934	0.0411241	CS3	FALSE
145	G1	17	mir1	2.23082	0.0514416	CS3	FALSE
145	G1	18	mir1	2.24938	0.0588375	CS3	FALSE
145	G1	19	mir1	2.2698	0.0680893	CS3	FALSE
145	G1	20	mir1	2.29342	0.0805469	CS3	FALSE
145	G1	21	mir1	2.30852	0.0844864	CS3	FALSE
145	G1	22	mir1	2.34964	0.114441	CS3	FALSE
145	G1	23	mir1	2.40035	0.153989	CS3	FALSE
145	G1	24	mir1	2.4474	0.189882	CS3	FALSE
145	G1	25	mir1	2.49193	0.223242	CS3	FALSE
145	G1	26	mir1	2.55185	0.272005	CS3	FALSE
145	G1	27	mir1	2.61509	0.324083	CS3	FALSE
145	G1	28	mir1	2.66336	0.361186	CS3	FALSE
145	G1	29	mir1	2.70684	0.393508	CS3	FALSE
145	G1	30	mir1	2.76927	0.444776	CS3	FALSE
145	G1	31	mir1	2.81717	0.481515	CS3	FALSE
145	G1	32	mir1	2.86205	0.51523	CS3	FALSE
145	G1	33	mir1	2.89551	0.537522	CS3	FALSE
145	G1	34	mir1	2.91579	0.54664	CS3	FALSE
145	G1	35	mir1	2.94653	0.566219	CS3	FALSE
145	G1	36	mir1	2.97908	0.587604	CS3	FALSE
145	G1	37	mir1	3.00012	0.59748	CS3	FALSE
145	G1	38	mir1	3.02707	0.613268	CS3	FALSE
145	G1	39	mir1	3.05535	0.630383	CS3	FALSE
145	G1	40	mir1	3.0713	0.635171	CS3	FALSE
149	G5	1	mir23a	1.87136	-0.00206105	CS3	FALSE
149	G5	2	mir23a	1.88065	0.00362672	CS3	FALSE
149	G5	3	mir23a	1.88758	0.00694126	CS3	FALSE
149	G5	4	mir23a	1.89183	0.00758766	CS3	FALSE
149	G5	5	mir23a	1.89628	0.00843171	CS3	FALSE
149	G5	6	mir23a	1.89941	0.00795159	CS3	FALSE
149	G5	7	mir23a	1.90224	0.00718142	CS3	FALSE
149	G5	8	mir23a	1.90596	0.00729305	CS3	FALSE
149	G5	9	mir23a	1.90155	-0.00072718	CS3	FALSE
149	G5	10	mir23a	1.88568	-0.0202026	CS3	FALSE
149	G5	11	mir23a	1.88338	-0.0261144	CS3	FALSE
149	G5	12	mir23a	1.88832	-0.0247807	CS3	FALSE
149	G5	13	mir23a	1.89835	-0.0183532	CS3	FALSE
149	G5	14	mir23a	1.92317	0.00285876	CS3	FALSE
149	G5	15	mir23a	1.93571	0.0117887	CS3	FALSE
149	G5	16	mir23a	1.92967	0.00214277	CS3	FALSE
149	G5	17	mir23a	1.93571	0.00457946	CS3	FALSE
149	G5	18	mir23a	1.9385	0.00376435	CS3	FALSE
149	G5	19	mir23a	1.94611	0.00776101	CS3	FALSE
149	G5	20	mir23a	1.95385	0.0118963	CS3	FALSE
149	G5	21	mir23a	1.95849	0.0129259	CS3	FALSE
149	G5	22	mir23a	1.9751	0.0259362	CS3	FALSE
149	G5	23	mir23a	1.98973	0.036957	CS3	FALSE
149	G5	24	mir23a	2.02237	0.0659845	CS3	FALSE
149	G5	25	mir23a	2.07643	0.116446	CS3	FALSE
149	G5	26	mir23a	2.14858	0.184986	CS3	FALSE
149	G5	27	mir23a	2.23082	0.263618	CS3	FALSE
149	G5	28	mir23a	2.32144	0.350636	CS3	FALSE
149	G5	29	mir23a	2.42905	0.454635	CS3	FALSE
149	G5	30	mir23a	2.54687	0.568848	CS3	FALSE
149	G5	31	mir23a	2.66475	0.683121	CS3	FALSE
149	G5	32	mir23a	2.77661	0.791377	CS3	FALSE
149	G5	33	mir23a	2.88423	0.89539	CS3	FALSE
149	G5	34	mir23a	3.00121	1.00876	CS3	FALSE
149	G5	35	mir23a	3.10533	1.10928	CS3	FALSE
149	G5	36	mir23a	3.20621	1.20655	CS3	FALSE
149	G5	37	mir23a	3.2863	1.28303	CS3	FALSE
149	G5	38	mir23a	3.36143	1.35455	CS3	FALSE
149	G5	39	mir23a	3.43517	1.42468	CS3	FALSE
149	G5	40	mir23a	3.49538	1.48129	CS3	FALSE
169	H1	1	mir1	2.02419	-0.0222763	CS3	FALSE
169	H1	2	mir1	2.02725	-0.0188296	CS3	FALSE
169	H1	3	mir1	2.03506	-0.0106377	CS3	FALSE
169	H1	4	mir1	2.04411	-0.00121119	CS3	FALSE
169	H1	5	mir1	2.0447	-0.000237625	CS3	FALSE
169	H1	6	mir1	2.05141	0.00685639	CS3	FALSE
169	H1	7	mir1	2.04764	0.00347238	CS3	FALSE
169	H1	8	mir1	2.04158	-0.00220641	CS3	FALSE
169	H1	9	mir1	2.04573	0.00232865	CS3	FALSE
169	H1	10	mir1	2.05362	0.0105981	CS3	FALSE
169	H1	11	mir1	2.05278	0.0101418	CS3	FALSE
169	H1	12	mir1	2.04224	-1.11146e-05	CS3	FALSE
169	H1	13	mir1	2.02278	-0.0190933	CS3	FALSE
169	H1	14	mir1	2.02299	-0.0185017	CS3	FALSE
169	H1	15	mir1	2.03443	-0.00667389	CS3	FALSE
169	H1	16	mir1	2.05018	0.0094569	CS3	FALSE
169	H1	17	mir1	2.08848	0.0481404	CS3	FALSE
169	H1	18	mir1	2.11517	0.0752182	CS3	FALSE
169	H1	19	mir1	2.13318	0.0936049	CS3	FALSE
169	H1	20	mir1	2.15995	0.12076	CS3	FALSE
169	H1	21	mir1	2.18046	0.141655	CS3	FALSE
169	H1	22	mir1	2.20331	0.16489	CS3	FALSE
169	H1	23	mir1	2.22895	0.190908	CS3	FALSE
169	H1	24	mir1	2.26489	0.227235	CS3	FALSE
169	H1	25	mir1	2.29825	0.260977	CS3	FALSE
169	H1	26	mir1	2.33613	0.299235	CS3	FALSE
169	H1	27	mir1	2.38644	0.349931	CS3	FALSE
169	H1	28	mir1	2.43894	0.402815	CS3	FALSE
169	H1	29	mir1	2.48155	0.445804	CS3	FALSE
169	H1	30	mir1	2.52546	0.4901	CS3	FALSE
169	H1	31	mir1	2.57198	0.537009	CS3	FALSE
169	H1	32	mir1	2.62003	0.585441	CS3	FALSE
169	H1	33	mir1	2.66528	0.631072	CS3	FALSE
169	H1	34	mir1	2.69507	0.661245	CS3	FALSE
169	H1	35	mir1	2.72582	0.692376	CS3	FALSE
169	H1	36	mir1	2.75262	0.719554	CS3	FALSE
169	H1	37	mir1	2.78026	0.747582	CS3	FALSE
169	H1	38	mir1	2.80194	0.769645	CS3	FALSE
169	H1	39	mir1	2.82803	0.79612	CS3	FALSE
169	H1	40	mir1	2.85929	0.827765	CS3	FALSE
173	H5	1	mir23a	1.86552	0.0113793	CS3	FALSE
173	H5	2	mir23a	1.87328	0.012644	CS3	FALSE
173	H5	3	mir23a	1.88204	0.0149058	CS3	FALSE
173	H5	4	mir23a	1.88162	0.00798727	CS3	FALSE
173	H5	5	mir23a	1.88291	0.00277971	CS3	FALSE
173	H5	6	mir23a	1.89179	0.00515827	CS3	FALSE
173	H5	7	mir23a	1.89302	-0.00010091	CS3	FALSE
173	H5	8	mir23a	1.89563	-0.00399502	CS3	FALSE
173	H5	9	mir23a	1.89577	-0.0103501	CS3	FALSE
173	H5	10	mir23a	1.8955	-0.0171219	CS3	FALSE
173	H5	11	mir23a	1.8915	-0.0276196	CS3	FALSE
173	H5	12	mir23a	1.90533	-0.0202818	CS3	FALSE
173	H5	13	mir23a	1.9225	-0.00960822	CS3	FALSE
173	H5	14	mir23a	1.9589	0.0202892	CS3	FALSE
173	H5	15	mir23a	1.9668	0.0216988	CS3	FALSE
173	H5	16	mir23a	1.96328	0.0116793	CS3	FALSE
173	H5	17	mir23a	1.97059	0.0124886	CS3	FALSE
173	H5	18	mir23a	1.96719	0.00259333	CS3	FALSE
173	H5	19	mir23a	1.96708	-0.0040141	CS3	FALSE
173	H5	20	mir23a	1.97282	-0.00476908	CS3	FALSE
173	H5	21	mir23a	1.98237	-0.00171949	CS3	FALSE
173	H5	22	mir23a	1.99095	0.000363197	CS3	FALSE
173	H5	23	mir23a	2.00581	0.00873238	CS3	FALSE
173	H5	24	mir23a	2.03279	0.0292064	CS3	FALSE
173	H5	25	mir23a	2.06326	0.0531879	CS3	FALSE
173	H5	26	mir23a	2.11009	0.093511	CS3	FALSE
173	H5	27	mir23a	2.18278	0.159706	CS3	FALSE
173	H5	28	mir23a	2.28583	0.256264	CS3	FALSE
173	H5	29	mir23a	2.40655	0.370489	CS3	FALSE
173	H5	30	mir23a	2.53352	0.490953	CS3	FALSE
173	H5	31	mir23a	2.672	0.622936	CS3	FALSE
173	H5	32	mir23a	2.81908	0.763519	CS3	FALSE
173	H5	33	mir23a	2.95496	0.892905	CS3	FALSE
173	H5	34	mir23a	3.08976	1.02121	CS3	FALSE
173	H5	35	mir23a	3.23607	1.16102	CS3	FALSE
173	H5	36	mir23a	3.3788	1.29725	CS3	FALSE
173	H5	37	mir23a	3.50805	1.42	CS3	FALSE
173	H5	38	mir23a	3.61816	1.52362	CS3	FALSE
173	H5	39	mir23a	3.72953	1.62849	CS3	FALSE
173	H5	40	mir23a	3.82202	1.71448	CS3	FALSE
193	I1	1	mir1	2.05799	0.0179297	CS3	FALSE
193	I1	2	mir1	2.06297	0.0159053	CS3	FALSE
193	I1	3	mir1	2.07604	0.0219715	CS3	FALSE
193	I1	4	mir1	2.08072	0.0196479	CS3	FALSE
193	I1	5	mir1	2.07933	0.0112547	CS3	FALSE
193	I1	6	mir1	2.08366	0.00858926	CS3	FALSE
193	I1	7	mir1	2.08777	0.00569373	CS3	FALSE
193	I1	8	mir1	2.09308	0.00400222	CS3	FALSE
193	I1	9	mir1	2.09628	0.000195933	CS3	FALSE
193	I1	10	mir1	2.08205	-0.0210311	CS3	FALSE
193	I1	11	mir1	2.07946	-0.03063	CS3	FALSE
193	I1	12	mir1	2.0711	-0.0459872	CS3	FALSE
193	I1	13	mir1	2.07029	-0.0538025	CS3	FALSE
193	I1	14	mir1	2.11864	-0.0124597	CS3	FALSE
193	I1	15	mir1	2.14964	0.0115441	CS3	FALSE
193	I1	16	mir1	2.15812	0.0130152	CS3	FALSE
193	I1	17	mir1	2.16737	0.01527	CS3	FALSE
193	I1	18	mir1	2.17487	0.0157622	CS3	FALSE
193	I1	19	mir1	2.18309	0.0169863	CS3	FALSE
193	I1	20	mir1	2.19309	0.0199775	CS3	FALSE
193	I1	21	mir1	2.20156	0.0214506	CS3	FALSE
193	I1	22	mir1	2.22244	0.0353204	CS3	FALSE
193	I1	23	mir1	2.25104	0.0569214	CS3	FALSE
193	I1	24	mir1	2.28893	0.087805	CS3	FALSE
193	I1	25	mir1	2.35122	0.143092	CS3	FALSE
193	I1	26	mir1	2.39991	0.184783	CS3	FALSE
193	I1	27	mir1	2.45133	0.229202	CS3	FALSE
193	I1	28	mir1	2.5071	0.277972	CS3	FALSE
193	I1	29	mir1	2.55049	0.314357	CS3	FALSE
193	I1	30	mir1	2.60899	0.365857	CS3	FALSE
193	I1	31	mir1	2.66143	0.411288	CS3	FALSE
193	I1	32	mir1	2.70842	0.451276	CS3	FALSE
193	I1	33	mir1	2.74146	0.477311	CS3	FALSE
193	I1	34	mir1	2.77676	0.505618	CS3	FALSE
193	I1	35	mir1	2.80698	0.528827	CS3	FALSE
193	I1	36	mir1	2.84364	0.558492	CS3	FALSE
193	I1	37	mir1	2.87434	0.582189	CS3	FALSE
193	I1	38	mir1	2.89072	0.591562	CS3	FALSE
193	I1	39	mir1	2.90878	0.602617	CS3	FALSE
193	I1	40	mir1	2.92291	0.609753	CS3	FALSE
197	I5	1	mir23a	1.88678	0.0125227	CS3	FALSE
197	I5	2	mir23a	1.89256	0.0118861	CS3	FALSE
197	I5	3	mir23a	1.89559	0.00850533	CS3	FALSE
197	I5	4	mir23a	1.89928	0.00576946	CS3	FALSE
197	I5	5	mir23a	1.90995	0.0100288	CS3	FALSE
197	I5	6	mir23a	1.91552	0.00917572	CS3	FALSE
197	I5	7	mir23a	1.92132	0.00855678	CS3	FALSE
197	I5	8	mir23a	1.92472	0.00554399	CS3	FALSE
197	I5	9	mir23a	1.92416	-0.00143525	CS3	FALSE
197	I5	10	mir23a	1.90889	-0.0231238	CS3	FALSE
197	I5	11	mir23a	1.90423	-0.0341954	CS3	FALSE
197	I5	12	mir23a	1.90386	-0.0409887	CS3	FALSE
197	I5	13	mir23a	1.93766	-0.013603	CS3	FALSE
197	I5	14	mir23a	1.97164	0.013963	CS3	FALSE
197	I5	15	mir23a	1.98424	0.0201385	CS3	FALSE
197	I5	16	mir23a	1.98255	0.0120334	CS3	FALSE
197	I5	17	mir23a	1.98628	0.00934296	CS3	FALSE
197	I5	18	mir23a	1.99188	0.0085247	CS3	FALSE
197	I5	19	mir23a	1.9924	0.00263014	CS3	FALSE
197	I5	20	mir23a	1.99722	0.00103535	CS3	FALSE
197	I5	21	mir23a	2.00284	0.000239617	CS3	FALSE
197	I5	22	mir23a	2.00688	-0.00214148	CS3	FALSE
197	I5	23	mir23a	2.01654	0.00109599	CS3	FALSE
197	I5	24	mir23a	2.03207	0.0102098	CS3	FALSE
197	I5	25	mir23a	2.05718	0.0289015	CS3	FALSE
197	I5	26	mir23a	2.09736	0.062664	CS3	FALSE
197	I5	27	mir23a	2.13985	0.0987405	CS3	FALSE
197	I5	28	mir23a	2.20663	0.159101	CS3	FALSE
197	I5	29	mir23a	2.29639	0.242449	CS3	FALSE
197	I5	30	mir23a	2.40634	0.345974	CS3	FALSE
197	I5	31	mir23a	2.51923	0.452455	CS3	FALSE
197	I5	32	mir23a	2.63641	0.563208	CS3	FALSE
197	I5	33	mir23a	2.74865	0.669036	CS3	FALSE
197	I5	34	mir23a	2.85632	0.77029	CS3	FALSE
197	I5	35	mir23a	2.96303	0.870578	CS3	FALSE
197	I5	36	mir23a	3.07151	0.972643	CS3	FALSE
197	I5	37	mir23a	3.17237	1.06708	CS3	FALSE
197	I5	38	mir23a	3.26993	1.15823	CS3	FALSE
197	I5	39	mir23a	3.3619	1.24378	CS3	FALSE
197	I5	40	mir23a	3.43963	1.31509	CS3	FALSE
217	J1	1	mir1	2.02437	0.015965	CS4	FALSE
217	J1	2	mir1	2.03671	0.0208931	CS4	FALSE
217	J1	3	mir1	2.04393	0.0207071	CS4	FALSE
217	J1	4	mir1	2.04517	0.0145392	CS4	FALSE
217	J1	5	mir1	2.04629	0.00825184	CS4	FALSE
217	J1	6	mir1	2.04906	0.00362172	CS4	FALSE
217	J1	7	mir1	2.05561	0.00276458	CS4	FALSE
217	J1	8	mir1	2.0528	-0.00744883	CS4	FALSE
217	J1	9	mir1	2.05975	-0.00790686	CS4	FALSE
217	J1	10	mir1	2.06428	-0.0107882	CS4	FALSE
217	J1	11	mir1	2.06324	-0.0192354	CS4	FALSE
217	J1	12	mir1	2.05063	-0.0392463	CS4	FALSE
217	J1	13	mir1	2.05606	-0.0412276	CS4	FALSE
217	J1	14	mir1	2.1081	0.0034062	CS4	FALSE
217	J1	15	mir1	2.13253	0.0204369	CS4	FALSE
217	J1	16	mir1	2.1362	0.0166937	CS4	FALSE
217	J1	17	mir1	2.13977	0.0128639	CS4	FALSE
217	J1	18	mir1	2.14862	0.0143002	CS4	FALSE
217	J1	19	mir1	2.14999	0.00826789	CS4	FALSE
217	J1	20	mir1	2.15972	0.0105891	CS4	FALSE
217	J1	21	mir1	2.16982	0.0132899	CS4	FALSE
217	J1	22	mir1	2.18314	0.0191957	CS4	FALSE
217	J1	23	mir1	2.21185	0.0405032	CS4	FALSE
217	J1	24	mir1	2.2447	0.0659515	CS4	FALSE
217	J1	25	mir1	2.28183	0.0956739	CS4	FALSE
217	J1	26	mir1	2.33428	0.140715	CS4	FALSE
217	J1	27	mir1	2.37832	0.177349	CS4	FALSE
217	J1	28	mir1	2.42616	0.217785	CS4	FALSE
217	J1	29	mir1	2.47471	0.258926	CS4	FALSE
217	J1	30	mir1	2.52805	0.304862	CS4	FALSE
217	J1	31	mir1	2.57861	0.348015	CS4	FALSE
217	J1	32	mir1	2.6097	0.371699	CS4	FALSE
217	J1	33	mir1	2.64284	0.397433	CS4	FALSE
217	J1	34	mir1	2.68251	0.429697	CS4	FALSE
217	J1	35	mir1	2.72965	0.469432	CS4	FALSE
217	J1	36	mir1	2.75444	0.486808	CS4	FALSE
217	J1	37	mir1	2.78004	0.505007	CS4	FALSE
217	J1	38	mir1	2.78759	0.505149	CS4	FALSE
217	J1	39	mir1	2.80812	0.518277	CS4	FALSE
217	J1	40	mir1	2.83203	0.53478	CS4	FALSE
221	J5	1	mir23a	1.88423	-0.00838661	CS4	FALSE
221	J5	2	mir23a	1.88792	-0.00771543	CS4	FALSE
221	J5	3	mir23a	1.89535	-0.00331097	CS4	FALSE
221	J5	4	mir23a	1.90524	0.00355397	CS4	FALSE
221	J5	5	mir23a	1.90941	0.00469877	CS4	FALSE
221	J5	6	mir23a	1.91712	0.00938004	CS4	FALSE
221	J5	7	mir23a	1.92156	0.0107935	CS4	FALSE
221	J5	8	mir23a	1.92266	0.00886393	CS4	FALSE
221	J5	9	mir23a	1.92599	0.00917654	CS4	FALSE
221	J5	10	mir23a	1.92575	0.00591059	CS4	FALSE
221	J5	11	mir23a	1.91903	-0.00383473	CS4	FALSE
221	J5	12	mir23a	1.90897	-0.0169267	CS4	FALSE
221	J5	13	mir23a	1.887	-0.0419155	CS4	FALSE
221	J5	14	mir23a	1.89372	-0.038224	CS4	FALSE
221	J5	15	mir23a	1.94136	0.00638975	CS4	FALSE
221	J5	16	mir23a	1.94908	0.0110817	CS4	FALSE
221	J5	17	mir23a	1.94989	0.0088751	CS4	FALSE
221	J5	18	mir23a	1.94817	0.00412143	CS4	FALSE
221	J5	19	mir23a	1.94623	-0.000839789	CS4	FALSE
221	J5	20	mir23a	1.95405	0.00395973	CS4	FALSE
221	J5	21	mir23a	1.96288	0.00975751	CS4	FALSE
221	J5	22	mir23a	1.96463	0.00848904	CS4	FALSE
221	J5	23	mir23a	1.97042	0.0112475	CS4	FALSE
221	J5	24	mir23a	1.99494	0.0327457	CS4	FALSE
221	J5	25	mir23a	2.00496	0.0397399	CS4	FALSE
221	J5	26	mir23a	2.02008	0.0518358	CS4	FALSE
221	J5	27	mir23a	2.06026	0.0889932	CS4	FALSE
221	J5	28	mir23a	2.11042	0.136119	CS4	FALSE
221	J5	29	mir23a	2.18695	0.20963	CS4	FALSE
221	J5	30	mir23a	2.26145	0.281104	CS4	FALSE
221	J5	31	mir23a	2.34718	0.363802	CS4	FALSE
221	J5	32	mir23a	2.43355	0.447147	CS4	FALSE
221	J5	33	mir23a	2.52319	0.533767	CS4	FALSE
221	J5	34	mir23a	2.60458	0.612133	CS4	FALSE
221	J5	35	mir23a	2.678	0.682525	CS4	FALSE
221	J5	36	mir23a	2.7558	0.757297	CS4	FALSE
221	J5	37	mir23a	2.84357	0.842045	CS4	FALSE
221	J5	38	mir23a	2.90808	0.903533	CS4	FALSE
221	J5	39	mir23a	2.96164	0.95407	CS4	FALSE
221	J5	40	mir23a	3.02501	1.01441	CS4	FALSE
241	K1	1	mir1	2.01991	-0.00745602	CS4	FALSE
241	K1	2	mir1	2.02327	-0.00857781	CS4	FALSE
241	K1	3	mir1	2.03474	-0.00157812	CS4	FALSE
241	K1	4	mir1	2.03958	-0.00121648	CS4	FALSE
241	K1	5	mir1	2.04727	0.00200619	CS4	FALSE
241	K1	6	mir1	2.05165	0.00190768	CS4	FALSE
241	K1	7	mir1	2.05471	0.000489769	CS4	FALSE
241	K1	8	mir1	2.05929	0.000597735	CS4	FALSE
241	K1	9	mir1	2.05878	-0.0043905	CS4	FALSE
241	K1	10	mir1	2.0654	-0.0022431	CS4	FALSE
241	K1	11	mir1	2.07433	0.00221291	CS4	FALSE
241	K1	12	mir1	2.08169	0.00510178	CS4	FALSE
241	K1	13	mir1	2.08434	0.00327475	CS4	FALSE
241	K1	14	mir1	2.07938	-0.00616262	CS4	FALSE
241	K1	15	mir1	2.09804	0.00802993	CS4	FALSE
241	K1	16	mir1	2.15502	0.0605278	CS4	FALSE
241	K1	17	mir1	2.18085	0.0818836	CS4	FALSE
241	K1	18	mir1	2.18826	0.084819	CS4	FALSE
241	K1	19	mir1	2.20623	0.0983163	CS4	FALSE
241	K1	20	mir1	2.22799	0.115598	CS4	FALSE
241	K1	21	mir1	2.24011	0.123246	CS4	FALSE
241	K1	22	mir1	2.26837	0.147034	CS4	FALSE
241	K1	23	mir1	2.31074	0.184926	CS4	FALSE
241	K1	24	mir1	2.36196	0.231674	CS4	FALSE
241	K1	25	mir1	2.41241	0.277651	CS4	FALSE
241	K1	26	mir1	2.45385	0.314611	CS4	FALSE
241	K1	27	mir1	2.50024	0.356526	CS4	FALSE
241	K1	28	mir1	2.55596	0.407776	CS4	FALSE
241	K1	29	mir1	2.60724	0.45458	CS4	FALSE
241	K1	30	mir1	2.65181	0.494679	CS4	FALSE
241	K1	31	mir1	2.68854	0.526933	CS4	FALSE
241	K1	32	mir1	2.72873	0.562645	CS4	FALSE
241	K1	33	mir1	2.76464	0.594082	CS4	FALSE
241	K1	34	mir1	2.79149	0.616458	CS4	FALSE
241	K1	35	mir1	2.83104	0.651536	CS4	FALSE
241	K1	36	mir1	2.87213	0.688148	CS4	FALSE
241	K1	37	mir1	2.89371	0.705254	CS4	FALSE
241	K1	38	mir1	2.91004	0.717111	CS4	FALSE
241	K1	39	mir1	2.91753	0.720125	CS4	FALSE
241	K1	40	mir1	2.9314	0.729518	CS4	FALSE
245	K5	1	mir23a	1.89029	0.0108895	CS4	FALSE
245	K5	2	mir23a	1.89765	0.0118273	CS4	FALSE
245	K5	3	mir23a	1.9031	0.0108677	CS4	FALSE
245	K5	4	mir23a	1.90625	0.00760386	CS4	FALSE
245	K5	5	mir23a	1.91124	0.00618106	CS4	FALSE
245	K5	6	mir23a	1.91514	0.00365915	CS4	FALSE
245	K5	7	mir23a	1.92191	0.00401376	CS4	FALSE
245	K5	8	mir23a	1.92454	0.000233955	CS4	FALSE
245	K5	9	mir23a	1.92906	-0.00165948	CS4	FALSE
245	K5	10	mir23a	1.93478	-0.00236321	CS4	FALSE
245	K5	11	mir23a	1.93061	-0.0129414	CS4	FALSE
245	K5	12	mir23a	1.93037	-0.0195983	CS4	FALSE
245	K5	13	mir23a	1.9311	-0.0252888	CS4	FALSE
245	K5	14	mir23a	1.93206	-0.0307433	CS4	FALSE
245	K5	15	mir23a	1.96392	-0.00529701	CS4	FALSE
245	K5	16	mir23a	1.99845	0.0228192	CS4	FALSE
245	K5	17	mir23a	2.00653	0.0244844	CS4	FALSE
245	K5	18	mir23a	2.00233	0.013871	CS4	FALSE
245	K5	19	mir23a	2.00017	0.00529685	CS4	FALSE
245	K5	20	mir23a	2.00015	-0.00113941	CS4	FALSE
245	K5	21	mir23a	2.00727	-0.000429555	CS4	FALSE
245	K5	22	mir23a	2.02038	0.00626079	CS4	FALSE
245	K5	23	mir23a	2.03087	0.0103343	CS4	FALSE
245	K5	24	mir23a	2.04756	0.0206066	CS4	FALSE
245	K5	25	mir23a	2.06429	0.0309212	CS4	FALSE
245	K5	26	mir23a	2.10289	0.0631097	CS4	FALSE
245	K5	27	mir23a	2.14703	0.100831	CS4	FALSE
245	K5	28	mir23a	2.20629	0.153677	CS4	FALSE
245	K5	29	mir23a	2.27769	0.21866	CS4	FALSE
245	K5	30	mir23a	2.35185	0.286412	CS4	FALSE
245	K5	31	mir23a	2.43422	0.362361	CS4	FALSE
245	K5	32	mir23a	2.53132	0.453051	CS4	FALSE
245	K5	33	mir23a	2.61066	0.525978	CS4	FALSE
245	K5	34	mir23a	2.6955	0.604396	CS4	FALSE
245	K5	35	mir23a	2.78146	0.683941	CS4	FALSE
245	K5	36	mir23a	2.86395	0.760024	CS4	FALSE
245	K5	37	mir23a	2.94472	0.834373	CS4	FALSE
245	K5	38	mir23a	3.02044	0.903676	CS4	FALSE
245	K5	39	mir23a	3.08877	0.965594	CS4	FALSE
245	K5	40	mir23a	3.15717	1.02758	CS4	FALSE
265	L1	1	mir1	2.01716	-0.00862946	CS4	FALSE
265	L1	2	mir1	2.0217	-0.00544111	CS4	FALSE
265	L1	3	mir1	2.02255	-0.00595755	CS4	FALSE
265	L1	4	mir1	2.028	-0.00186488	CS4	FALSE
265	L1	5	mir1	2.03231	0.00107838	CS4	FALSE
265	L1	6	mir1	2.03161	-0.000977052	CS4	FALSE
265	L1	7	mir1	2.03437	0.000423157	CS4	FALSE
265	L1	8	mir1	2.04085	0.00554079	CS4	FALSE
265	L1	9	mir1	2.04683	0.0101592	CS4	FALSE
265	L1	10	mir1	2.04607	0.0080346	CS4	FALSE
265	L1	11	mir1	2.03542	-0.00397504	CS4	FALSE
265	L1	12	mir1	2.02829	-0.0124616	CS4	FALSE
265	L1	13	mir1	2.03498	-0.00713199	CS4	FALSE
265	L1	14	mir1	2.05509	0.0116165	CS4	FALSE
265	L1	15	mir1	2.07676	0.0319286	CS4	FALSE
265	L1	16	mir1	2.12302	0.0768254	CS4	FALSE
265	L1	17	mir1	2.13689	0.089334	CS4	FALSE
265	L1	18	mir1	2.1508	0.101885	CS4	FALSE
265	L1	19	mir1	2.16195	0.111668	CS4	FALSE
265	L1	20	mir1	2.17028	0.118641	CS4	FALSE
265	L1	21	mir1	2.1782	0.125198	CS4	FALSE
265	L1	22	mir1	2.19237	0.138008	CS4	FALSE
265	L1	23	mir1	2.22009	0.164374	CS4	FALSE
265	L1	24	mir1	2.25146	0.194379	CS4	FALSE
265	L1	25	mir1	2.29928	0.240836	CS4	FALSE
265	L1	26	mir1	2.34142	0.281623	CS4	FALSE
265	L1	27	mir1	2.39244	0.331276	CS4	FALSE
265	L1	28	mir1	2.4414	0.378875	CS4	FALSE
265	L1	29	mir1	2.49479	0.430906	CS4	FALSE
265	L1	30	mir1	2.5489	0.483656	CS4	FALSE
265	L1	31	mir1	2.585	0.518391	CS4	FALSE
265	L1	32	mir1	2.62859	0.560628	CS4	FALSE
265	L1	33	mir1	2.67147	0.602146	CS4	FALSE
265	L1	34	mir1	2.71398	0.643294	CS4	FALSE
265	L1	35	mir1	2.7583	0.686256	CS4	FALSE
265	L1	36	mir1	2.78959	0.716179	CS4	FALSE
265	L1	37	mir1	2.82381	0.749037	CS4	FALSE
265	L1	38	mir1	2.84479	0.768664	CS4	FALSE
265	L1	39	mir1	2.84559	0.768102	CS4	FALSE
265	L1	40	mir1	2.85956	0.780712	CS4	FALSE
269	L5	1	mir23a	1.88113	0.00389775	CS4	FALSE
269	L5	2	mir23a	1.88676	0.00359878	CS4	FALSE
269	L5	3	mir23a	1.89547	0.00636957	CS4	FALSE
269	L5	4	mir23a	1.90078	0.00575375	CS4	FALSE
269	L5	5	mir23a	1.90511	0.00414825	CS4	FALSE
269	L5	6	mir23a	1.91097	0.00407435	CS4	FALSE
269	L5	7	mir23a	1.9176	0.0047771	CS4	FALSE
269	L5	8	mir23a	1.92713	0.00837127	CS4	FALSE
269	L5	9	mir23a	1.93084	0.00614612	CS4	FALSE
269	L5	10	mir23a	1.93052	-9.97188e-05	CS4	FALSE
269	L5	11	mir23a	1.93005	-0.00650387	CS4	FALSE
269	L5	12	mir23a	1.92358	-0.0189125	CS4	FALSE
269	L5	13	mir23a	1.9232	-0.0252238	CS4	FALSE
269	L5	14	mir23a	1.92742	-0.0269286	CS4	FALSE
269	L5	15	mir23a	1.94025	-0.0200372	CS4	FALSE
269	L5	16	mir23a	1.96602	-0.000195855	CS4	FALSE
269	L5	17	mir23a	2.00052	0.0283739	CS4	FALSE
269	L5	18	mir23a	2.0028	0.0247164	CS4	FALSE
269	L5	19	mir23a	1.98721	0.00319211	CS4	FALSE
269	L5	20	mir23a	1.98404	-0.00590963	CS4	FALSE
269	L5	21	mir23a	1.99178	-0.00409502	CS4	FALSE
269	L5	22	mir23a	2.0014	-0.000412393	CS4	FALSE
269	L5	23	mir23a	2.01483	0.0070829	CS4	FALSE
269	L5	24	mir23a	2.01899	0.00531277	CS4	FALSE
269	L5	25	mir23a	2.02667	0.00706552	CS4	FALSE
269	L5	26	mir23a	2.05265	0.027105	CS4	FALSE
269	L5	27	mir23a	2.09084	0.0593693	CS4	FALSE
269	L5	28	mir23a	2.13809	0.100688	CS4	FALSE
269	L5	29	mir23a	2.20598	0.162645	CS4	FALSE
269	L5	30	mir23a	2.28613	0.236858	CS4	FALSE
269	L5	31	mir23a	2.36169	0.306485	CS4	FALSE
269	L5	32	mir23a	2.45617	0.395029	CS4	FALSE
269	L5	33	mir23a	2.55147	0.484406	CS4	FALSE
269	L5	34	mir23a	2.64545	0.572451	CS4	FALSE
269	L5	35	mir23a	2.73249	0.653557	CS4	FALSE
269	L5	36	mir23a	2.80903	0.724161	CS4	FALSE
269	L5	37	mir23a	2.90436	0.813562	CS4	FALSE
269	L5	38	mir23a	2.99086	0.894125	CS4	FALSE
269	L5	39	mir23a	3.06372	0.961054	CS4	FALSE
269	L5	40	mir23a	3.12315	1.01455	CS4	FALSE
289	M1	1	mir1	2.02193	0.0127828	NTC	FALSE
289	M1	2	mir1	2.02487	0.0105398	NTC	FALSE
289	M1	3	mir1	2.02727	0.00775759	NTC	FALSE
289	M1	4	mir1	2.02174	-0.00295015	NTC	FALSE
289	M1	5	mir1	2.02231	-0.00756821	NTC	FALSE
289	M1	6	mir1	2.03244	-0.002619	NTC	FALSE
289	M1	7	mir1	2.03634	-0.00389324	NTC	FALSE
289	M1	8	mir1	2.04237	-0.0030496	NTC	FALSE
289	M1	9	mir1	2.04677	-0.00382674	NTC	FALSE
289	M1	10	mir1	2.05224	-0.00353528	NTC	FALSE
289	M1	11	mir1	2.05943	-0.0015253	NTC	FALSE
289	M1	12	mir1	2.05568	-0.0104552	NTC	FALSE
289	M1	13	mir1	2.05321	-0.0181116	NTC	FALSE
289	M1	14	mir1	2.05483	-0.021673	NTC	FALSE
289	M1	15	mir1	2.0606	-0.0210814	NTC	FALSE
289	M1	16	mir1	2.06854	-0.0183194	NTC	FALSE
289	M1	17	mir1	2.06165	-0.0303907	NTC	FALSE
289	M1	18	mir1	2.10104	0.00381558	NTC	FALSE
289	M1	19	mir1	2.13989	0.0374878	NTC	FALSE
289	M1	20	mir1	2.14759	0.0400094	NTC	FALSE
289	M1	21	mir1	2.14882	0.0360522	NTC	FALSE
289	M1	22	mir1	2.14326	0.025318	NTC	FALSE
289	M1	23	mir1	2.14121	0.0180855	NTC	FALSE
289	M1	24	mir1	2.14302	0.0147096	NTC	FALSE
289	M1	25	mir1	2.14555	0.0120604	NTC	FALSE
289	M1	26	mir1	2.14465	0.00598273	NTC	FALSE
289	M1	27	mir1	2.14799	0.00413892	NTC	FALSE
289	M1	28	mir1	2.15741	0.00838026	NTC	FALSE
289	M1	29	mir1	2.16344	0.00923271	NTC	FALSE
289	M1	30	mir1	2.16852	0.00913078	NTC	FALSE
289	M1	31	mir1	2.16779	0.0032131	NTC	FALSE
289	M1	32	mir1	2.16821	-0.00154228	NTC	FALSE
289	M1	33	mir1	2.17278	-0.0021499	NTC	FALSE
289	M1	34	mir1	2.16901	-0.0111086	NTC	FALSE
289	M1	35	mir1	2.16514	-0.0201527	NTC	FALSE
289	M1	36	mir1	2.17638	-0.0141013	NTC	FALSE
289	M1	37	mir1	2.18761	-0.00804936	NTC	FALSE
289	M1	38	mir1	2.18878	-0.0120537	NTC	FALSE
289	M1	39	mir1	2.1888	-0.017218	NTC	FALSE
289	M1	40	mir1	2.18657	-0.0246313	NTC	FALSE
293	M5	1	mir23a	1.88196	0.025572	NTC	FALSE
293	M5	2	mir23a	1.88034	0.0178414	NTC	FALSE
293	M5	3	mir23a	1.8757	0.00710009	NTC	FALSE
293	M5	4	mir23a	1.87926	0.00454985	NTC	FALSE
293	M5	5	mir23a	1.88983	0.00900828	NTC	FALSE
293	M5	6	mir23a	1.89065	0.00372492	NTC	FALSE
293	M5	7	mir23a	1.89702	0.00398599	NTC	FALSE
293	M5	8	mir23a	1.91077	0.0116274	NTC	FALSE
293	M5	9	mir23a	1.91249	0.0072391	NTC	FALSE
293	M5	10	mir23a	1.91256	0.00120079	NTC	FALSE
293	M5	11	mir23a	1.91827	0.000796556	NTC	FALSE
293	M5	12	mir23a	1.92665	0.00306559	NTC	FALSE
293	M5	13	mir23a	1.92164	-0.00804722	NTC	FALSE
293	M5	14	mir23a	1.92947	-0.00632548	NTC	FALSE
293	M5	15	mir23a	1.93203	-0.00987183	NTC	FALSE
293	M5	16	mir23a	1.92845	-0.0195656	NTC	FALSE
293	M5	17	mir23a	1.9281	-0.0260211	NTC	FALSE
293	M5	18	mir23a	1.93317	-0.0270592	NTC	FALSE
293	M5	19	mir23a	1.97549	0.00914837	NTC	FALSE
293	M5	20	mir23a	1.98189	0.00943972	NTC	FALSE
293	M5	21	mir23a	1.98695	0.00839438	NTC	FALSE
293	M5	22	mir23a	1.99149	0.00682535	NTC	FALSE
293	M5	23	mir23a	1.99045	-0.000324584	NTC	FALSE
293	M5	24	mir23a	1.99404	-0.00283859	NTC	FALSE
293	M5	25	mir23a	2.00063	-0.00235674	NTC	FALSE
293	M5	26	mir23a	2.00934	0.000244885	NTC	FALSE
293	M5	27	mir23a	2.0118	-0.00340411	NTC	FALSE
293	M5	28	mir23a	2.0169	-0.00441858	NTC	FALSE
293	M5	29	mir23a	2.02893	0.00150803	NTC	FALSE
293	M5	30	mir23a	2.04055	0.00701431	NTC	FALSE
293	M5	31	mir23a	2.04236	0.00271348	NTC	FALSE
293	M5	32	mir23a	2.04263	-0.00312253	NTC	FALSE
293	M5	33	mir23a	2.04526	-0.00659986	NTC	FALSE
293	M5	34	mir23a	2.04807	-0.00989695	NTC	FALSE
293	M5	35	mir23a	2.06471	0.000630425	NTC	FALSE
293	M5	36	mir23a	2.07997	0.00978403	NTC	FALSE
293	M5	37	mir23a	2.08315	0.00685745	NTC	FALSE
293	M5	38	mir23a	2.0913	0.00890046	NTC	FALSE
293	M5	39	mir23a	2.0946	0.00609284	NTC	FALSE
293	M5	40	mir23a	2.09599	0.00137049	NTC	FALSE
