## Supplementary Table 6 for "qPCR Guru, a free browser-based platform, strengthens microRNA analyses using full-curve Cq estimation"

### Sheet: Results
Well	Well Position	Omit	Sample	Target	Task	Reporter	Quencher	Amp Status	Amp Score	Curve Quality	Result Quality Issues	Cq	Cq Confidence	Cq Mean	Cq SD	Auto Threshold	Threshold	Auto Baseline	Baseline Start	Baseline End
9	A9	FALSE	BS5	mir1	UNKNOWN	FAM	NFQ-MGB	AMP	1.10356			22.0069	0.532905	22.1946	0.265508	TRUE	0.04	TRUE	3	20
10	A10	FALSE	BS5	mir1	UNKNOWN	FAM	NFQ-MGB	AMP	1.07544			22.3824	0.483428	22.1946	0.265508	TRUE	0.04	TRUE	3	20
11	A11	FALSE	BS4	mir1	UNKNOWN	FAM	NFQ-MGB	AMP	1.0739			20.1928	0.396718	21.1679	1.37894	TRUE	0.04	TRUE	3	16
12	A12	FALSE	BS4	mir1	UNKNOWN	FAM	NFQ-MGB	AMP	1.0548			22.1429	0.454785	21.1679	1.37894	TRUE	0.04	TRUE	3	20
13	A13	FALSE	BS3	mir1	UNKNOWN	FAM	NFQ-MGB	AMP	0.889379			21.6441	0.440852	20.4108	1.74413	TRUE	0.04	TRUE	3	17
14	A14	FALSE	BS3	mir1	UNKNOWN	FAM	NFQ-MGB	AMP	1.04595			19.1775	0.308685	20.4108	1.74413	TRUE	0.04	TRUE	3	16
15	A15	FALSE	BS2	mir1	UNKNOWN	FAM	NFQ-MGB	AMP	0.868219			13.62	0.134871	15.7307	2.98494	TRUE	0.04	TRUE	3	10
16	A16	FALSE	BS2	mir1	UNKNOWN	FAM	NFQ-MGB	AMP	1.08932			17.8414	0.341702	15.7307	2.98494	TRUE	0.04	TRUE	3	14
17	A17	FALSE	BS	mir1	UNKNOWN	FAM	NFQ-MGB	INCONCLUSIVE	0.963625			15.2993	0.171078	14.8006	0.705216	TRUE	0.04	TRUE	3	13
18	A18	FALSE	BS	mir1	UNKNOWN	FAM	NFQ-MGB	AMP	1.06549			14.302	0.118808	14.8006	0.705216	TRUE	0.04	TRUE	3	11
21	A21	FALSE	NTC	mir1	UNKNOWN	FAM	NFQ-MGB	INCONCLUSIVE	0			UNDETERMINED	0			TRUE	0.04	TRUE	3	20
22	A22	FALSE	NTC	mir1	UNKNOWN	FAM	NFQ-MGB	NO_AMP	0			UNDETERMINED	0			TRUE	0.04	TRUE	3	39
105	E9	FALSE	BS5	mir23a	UNKNOWN	FAM	NFQ-MGB	AMP	0.811796			6.56941	0.0973459	16.4406	13.96	TRUE	0.04	TRUE	3	4
106	E10	FALSE	BS5	mir23a	UNKNOWN	FAM	NFQ-MGB	AMP	1.02306			26.3119	0.537962	16.4406	13.96	TRUE	0.04	TRUE	3	23
107	E11	FALSE	BS4	mir23a	UNKNOWN	FAM	NFQ-MGB	AMP	0.919897			23.129	0.535369	24.5496	2.0091	TRUE	0.04	TRUE	3	22
108	E12	FALSE	BS4	mir23a	UNKNOWN	FAM	NFQ-MGB	AMP	0.995401			25.9703	0.559413	24.5496	2.0091	TRUE	0.04	TRUE	3	22
109	E13	FALSE	BS3	mir23a	UNKNOWN	FAM	NFQ-MGB	AMP	1.02708			26.4582	0.546752	21.9422	6.38663	TRUE	0.04	TRUE	3	23
110	E14	FALSE	BS3	mir23a	UNKNOWN	FAM	NFQ-MGB	AMP	1.03923			17.4262	0.0774415	21.9422	6.38663	TRUE	0.04	TRUE	3	8
111	E15	FALSE	BS2	mir23a	UNKNOWN	FAM	NFQ-MGB	AMP	0.992655			25.5704	0.488304	25.668	0.137954	TRUE	0.04	TRUE	3	22
112	E16	FALSE	BS2	mir23a	UNKNOWN	FAM	NFQ-MGB	AMP	1.00184			25.7655	0.559512	25.668	0.137954	TRUE	0.04	TRUE	3	21
113	E17	FALSE	BS	mir23a	UNKNOWN	FAM	NFQ-MGB	AMP	1.01757			24.1697	0.491746	24.6514	0.681285	TRUE	0.04	TRUE	3	22
114	E18	FALSE	BS	mir23a	UNKNOWN	FAM	NFQ-MGB	AMP	1.00885			25.1332	0.579188	24.6514	0.681285	TRUE	0.04	TRUE	3	21
117	E21	FALSE	NTC	mir23a	UNKNOWN	FAM	NFQ-MGB	NO_AMP	0			UNDETERMINED	0			TRUE	0.04	TRUE	3	39
118	E22	FALSE	NTC	mir23a	UNKNOWN	FAM	NFQ-MGB	NO_AMP	0			UNDETERMINED	0			TRUE	0.04	TRUE	3	39

### Sheet: Amplification Data
Well	Well Position	Cycle Number	Target	Rn	dRn	Sample	Omit
9	A9	1	mir1	2.30099	0.0124593	BS5	FALSE
9	A9	2	mir1	2.31412	0.0121556	BS5	FALSE
9	A9	3	mir1	2.32389	0.00849917	BS5	FALSE
9	A9	4	mir1	2.32434	-0.00448272	BS5	FALSE
9	A9	5	mir1	2.33814	-0.00411675	BS5	FALSE
9	A9	6	mir1	2.34987	-0.00582383	BS5	FALSE
9	A9	7	mir1	2.36997	0.000851647	BS5	FALSE
9	A9	8	mir1	2.39044	0.00788332	BS5	FALSE
9	A9	9	mir1	2.40205	0.00606109	BS5	FALSE
9	A9	10	mir1	2.4086	-0.000823016	BS5	FALSE
9	A9	11	mir1	2.42014	-0.00270724	BS5	FALSE
9	A9	12	mir1	2.42872	-0.00756002	BS5	FALSE
9	A9	13	mir1	2.4486	-0.00111938	BS5	FALSE
9	A9	14	mir1	2.45779	-0.0053587	BS5	FALSE
9	A9	15	mir1	2.47049	-0.00608588	BS5	FALSE
9	A9	16	mir1	2.49102	0.00100516	BS5	FALSE
9	A9	17	mir1	2.51224	0.00879095	BS5	FALSE
9	A9	18	mir1	2.53148	0.0146065	BS5	FALSE
9	A9	19	mir1	2.53238	0.00206563	BS5	FALSE
9	A9	20	mir1	2.53206	-0.0116859	BS5	FALSE
9	A9	21	mir1	2.54353	-0.0136478	BS5	FALSE
9	A9	22	mir1	2.59958	0.0289759	BS5	FALSE
9	A9	23	mir1	2.70462	0.120582	BS5	FALSE
9	A9	24	mir1	2.75265	0.155175	BS5	FALSE
9	A9	25	mir1	2.83037	0.219466	BS5	FALSE
9	A9	26	mir1	2.92179	0.297458	BS5	FALSE
9	A9	27	mir1	3.00187	0.364105	BS5	FALSE
9	A9	28	mir1	3.10206	0.450859	BS5	FALSE
9	A9	29	mir1	3.18927	0.524639	BS5	FALSE
9	A9	30	mir1	3.27112	0.593058	BS5	FALSE
9	A9	31	mir1	3.35595	0.664458	BS5	FALSE
9	A9	32	mir1	3.44045	0.735522	BS5	FALSE
9	A9	33	mir1	3.52101	0.80265	BS5	FALSE
9	A9	34	mir1	3.57039	0.838601	BS5	FALSE
9	A9	35	mir1	3.62947	0.884242	BS5	FALSE
9	A9	36	mir1	3.70797	0.949307	BS5	FALSE
9	A9	37	mir1	3.76711	0.995018	BS5	FALSE
9	A9	38	mir1	3.81291	1.02738	BS5	FALSE
9	A9	39	mir1	3.85567	1.05671	BS5	FALSE
9	A9	40	mir1	3.90646	1.09407	BS5	FALSE
10	A10	1	mir1	2.34982	-0.00252003	BS5	FALSE
10	A10	2	mir1	2.3545	-0.0120799	BS5	FALSE
10	A10	3	mir1	2.37824	-0.00258014	BS5	FALSE
10	A10	4	mir1	2.38941	-0.00565385	BS5	FALSE
10	A10	5	mir1	2.41555	0.00625275	BS5	FALSE
10	A10	6	mir1	2.42879	0.00525591	BS5	FALSE
10	A10	7	mir1	2.44393	0.00615735	BS5	FALSE
10	A10	8	mir1	2.46351	0.0114934	BS5	FALSE
10	A10	9	mir1	2.47686	0.0106055	BS5	FALSE
10	A10	10	mir1	2.4839	0.00340237	BS5	FALSE
10	A10	11	mir1	2.49033	-0.00440491	BS5	FALSE
10	A10	12	mir1	2.494	-0.0149681	BS5	FALSE
10	A10	13	mir1	2.50182	-0.0213901	BS5	FALSE
10	A10	14	mir1	2.52441	-0.0130391	BS5	FALSE
10	A10	15	mir1	2.54865	-0.00303979	BS5	FALSE
10	A10	16	mir1	2.56252	-0.0034096	BS5	FALSE
10	A10	17	mir1	2.57455	-0.00561809	BS5	FALSE
10	A10	18	mir1	2.60356	0.00915264	BS5	FALSE
10	A10	19	mir1	2.62168	0.0130403	BS5	FALSE
10	A10	20	mir1	2.63162	0.00874348	BS5	FALSE
10	A10	21	mir1	2.64969	0.0125732	BS5	FALSE
10	A10	22	mir1	2.68396	0.0325975	BS5	FALSE
10	A10	23	mir1	2.72392	0.0583187	BS5	FALSE
10	A10	24	mir1	2.77204	0.092203	BS5	FALSE
10	A10	25	mir1	2.83383	0.139749	BS5	FALSE
10	A10	26	mir1	2.90336	0.195047	BS5	FALSE
10	A10	27	mir1	2.97945	0.256892	BS5	FALSE
10	A10	28	mir1	3.05511	0.318322	BS5	FALSE
10	A10	29	mir1	3.12139	0.370363	BS5	FALSE
10	A10	30	mir1	3.18766	0.422389	BS5	FALSE
10	A10	31	mir1	3.25382	0.474313	BS5	FALSE
10	A10	32	mir1	3.31439	0.520641	BS5	FALSE
10	A10	33	mir1	3.37839	0.5704	BS5	FALSE
10	A10	34	mir1	3.4353	0.613074	BS5	FALSE
10	A10	35	mir1	3.48143	0.644963	BS5	FALSE
10	A10	36	mir1	3.53045	0.679749	BS5	FALSE
10	A10	37	mir1	3.57962	0.714676	BS5	FALSE
10	A10	38	mir1	3.62841	0.749231	BS5	FALSE
10	A10	39	mir1	3.66328	0.769859	BS5	FALSE
10	A10	40	mir1	3.6812	0.773538	BS5	FALSE
11	A11	1	mir1	2.30376	-0.0186447	BS4	FALSE
11	A11	2	mir1	2.31748	-0.0140175	BS4	FALSE
11	A11	3	mir1	2.3314	-0.00917963	BS4	FALSE
11	A11	4	mir1	2.34781	-0.00185144	BS4	FALSE
11	A11	5	mir1	2.36303	0.00427752	BS4	FALSE
11	A11	6	mir1	2.37813	0.0102999	BS4	FALSE
11	A11	7	mir1	2.3814	0.00447859	BS4	FALSE
11	A11	8	mir1	2.38671	0.000705303	BS4	FALSE
11	A11	9	mir1	2.39144	-0.0036502	BS4	FALSE
11	A11	10	mir1	2.40317	-0.00100049	BS4	FALSE
11	A11	11	mir1	2.41091	-0.00234549	BS4	FALSE
11	A11	12	mir1	2.41986	-0.00247836	BS4	FALSE
11	A11	13	mir1	2.42951	-0.00191434	BS4	FALSE
11	A11	14	mir1	2.44285	0.00233731	BS4	FALSE
11	A11	15	mir1	2.44941	-0.000185238	BS4	FALSE
11	A11	16	mir1	2.45919	0.000506578	BS4	FALSE
11	A11	17	mir1	2.47469	0.00692378	BS4	FALSE
11	A11	18	mir1	2.49122	0.0143647	BS4	FALSE
11	A11	19	mir1	2.50927	0.0233352	BS4	FALSE
11	A11	20	mir1	2.52929	0.0342692	BS4	FALSE
11	A11	21	mir1	2.56114	0.0570283	BS4	FALSE
11	A11	22	mir1	2.593	0.0798115	BS4	FALSE
11	A11	23	mir1	2.63146	0.109178	BS4	FALSE
11	A11	24	mir1	2.68484	0.153472	BS4	FALSE
11	A11	25	mir1	2.74611	0.205658	BS4	FALSE
11	A11	26	mir1	2.8151	0.26557	BS4	FALSE
11	A11	27	mir1	2.88889	0.330275	BS4	FALSE
11	A11	28	mir1	2.96591	0.398209	BS4	FALSE
11	A11	29	mir1	3.03673	0.459939	BS4	FALSE
11	A11	30	mir1	3.10869	0.52282	BS4	FALSE
11	A11	31	mir1	3.1797	0.584739	BS4	FALSE
11	A11	32	mir1	3.25388	0.649835	BS4	FALSE
11	A11	33	mir1	3.33006	0.716935	BS4	FALSE
11	A11	34	mir1	3.38671	0.764501	BS4	FALSE
11	A11	35	mir1	3.43546	0.804157	BS4	FALSE
11	A11	36	mir1	3.49202	0.85164	BS4	FALSE
11	A11	37	mir1	3.5329	0.883436	BS4	FALSE
11	A11	38	mir1	3.57345	0.914895	BS4	FALSE
11	A11	39	mir1	3.61054	0.942899	BS4	FALSE
11	A11	40	mir1	3.64599	0.969265	BS4	FALSE
12	A12	1	mir1	2.35592	0.00538611	BS4	FALSE
12	A12	2	mir1	2.36407	-0.00205448	BS4	FALSE
12	A12	3	mir1	2.38401	0.00229138	BS4	FALSE
12	A12	4	mir1	2.39864	0.00132886	BS4	FALSE
12	A12	5	mir1	2.41799	0.00508821	BS4	FALSE
12	A12	6	mir1	2.42454	-0.0039548	BS4	FALSE
12	A12	7	mir1	2.42906	-0.0150256	BS4	FALSE
12	A12	8	mir1	2.45156	-0.00811478	BS4	FALSE
12	A12	9	mir1	2.48307	0.00780726	BS4	FALSE
12	A12	10	mir1	2.49279	0.0019357	BS4	FALSE
12	A12	11	mir1	2.51305	0.00660533	BS4	FALSE
12	A12	12	mir1	2.53032	0.0082821	BS4	FALSE
12	A12	13	mir1	2.53616	-0.00146519	BS4	FALSE
12	A12	14	mir1	2.55426	0.00104318	BS4	FALSE
12	A12	15	mir1	2.57143	0.00262339	BS4	FALSE
12	A12	16	mir1	2.58077	-0.00362964	BS4	FALSE
12	A12	17	mir1	2.59406	-0.00593351	BS4	FALSE
12	A12	18	mir1	2.61676	0.00118326	BS4	FALSE
12	A12	19	mir1	2.6326	0.00142951	BS4	FALSE
12	A12	20	mir1	2.64527	-0.00149472	BS4	FALSE
12	A12	21	mir1	2.67015	0.00779261	BS4	FALSE
12	A12	22	mir1	2.71733	0.0393842	BS4	FALSE
12	A12	23	mir1	2.76345	0.0699147	BS4	FALSE
12	A12	24	mir1	2.81547	0.106342	BS4	FALSE
12	A12	25	mir1	2.87718	0.15246	BS4	FALSE
12	A12	26	mir1	2.95469	0.214385	BS4	FALSE
12	A12	27	mir1	3.02087	0.264966	BS4	FALSE
12	A12	28	mir1	3.10413	0.332638	BS4	FALSE
12	A12	29	mir1	3.1788	0.391723	BS4	FALSE
12	A12	30	mir1	3.25522	0.45255	BS4	FALSE
12	A12	31	mir1	3.32829	0.510025	BS4	FALSE
12	A12	32	mir1	3.39617	0.562313	BS4	FALSE
12	A12	33	mir1	3.45438	0.604934	BS4	FALSE
12	A12	34	mir1	3.51757	0.65253	BS4	FALSE
12	A12	35	mir1	3.5843	0.703672	BS4	FALSE
12	A12	36	mir1	3.63866	0.742445	BS4	FALSE
12	A12	37	mir1	3.68023	0.768418	BS4	FALSE
12	A12	38	mir1	3.73474	0.80734	BS4	FALSE
12	A12	39	mir1	3.76788	0.824891	BS4	FALSE
12	A12	40	mir1	3.80013	0.841546	BS4	FALSE
13	A13	1	mir1	2.38283	0.00600318	BS3	FALSE
13	A13	2	mir1	2.39231	0.00212316	BS3	FALSE
13	A13	3	mir1	2.40915	0.00561313	BS3	FALSE
13	A13	4	mir1	2.42664	0.00974087	BS3	FALSE
13	A13	5	mir1	2.44069	0.010438	BS3	FALSE
13	A13	6	mir1	2.44811	0.00450138	BS3	FALSE
13	A13	7	mir1	2.45174	-0.00522634	BS3	FALSE
13	A13	8	mir1	2.46127	-0.00905034	BS3	FALSE
13	A13	9	mir1	2.45947	-0.0241995	BS3	FALSE
13	A13	10	mir1	2.46651	-0.0305192	BS3	FALSE
13	A13	11	mir1	2.50411	-0.00627252	BS3	FALSE
13	A13	12	mir1	2.54313	0.0193894	BS3	FALSE
13	A13	13	mir1	2.55576	0.0186699	BS3	FALSE
13	A13	14	mir1	2.55853	0.00807884	BS3	FALSE
13	A13	15	mir1	2.5658	0.00199321	BS3	FALSE
13	A13	16	mir1	2.57591	-0.00125406	BS3	FALSE
13	A13	17	mir1	2.58861	-0.00190279	BS3	FALSE
13	A13	18	mir1	2.60256	-0.00130985	BS3	FALSE
13	A13	19	mir1	2.62268	0.00545862	BS3	FALSE
13	A13	20	mir1	2.64867	0.0180869	BS3	FALSE
13	A13	21	mir1	2.67517	0.0312314	BS3	FALSE
13	A13	22	mir1	2.70129	0.0440011	BS3	FALSE
13	A13	23	mir1	2.74285	0.0722056	BS3	FALSE
13	A13	24	mir1	2.78723	0.103225	BS3	FALSE
13	A13	25	mir1	2.84229	0.144933	BS3	FALSE
13	A13	26	mir1	2.91054	0.199832	BS3	FALSE
13	A13	27	mir1	2.97172	0.247657	BS3	FALSE
13	A13	28	mir1	3.034	0.296578	BS3	FALSE
13	A13	29	mir1	3.09791	0.347135	BS3	FALSE
13	A13	30	mir1	3.17347	0.409333	BS3	FALSE
13	A13	31	mir1	3.24186	0.46437	BS3	FALSE
13	A13	32	mir1	3.30216	0.51132	BS3	FALSE
13	A13	33	mir1	3.35684	0.552642	BS3	FALSE
13	A13	34	mir1	3.41171	0.594157	BS3	FALSE
13	A13	35	mir1	3.46726	0.636355	BS3	FALSE
13	A13	36	mir1	3.5274	0.683133	BS3	FALSE
13	A13	37	mir1	3.57034	0.712721	BS3	FALSE
13	A13	38	mir1	3.60326	0.732286	BS3	FALSE
13	A13	39	mir1	3.65414	0.769807	BS3	FALSE
13	A13	40	mir1	3.68592	0.788236	BS3	FALSE
14	A14	1	mir1	2.34625	-0.0415732	BS3	FALSE
14	A14	2	mir1	2.36159	-0.0314887	BS3	FALSE
14	A14	3	mir1	2.3775	-0.0208423	BS3	FALSE
14	A14	4	mir1	2.4044	0.000795951	BS3	FALSE
14	A14	5	mir1	2.41572	0.00685449	BS3	FALSE
14	A14	6	mir1	2.42069	0.00656632	BS3	FALSE
14	A14	7	mir1	2.42963	0.0102462	BS3	FALSE
14	A14	8	mir1	2.43011	0.00545712	BS3	FALSE
14	A14	9	mir1	2.43677	0.00685792	BS3	FALSE
14	A14	10	mir1	2.44029	0.00511778	BS3	FALSE
14	A14	11	mir1	2.43704	-0.00339773	BS3	FALSE
14	A14	12	mir1	2.43881	-0.00688309	BS3	FALSE
14	A14	13	mir1	2.43419	-0.016765	BS3	FALSE
14	A14	14	mir1	2.45445	-0.00177099	BS3	FALSE
14	A14	15	mir1	2.46559	0.0041092	BS3	FALSE
14	A14	16	mir1	2.47039	0.00365415	BS3	FALSE
14	A14	17	mir1	2.48607	0.0140672	BS3	FALSE
14	A14	18	mir1	2.50567	0.0284091	BS3	FALSE
14	A14	19	mir1	2.52266	0.0401379	BS3	FALSE
14	A14	20	mir1	2.53323	0.0454509	BS3	FALSE
14	A14	21	mir1	2.55959	0.0665496	BS3	FALSE
14	A14	22	mir1	2.58332	0.0850164	BS3	FALSE
14	A14	23	mir1	2.61708	0.113516	BS3	FALSE
14	A14	24	mir1	2.66045	0.151624	BS3	FALSE
14	A14	25	mir1	2.71368	0.19959	BS3	FALSE
14	A14	26	mir1	2.78286	0.263511	BS3	FALSE
14	A14	27	mir1	2.84108	0.316465	BS3	FALSE
14	A14	28	mir1	2.90758	0.377711	BS3	FALSE
14	A14	29	mir1	2.97884	0.44371	BS3	FALSE
14	A14	30	mir1	3.04946	0.509067	BS3	FALSE
14	A14	31	mir1	3.11363	0.56797	BS3	FALSE
14	A14	32	mir1	3.18458	0.633659	BS3	FALSE
14	A14	33	mir1	3.24228	0.686098	BS3	FALSE
14	A14	34	mir1	3.30028	0.73884	BS3	FALSE
14	A14	35	mir1	3.36022	0.793525	BS3	FALSE
14	A14	36	mir1	3.40537	0.833409	BS3	FALSE
14	A14	37	mir1	3.44371	0.866485	BS3	FALSE
14	A14	38	mir1	3.4973	0.914814	BS3	FALSE
14	A14	39	mir1	3.52809	0.940348	BS3	FALSE
14	A14	40	mir1	3.56982	0.976815	BS3	FALSE
15	A15	1	mir1	2.41048	-0.0129595	BS2	FALSE
15	A15	2	mir1	2.42073	-0.0112093	BS2	FALSE
15	A15	3	mir1	2.43328	-0.00715941	BS2	FALSE
15	A15	4	mir1	2.44316	-0.00578121	BS2	FALSE
15	A15	5	mir1	2.46241	0.00496852	BS2	FALSE
15	A15	6	mir1	2.47846	0.0125168	BS2	FALSE
15	A15	7	mir1	2.48288	0.00844018	BS2	FALSE
15	A15	8	mir1	2.47793	-0.00500625	BS2	FALSE
15	A15	9	mir1	2.48602	-0.00541451	BS2	FALSE
15	A15	10	mir1	2.49737	-0.00256407	BS2	FALSE
15	A15	11	mir1	2.5039	-0.00453923	BS2	FALSE
15	A15	12	mir1	2.51272	-0.00421435	BS2	FALSE
15	A15	13	mir1	2.54282	0.0173851	BS2	FALSE
15	A15	14	mir1	2.58754	0.0536041	BS2	FALSE
15	A15	15	mir1	2.61409	0.0716542	BS2	FALSE
15	A15	16	mir1	2.62173	0.070798	BS2	FALSE
15	A15	17	mir1	2.62791	0.0684759	BS2	FALSE
15	A15	18	mir1	2.64945	0.0815173	BS2	FALSE
15	A15	19	mir1	2.6795	0.103067	BS2	FALSE
15	A15	20	mir1	2.70448	0.11955	BS2	FALSE
15	A15	21	mir1	2.73069	0.137259	BS2	FALSE
15	A15	22	mir1	2.77354	0.171605	BS2	FALSE
15	A15	23	mir1	2.82651	0.216074	BS2	FALSE
15	A15	24	mir1	2.88623	0.267295	BS2	FALSE
15	A15	25	mir1	2.92765	0.300223	BS2	FALSE
15	A15	26	mir1	3.0044	0.368468	BS2	FALSE
15	A15	27	mir1	3.07522	0.43079	BS2	FALSE
15	A15	28	mir1	3.14964	0.49671	BS2	FALSE
15	A15	29	mir1	3.21742	0.555989	BS2	FALSE
15	A15	30	mir1	3.28614	0.616216	BS2	FALSE
15	A15	31	mir1	3.33869	0.660264	BS2	FALSE
15	A15	32	mir1	3.40499	0.718066	BS2	FALSE
15	A15	33	mir1	3.47407	0.778644	BS2	FALSE
15	A15	34	mir1	3.52278	0.818855	BS2	FALSE
15	A15	35	mir1	3.58805	0.875627	BS2	FALSE
15	A15	36	mir1	3.64183	0.920909	BS2	FALSE
15	A15	37	mir1	3.68374	0.954316	BS2	FALSE
15	A15	38	mir1	3.72121	0.983285	BS2	FALSE
15	A15	39	mir1	3.76134	1.01491	BS2	FALSE
15	A15	40	mir1	3.7812	1.02628	BS2	FALSE
16	A16	1	mir1	2.41472	-0.0170139	BS2	FALSE
16	A16	2	mir1	2.42644	-0.0111206	BS2	FALSE
16	A16	3	mir1	2.44156	-0.00182418	BS2	FALSE
16	A16	4	mir1	2.44995	0.000739329	BS2	FALSE
16	A16	5	mir1	2.45695	0.00191095	BS2	FALSE
16	A16	6	mir1	2.46577	0.00489908	BS2	FALSE
16	A16	7	mir1	2.46576	-0.000935941	BS2	FALSE
16	A16	8	mir1	2.46916	-0.00335562	BS2	FALSE
16	A16	9	mir1	2.47647	-0.00187668	BS2	FALSE
16	A16	10	mir1	2.4809	-0.00327378	BS2	FALSE
16	A16	11	mir1	2.49087	0.000873071	BS2	FALSE
16	A16	12	mir1	2.49686	0.00103928	BS2	FALSE
16	A16	13	mir1	2.5024	0.000747489	BS2	FALSE
16	A16	14	mir1	2.50853	0.00105699	BS2	FALSE
16	A16	15	mir1	2.52509	0.0117851	BS2	FALSE
16	A16	16	mir1	2.54469	0.0255679	BS2	FALSE
16	A16	17	mir1	2.55741	0.0324535	BS2	FALSE
16	A16	18	mir1	2.57185	0.0410671	BS2	FALSE
16	A16	19	mir1	2.59514	0.058532	BS2	FALSE
16	A16	20	mir1	2.6293	0.0868652	BS2	FALSE
16	A16	21	mir1	2.65864	0.110385	BS2	FALSE
16	A16	22	mir1	2.69851	0.144426	BS2	FALSE
16	A16	23	mir1	2.75016	0.190253	BS2	FALSE
16	A16	24	mir1	2.80623	0.240495	BS2	FALSE
16	A16	25	mir1	2.88143	0.309869	BS2	FALSE
16	A16	26	mir1	2.95281	0.375423	BS2	FALSE
16	A16	27	mir1	3.03068	0.447469	BS2	FALSE
16	A16	28	mir1	3.108	0.518958	BS2	FALSE
16	A16	29	mir1	3.17981	0.584943	BS2	FALSE
16	A16	30	mir1	3.2515	0.650812	BS2	FALSE
16	A16	31	mir1	3.32121	0.714693	BS2	FALSE
16	A16	32	mir1	3.39011	0.777765	BS2	FALSE
16	A16	33	mir1	3.45786	0.839691	BS2	FALSE
16	A16	34	mir1	3.51616	0.892167	BS2	FALSE
16	A16	35	mir1	3.57317	0.943352	BS2	FALSE
16	A16	36	mir1	3.63622	1.00057	BS2	FALSE
16	A16	37	mir1	3.68607	1.0446	BS2	FALSE
16	A16	38	mir1	3.73596	1.08866	BS2	FALSE
16	A16	39	mir1	3.77593	1.12281	BS2	FALSE
16	A16	40	mir1	3.81426	1.15532	BS2	FALSE
17	A17	1	mir1	2.34654	0.00515233	BS	FALSE
17	A17	2	mir1	2.35314	-0.00196594	BS	FALSE
17	A17	3	mir1	2.36691	-0.00191831	BS	FALSE
17	A17	4	mir1	2.37686	-0.00569919	BS	FALSE
17	A17	5	mir1	2.39811	0.00183527	BS	FALSE
17	A17	6	mir1	2.41465	0.00464665	BS	FALSE
17	A17	7	mir1	2.42334	-0.000382356	BS	FALSE
17	A17	8	mir1	2.43966	0.00221255	BS	FALSE
17	A17	9	mir1	2.45242	0.00125024	BS	FALSE
17	A17	10	mir1	2.46809	0.00319784	BS	FALSE
17	A17	11	mir1	2.47942	0.000804071	BS	FALSE
17	A17	12	mir1	2.49064	-0.00170414	BS	FALSE
17	A17	13	mir1	2.50182	-0.00424263	BS	FALSE
17	A17	14	mir1	2.51104	-0.00874425	BS	FALSE
17	A17	15	mir1	2.5491	0.0155887	BS	FALSE
17	A17	16	mir1	2.62342	0.0761854	BS	FALSE
17	A17	17	mir1	2.67474	0.113783	BS	FALSE
17	A17	18	mir1	2.70508	0.130392	BS	FALSE
17	A17	19	mir1	2.71825	0.129848	BS	FALSE
17	A17	20	mir1	2.7236	0.121474	BS	FALSE
17	A17	21	mir1	2.74838	0.132531	BS	FALSE
17	A17	22	mir1	2.80782	0.178248	BS	FALSE
17	A17	23	mir1	2.86129	0.217995	BS	FALSE
17	A17	24	mir1	2.91076	0.253739	BS	FALSE
17	A17	25	mir1	2.96676	0.29601	BS	FALSE
17	A17	26	mir1	3.03578	0.351312	BS	FALSE
17	A17	27	mir1	3.10904	0.410851	BS	FALSE
17	A17	28	mir1	3.17615	0.464235	BS	FALSE
17	A17	29	mir1	3.23397	0.508334	BS	FALSE
17	A17	30	mir1	3.29194	0.552574	BS	FALSE
17	A17	31	mir1	3.3564	0.603309	BS	FALSE
17	A17	32	mir1	3.41593	0.649119	BS	FALSE
17	A17	33	mir1	3.46342	0.682885	BS	FALSE
17	A17	34	mir1	3.50725	0.712993	BS	FALSE
17	A17	35	mir1	3.5506	0.742622	BS	FALSE
17	A17	36	mir1	3.6007	0.778997	BS	FALSE
17	A17	37	mir1	3.64671	0.811279	BS	FALSE
17	A17	38	mir1	3.69043	0.841274	BS	FALSE
17	A17	39	mir1	3.71462	0.85175	BS	FALSE
17	A17	40	mir1	3.74607	0.86947	BS	FALSE
18	A18	1	mir1	2.4268	-0.0267101	BS	FALSE
18	A18	2	mir1	2.439	-0.0229974	BS	FALSE
18	A18	3	mir1	2.45996	-0.0105307	BS	FALSE
18	A18	4	mir1	2.4797	0.00071895	BS	FALSE
18	A18	5	mir1	2.48817	0.000698521	BS	FALSE
18	A18	6	mir1	2.4983	0.00234273	BS	FALSE
18	A18	7	mir1	2.51137	0.00693093	BS	FALSE
18	A18	8	mir1	2.52443	0.0114958	BS	FALSE
18	A18	9	mir1	2.52369	0.00227072	BS	FALSE
18	A18	10	mir1	2.52646	-0.00344458	BS	FALSE
18	A18	11	mir1	2.52791	-0.0104824	BS	FALSE
18	A18	12	mir1	2.5291	-0.0177846	BS	FALSE
18	A18	13	mir1	2.54032	-0.0150568	BS	FALSE
18	A18	14	mir1	2.58635	0.0224842	BS	FALSE
18	A18	15	mir1	2.64894	0.0765879	BS	FALSE
18	A18	16	mir1	2.67533	0.0944904	BS	FALSE
18	A18	17	mir1	2.69015	0.100825	BS	FALSE
18	A18	18	mir1	2.6991	0.101289	BS	FALSE
18	A18	19	mir1	2.71381	0.107508	BS	FALSE
18	A18	20	mir1	2.73242	0.117623	BS	FALSE
18	A18	21	mir1	2.76093	0.137647	BS	FALSE
18	A18	22	mir1	2.79494	0.163169	BS	FALSE
18	A18	23	mir1	2.84341	0.203149	BS	FALSE
18	A18	24	mir1	2.90496	0.256211	BS	FALSE
18	A18	25	mir1	2.97085	0.313621	BS	FALSE
18	A18	26	mir1	3.04851	0.382783	BS	FALSE
18	A18	27	mir1	3.11381	0.439601	BS	FALSE
18	A18	28	mir1	3.18994	0.507244	BS	FALSE
18	A18	29	mir1	3.27194	0.580749	BS	FALSE
18	A18	30	mir1	3.34152	0.641841	BS	FALSE
18	A18	31	mir1	3.4134	0.705239	BS	FALSE
18	A18	32	mir1	3.472	0.755352	BS	FALSE
18	A18	33	mir1	3.52471	0.799565	BS	FALSE
18	A18	34	mir1	3.58723	0.853604	BS	FALSE
18	A18	35	mir1	3.63878	0.896661	BS	FALSE
18	A18	36	mir1	3.69306	0.94245	BS	FALSE
18	A18	37	mir1	3.7443	0.985208	BS	FALSE
18	A18	38	mir1	3.79027	1.02269	BS	FALSE
18	A18	39	mir1	3.83141	1.05534	BS	FALSE
18	A18	40	mir1	3.86033	1.07578	BS	FALSE
21	A21	1	mir1	2.54332	0.0112871	NTC	FALSE
21	A21	2	mir1	2.54898	0.00468892	NTC	FALSE
21	A21	3	mir1	2.56323	0.00668621	NTC	FALSE
21	A21	4	mir1	2.57776	0.00896291	NTC	FALSE
21	A21	5	mir1	2.58559	0.00453481	NTC	FALSE
21	A21	6	mir1	2.59728	0.00397386	NTC	FALSE
21	A21	7	mir1	2.6101	0.00453825	NTC	FALSE
21	A21	8	mir1	2.61872	0.000902654	NTC	FALSE
21	A21	9	mir1	2.63409	0.00402336	NTC	FALSE
21	A21	10	mir1	2.64266	0.000337699	NTC	FALSE
21	A21	11	mir1	2.65154	-0.00303349	NTC	FALSE
21	A21	12	mir1	2.65382	-0.0130113	NTC	FALSE
21	A21	13	mir1	2.64816	-0.030926	NTC	FALSE
21	A21	14	mir1	2.64416	-0.0471768	NTC	FALSE
21	A21	15	mir1	2.67437	-0.0292226	NTC	FALSE
21	A21	16	mir1	2.74623	0.0303794	NTC	FALSE
21	A21	17	mir1	2.76407	0.0359716	NTC	FALSE
21	A21	18	mir1	2.76091	0.0205548	NTC	FALSE
21	A21	19	mir1	2.76092	0.00831348	NTC	FALSE
21	A21	20	mir1	2.75906	-0.00580896	NTC	FALSE
21	A21	21	mir1	2.76536	-0.0117634	NTC	FALSE
21	A21	22	mir1	2.7747	-0.014669	NTC	FALSE
21	A21	23	mir1	2.77975	-0.0218782	NTC	FALSE
21	A21	24	mir1	2.77828	-0.0355994	NTC	FALSE
21	A21	25	mir1	2.78267	-0.043461	NTC	FALSE
21	A21	26	mir1	2.79186	-0.0465334	NTC	FALSE
21	A21	27	mir1	2.79081	-0.0598386	NTC	FALSE
21	A21	28	mir1	2.79968	-0.0632176	NTC	FALSE
21	A21	29	mir1	2.80983	-0.0653192	NTC	FALSE
21	A21	30	mir1	2.81467	-0.0727414	NTC	FALSE
21	A21	31	mir1	2.81213	-0.0875326	NTC	FALSE
21	A21	32	mir1	2.82256	-0.0893505	NTC	FALSE
21	A21	33	mir1	2.83409	-0.0900814	NTC	FALSE
21	A21	34	mir1	2.83531	-0.101112	NTC	FALSE
21	A21	35	mir1	2.8335	-0.115176	NTC	FALSE
21	A21	36	mir1	2.8426	-0.118335	NTC	FALSE
21	A21	37	mir1	2.8478	-0.125382	NTC	FALSE
21	A21	38	mir1	2.85552	-0.129919	NTC	FALSE
21	A21	39	mir1	2.85709	-0.140606	NTC	FALSE
21	A21	40	mir1	2.8565	-0.153452	NTC	FALSE
22	A22	1	mir1	2.52729	-0.026602	NTC	FALSE
22	A22	2	mir1	2.53243	-0.0280808	NTC	FALSE
22	A22	3	mir1	2.54212	-0.0250149	NTC	FALSE
22	A22	4	mir1	2.5467	-0.0270587	NTC	FALSE
22	A22	5	mir1	2.56143	-0.0189469	NTC	FALSE
22	A22	6	mir1	2.5751	-0.0119051	NTC	FALSE
22	A22	7	mir1	2.59216	-0.0014646	NTC	FALSE
22	A22	8	mir1	2.59881	-0.00144183	NTC	FALSE
22	A22	9	mir1	2.60661	-0.000261775	NTC	FALSE
22	A22	10	mir1	2.61615	0.00265134	NTC	FALSE
22	A22	11	mir1	2.6256	0.00548102	NTC	FALSE
22	A22	12	mir1	2.63082	0.00407638	NTC	FALSE
22	A22	13	mir1	2.63553	0.00215914	NTC	FALSE
22	A22	14	mir1	2.63239	-0.00760494	NTC	FALSE
22	A22	15	mir1	2.63922	-0.00739691	NTC	FALSE
22	A22	16	mir1	2.67476	0.0215174	NTC	FALSE
22	A22	17	mir1	2.68778	0.0279167	NTC	FALSE
22	A22	18	mir1	2.69681	0.0303241	NTC	FALSE
22	A22	19	mir1	2.6971	0.0239957	NTC	FALSE
22	A22	20	mir1	2.69286	0.0131282	NTC	FALSE
22	A22	21	mir1	2.69331	0.00695399	NTC	FALSE
22	A22	22	mir1	2.69745	0.00446765	NTC	FALSE
22	A22	23	mir1	2.70849	0.00889115	NTC	FALSE
22	A22	24	mir1	2.71541	0.00918047	NTC	FALSE
22	A22	25	mir1	2.71628	0.00342803	NTC	FALSE
22	A22	26	mir1	2.71858	-0.0008877	NTC	FALSE
22	A22	27	mir1	2.73155	0.00545889	NTC	FALSE
22	A22	28	mir1	2.73425	0.00153106	NTC	FALSE
22	A22	29	mir1	2.73725	-0.00208873	NTC	FALSE
22	A22	30	mir1	2.75231	0.00634545	NTC	FALSE
22	A22	31	mir1	2.75882	0.00623376	NTC	FALSE
22	A22	32	mir1	2.75809	-0.0011211	NTC	FALSE
22	A22	33	mir1	2.761	-0.00483959	NTC	FALSE
22	A22	34	mir1	2.76101	-0.0114482	NTC	FALSE
22	A22	35	mir1	2.76472	-0.0143651	NTC	FALSE
22	A22	36	mir1	2.77837	-0.00733547	NTC	FALSE
22	A22	37	mir1	2.78217	-0.0101625	NTC	FALSE
22	A22	38	mir1	2.78683	-0.0121236	NTC	FALSE
22	A22	39	mir1	2.7873	-0.0182728	NTC	FALSE
22	A22	40	mir1	2.78565	-0.0265539	NTC	FALSE
105	E9	1	mir23a	1.49512	-0.0187349	BS5	FALSE
105	E9	2	mir23a	1.49989	-0.0139576	BS5	FALSE
105	E9	3	mir23a	1.50842	-0.00542688	BS5	FALSE
105	E9	4	mir23a	1.51928	0.00542688	BS5	FALSE
105	E9	5	mir23a	1.52522	0.0113733	BS5	FALSE
105	E9	6	mir23a	1.52762	0.0137707	BS5	FALSE
105	E9	7	mir23a	1.56394	0.0500926	BS5	FALSE
105	E9	8	mir23a	1.6002	0.0863497	BS5	FALSE
105	E9	9	mir23a	1.60695	0.0930997	BS5	FALSE
105	E9	10	mir23a	1.61169	0.0978369	BS5	FALSE
105	E9	11	mir23a	1.6153	0.10145	BS5	FALSE
105	E9	12	mir23a	1.62368	0.109827	BS5	FALSE
105	E9	13	mir23a	1.63008	0.116225	BS5	FALSE
105	E9	14	mir23a	1.63909	0.125237	BS5	FALSE
105	E9	15	mir23a	1.64785	0.134002	BS5	FALSE
105	E9	16	mir23a	1.65569	0.141841	BS5	FALSE
105	E9	17	mir23a	1.65797	0.144119	BS5	FALSE
105	E9	18	mir23a	1.67214	0.158288	BS5	FALSE
105	E9	19	mir23a	1.68062	0.166774	BS5	FALSE
105	E9	20	mir23a	1.68683	0.172983	BS5	FALSE
105	E9	21	mir23a	1.69101	0.17716	BS5	FALSE
105	E9	22	mir23a	1.70234	0.188488	BS5	FALSE
105	E9	23	mir23a	1.71791	0.204062	BS5	FALSE
105	E9	24	mir23a	1.73377	0.219917	BS5	FALSE
105	E9	25	mir23a	1.75136	0.237513	BS5	FALSE
105	E9	26	mir23a	1.78417	0.27032	BS5	FALSE
105	E9	27	mir23a	1.81788	0.304025	BS5	FALSE
105	E9	28	mir23a	1.86561	0.351763	BS5	FALSE
105	E9	29	mir23a	1.92147	0.407624	BS5	FALSE
105	E9	30	mir23a	1.97634	0.46249	BS5	FALSE
105	E9	31	mir23a	2.03679	0.522938	BS5	FALSE
105	E9	32	mir23a	2.10041	0.586557	BS5	FALSE
105	E9	33	mir23a	2.15636	0.642514	BS5	FALSE
105	E9	34	mir23a	2.22038	0.706531	BS5	FALSE
105	E9	35	mir23a	2.28374	0.769886	BS5	FALSE
105	E9	36	mir23a	2.33878	0.824933	BS5	FALSE
105	E9	37	mir23a	2.39572	0.881869	BS5	FALSE
105	E9	38	mir23a	2.4495	0.93565	BS5	FALSE
105	E9	39	mir23a	2.49764	0.983786	BS5	FALSE
105	E9	40	mir23a	2.53216	1.01831	BS5	FALSE
106	E10	1	mir23a	1.46078	-0.01729	BS5	FALSE
106	E10	2	mir23a	1.46558	-0.0217166	BS5	FALSE
106	E10	3	mir23a	1.48167	-0.0148532	BS5	FALSE
106	E10	4	mir23a	1.49071	-0.0150426	BS5	FALSE
106	E10	5	mir23a	1.4983	-0.0166742	BS5	FALSE
106	E10	6	mir23a	1.52288	-0.00132802	BS5	FALSE
106	E10	7	mir23a	1.54801	0.0145812	BS5	FALSE
106	E10	8	mir23a	1.56059	0.0179363	BS5	FALSE
106	E10	9	mir23a	1.57091	0.0190211	BS5	FALSE
106	E10	10	mir23a	1.5703	0.00919032	BS5	FALSE
106	E10	11	mir23a	1.57086	0.000524733	BS5	FALSE
106	E10	12	mir23a	1.57918	-0.000385215	BS5	FALSE
106	E10	13	mir23a	1.58905	0.00026171	BS5	FALSE
106	E10	14	mir23a	1.59894	0.00091841	BS5	FALSE
106	E10	15	mir23a	1.61274	0.00549066	BS5	FALSE
106	E10	16	mir23a	1.61953	0.00305209	BS5	FALSE
106	E10	17	mir23a	1.6278	0.00210149	BS5	FALSE
106	E10	18	mir23a	1.63111	-0.00382097	BS5	FALSE
106	E10	19	mir23a	1.63672	-0.00743447	BS5	FALSE
106	E10	20	mir23a	1.64543	-0.00794947	BS5	FALSE
106	E10	21	mir23a	1.6619	-0.000703123	BS5	FALSE
106	E10	22	mir23a	1.67256	0.000730107	BS5	FALSE
106	E10	23	mir23a	1.67544	-0.00561674	BS5	FALSE
106	E10	24	mir23a	1.69002	-0.000268199	BS5	FALSE
106	E10	25	mir23a	1.71189	0.012378	BS5	FALSE
106	E10	26	mir23a	1.73829	0.0295502	BS5	FALSE
106	E10	27	mir23a	1.7784	0.0604327	BS5	FALSE
106	E10	28	mir23a	1.82822	0.101027	BS5	FALSE
106	E10	29	mir23a	1.88089	0.144471	BS5	FALSE
106	E10	30	mir23a	1.93821	0.192565	BS5	FALSE
106	E10	31	mir23a	2.00081	0.245932	BS5	FALSE
106	E10	32	mir23a	2.05769	0.293584	BS5	FALSE
106	E10	33	mir23a	2.12082	0.347488	BS5	FALSE
106	E10	34	mir23a	2.17881	0.396251	BS5	FALSE
106	E10	35	mir23a	2.24087	0.449089	BS5	FALSE
106	E10	36	mir23a	2.30796	0.506944	BS5	FALSE
106	E10	37	mir23a	2.35506	0.544823	BS5	FALSE
106	E10	38	mir23a	2.4057	0.586235	BS5	FALSE
106	E10	39	mir23a	2.4541	0.625411	BS5	FALSE
106	E10	40	mir23a	2.48893	0.651006	BS5	FALSE
107	E11	1	mir23a	1.42748	0.0100564	BS4	FALSE
107	E11	2	mir23a	1.43185	0.0131561	BS4	FALSE
107	E11	3	mir23a	1.44281	0.0228589	BS4	FALSE
107	E11	4	mir23a	1.45285	0.0316285	BS4	FALSE
107	E11	5	mir23a	1.45797	0.0354835	BS4	FALSE
107	E11	6	mir23a	1.44773	0.0239807	BS4	FALSE
107	E11	7	mir23a	1.42441	-0.000612912	BS4	FALSE
107	E11	8	mir23a	1.4215	-0.0047854	BS4	FALSE
107	E11	9	mir23a	1.39608	-0.0314743	BS4	FALSE
107	E11	10	mir23a	1.39029	-0.0385227	BS4	FALSE
107	E11	11	mir23a	1.39487	-0.0352118	BS4	FALSE
107	E11	12	mir23a	1.40166	-0.0296907	BS4	FALSE
107	E11	13	mir23a	1.4067	-0.0259131	BS4	FALSE
107	E11	14	mir23a	1.41922	-0.0146596	BS4	FALSE
107	E11	15	mir23a	1.42382	-0.011322	BS4	FALSE
107	E11	16	mir23a	1.4292	-0.00721181	BS4	FALSE
107	E11	17	mir23a	1.43147	-0.00620716	BS4	FALSE
107	E11	18	mir23a	1.44729	0.00834586	BS4	FALSE
107	E11	19	mir23a	1.4575	0.0172924	BS4	FALSE
107	E11	20	mir23a	1.46166	0.0201862	BS4	FALSE
107	E11	21	mir23a	1.46248	0.0197433	BS4	FALSE
107	E11	22	mir23a	1.4701	0.026092	BS4	FALSE
107	E11	23	mir23a	1.48215	0.0368817	BS4	FALSE
107	E11	24	mir23a	1.50324	0.0567064	BS4	FALSE
107	E11	25	mir23a	1.52493	0.0771287	BS4	FALSE
107	E11	26	mir23a	1.55249	0.103424	BS4	FALSE
107	E11	27	mir23a	1.58518	0.134846	BS4	FALSE
107	E11	28	mir23a	1.62275	0.171149	BS4	FALSE
107	E11	29	mir23a	1.66323	0.210366	BS4	FALSE
107	E11	30	mir23a	1.71102	0.256887	BS4	FALSE
107	E11	31	mir23a	1.75971	0.304314	BS4	FALSE
107	E11	32	mir23a	1.80825	0.351588	BS4	FALSE
107	E11	33	mir23a	1.85779	0.399867	BS4	FALSE
107	E11	34	mir23a	1.9013	0.442108	BS4	FALSE
107	E11	35	mir23a	1.95172	0.491267	BS4	FALSE
107	E11	36	mir23a	1.99661	0.534883	BS4	FALSE
107	E11	37	mir23a	2.03904	0.576049	BS4	FALSE
107	E11	38	mir23a	2.0845	0.620248	BS4	FALSE
107	E11	39	mir23a	2.12493	0.659411	BS4	FALSE
107	E11	40	mir23a	2.15049	0.683704	BS4	FALSE
108	E12	1	mir23a	1.48005	-0.0143795	BS4	FALSE
108	E12	2	mir23a	1.4833	-0.0181239	BS4	FALSE
108	E12	3	mir23a	1.5047	-0.00371993	BS4	FALSE
108	E12	4	mir23a	1.51894	0.00352532	BS4	FALSE
108	E12	5	mir23a	1.52491	0.00249852	BS4	FALSE
108	E12	6	mir23a	1.53113	0.00172684	BS4	FALSE
108	E12	7	mir23a	1.53665	0.000241561	BS4	FALSE
108	E12	8	mir23a	1.54377	0.000367161	BS4	FALSE
108	E12	9	mir23a	1.55052	0.000123331	BS4	FALSE
108	E12	10	mir23a	1.55583	-0.00156055	BS4	FALSE
108	E12	11	mir23a	1.5611	-0.00328794	BS4	FALSE
108	E12	12	mir23a	1.56417	-0.00721641	BS4	FALSE
108	E12	13	mir23a	1.57856	0.000180483	BS4	FALSE
108	E12	14	mir23a	1.58649	0.00111599	BS4	FALSE
108	E12	15	mir23a	1.58972	-0.00265167	BS4	FALSE
108	E12	16	mir23a	1.60372	0.004351	BS4	FALSE
108	E12	17	mir23a	1.60728	0.000918082	BS4	FALSE
108	E12	18	mir23a	1.615	0.0016408	BS4	FALSE
108	E12	19	mir23a	1.62786	0.00750371	BS4	FALSE
108	E12	20	mir23a	1.63015	0.0027943	BS4	FALSE
108	E12	21	mir23a	1.63081	-0.00354029	BS4	FALSE
108	E12	22	mir23a	1.63634	-0.00501031	BS4	FALSE
108	E12	23	mir23a	1.65209	0.003747	BS4	FALSE
108	E12	24	mir23a	1.66839	0.0130542	BS4	FALSE
108	E12	25	mir23a	1.68719	0.0248504	BS4	FALSE
108	E12	26	mir23a	1.70474	0.0354106	BS4	FALSE
108	E12	27	mir23a	1.74135	0.0650215	BS4	FALSE
108	E12	28	mir23a	1.78268	0.0993592	BS4	FALSE
108	E12	29	mir23a	1.82222	0.131898	BS4	FALSE
108	E12	30	mir23a	1.86712	0.169803	BS4	FALSE
108	E12	31	mir23a	1.92702	0.222707	BS4	FALSE
108	E12	32	mir23a	1.97849	0.267183	BS4	FALSE
108	E12	33	mir23a	2.03306	0.314749	BS4	FALSE
108	E12	34	mir23a	2.07884	0.353541	BS4	FALSE
108	E12	35	mir23a	2.1311	0.398798	BS4	FALSE
108	E12	36	mir23a	2.18006	0.440771	BS4	FALSE
108	E12	37	mir23a	2.21878	0.472491	BS4	FALSE
108	E12	38	mir23a	2.26937	0.516082	BS4	FALSE
108	E12	39	mir23a	2.31338	0.553094	BS4	FALSE
108	E12	40	mir23a	2.34316	0.575877	BS4	FALSE
109	E13	1	mir23a	1.50198	-0.00589083	BS3	FALSE
109	E13	2	mir23a	1.50579	-0.0122085	BS3	FALSE
109	E13	3	mir23a	1.51753	-0.0105916	BS3	FALSE
109	E13	4	mir23a	1.5322	-0.00603911	BS3	FALSE
109	E13	5	mir23a	1.54477	-0.00359059	BS3	FALSE
109	E13	6	mir23a	1.54619	-0.012292	BS3	FALSE
109	E13	7	mir23a	1.54988	-0.0187258	BS3	FALSE
109	E13	8	mir23a	1.57306	-0.00566637	BS3	FALSE
109	E13	9	mir23a	1.5963	0.00744483	BS3	FALSE
109	E13	10	mir23a	1.63055	0.0315756	BS3	FALSE
109	E13	11	mir23a	1.6342	0.0251079	BS3	FALSE
109	E13	12	mir23a	1.63344	0.0142207	BS3	FALSE
109	E13	13	mir23a	1.6343	0.00496156	BS3	FALSE
109	E13	14	mir23a	1.64143	0.00196746	BS3	FALSE
109	E13	15	mir23a	1.64858	-0.00100851	BS3	FALSE
109	E13	16	mir23a	1.66104	0.00133368	BS3	FALSE
109	E13	17	mir23a	1.66538	-0.00444586	BS3	FALSE
109	E13	18	mir23a	1.67958	-0.00037526	BS3	FALSE
109	E13	19	mir23a	1.68962	-0.000452662	BS3	FALSE
109	E13	20	mir23a	1.69824	-0.00196165	BS3	FALSE
109	E13	21	mir23a	1.70351	-0.00680766	BS3	FALSE
109	E13	22	mir23a	1.71406	-0.00638379	BS3	FALSE
109	E13	23	mir23a	1.72229	-0.00827091	BS3	FALSE
109	E13	24	mir23a	1.74005	-0.000638209	BS3	FALSE
109	E13	25	mir23a	1.76124	0.0104282	BS3	FALSE
109	E13	26	mir23a	1.785	0.0240669	BS3	FALSE
109	E13	27	mir23a	1.82692	0.0558666	BS3	FALSE
109	E13	28	mir23a	1.87813	0.096955	BS3	FALSE
109	E13	29	mir23a	1.93005	0.138752	BS3	FALSE
109	E13	30	mir23a	1.9823	0.180879	BS3	FALSE
109	E13	31	mir23a	2.05349	0.241944	BS3	FALSE
109	E13	32	mir23a	2.12308	0.301413	BS3	FALSE
109	E13	33	mir23a	2.19079	0.359005	BS3	FALSE
109	E13	34	mir23a	2.26885	0.426939	BS3	FALSE
109	E13	35	mir23a	2.3374	0.485364	BS3	FALSE
109	E13	36	mir23a	2.39674	0.53459	BS3	FALSE
109	E13	37	mir23a	2.4579	0.585619	BS3	FALSE
109	E13	38	mir23a	2.51523	0.632834	BS3	FALSE
109	E13	39	mir23a	2.57718	0.684659	BS3	FALSE
109	E13	40	mir23a	2.62634	0.723695	BS3	FALSE
110	E14	1	mir23a	1.52492	-0.00519264	BS3	FALSE
110	E14	2	mir23a	1.52953	-0.00830836	BS3	FALSE
110	E14	3	mir23a	1.54162	-0.00394716	BS3	FALSE
110	E14	4	mir23a	1.5512	-0.00209936	BS3	FALSE
110	E14	5	mir23a	1.56724	0.0062072	BS3	FALSE
110	E14	6	mir23a	1.57307	0.00431123	BS3	FALSE
110	E14	7	mir23a	1.57738	0.000889145	BS3	FALSE
110	E14	8	mir23a	1.57886	-0.00536106	BS3	FALSE
110	E14	9	mir23a	1.58618	-0.00577216	BS3	FALSE
110	E14	10	mir23a	1.60994	0.0102605	BS3	FALSE
110	E14	11	mir23a	1.6408	0.0333959	BS3	FALSE
110	E14	12	mir23a	1.65342	0.0382861	BS3	FALSE
110	E14	13	mir23a	1.66106	0.0381941	BS3	FALSE
110	E14	14	mir23a	1.6638	0.0332028	BS3	FALSE
110	E14	15	mir23a	1.66621	0.0278885	BS3	FALSE
110	E14	16	mir23a	1.67706	0.0310035	BS3	FALSE
110	E14	17	mir23a	1.69237	0.0385831	BS3	FALSE
110	E14	18	mir23a	1.70519	0.0436799	BS3	FALSE
110	E14	19	mir23a	1.71361	0.0443697	BS3	FALSE
110	E14	20	mir23a	1.71976	0.0427874	BS3	FALSE
110	E14	21	mir23a	1.7334	0.0486939	BS3	FALSE
110	E14	22	mir23a	1.73657	0.0441324	BS3	FALSE
110	E14	23	mir23a	1.74811	0.0479515	BS3	FALSE
110	E14	24	mir23a	1.76298	0.0550893	BS3	FALSE
110	E14	25	mir23a	1.7868	0.0711784	BS3	FALSE
110	E14	26	mir23a	1.81949	0.0961335	BS3	FALSE
110	E14	27	mir23a	1.86329	0.132206	BS3	FALSE
110	E14	28	mir23a	1.9146	0.175793	BS3	FALSE
110	E14	29	mir23a	1.97322	0.226678	BS3	FALSE
110	E14	30	mir23a	2.03573	0.281464	BS3	FALSE
110	E14	31	mir23a	2.10288	0.340885	BS3	FALSE
110	E14	32	mir23a	2.18385	0.414123	BS3	FALSE
110	E14	33	mir23a	2.25767	0.480212	BS3	FALSE
110	E14	34	mir23a	2.33297	0.547777	BS3	FALSE
110	E14	35	mir23a	2.41038	0.617457	BS3	FALSE
110	E14	36	mir23a	2.48053	0.679882	BS3	FALSE
110	E14	37	mir23a	2.54783	0.739455	BS3	FALSE
110	E14	38	mir23a	2.60612	0.790013	BS3	FALSE
110	E14	39	mir23a	2.66651	0.842676	BS3	FALSE
110	E14	40	mir23a	2.71697	0.885402	BS3	FALSE
111	E15	1	mir23a	1.51791	0.000605768	BS2	FALSE
111	E15	2	mir23a	1.52153	-0.0061407	BS2	FALSE
111	E15	3	mir23a	1.53813	9.96113e-05	BS2	FALSE
111	E15	4	mir23a	1.54945	0.00105836	BS2	FALSE
111	E15	5	mir23a	1.56278	0.00401898	BS2	FALSE
111	E15	6	mir23a	1.57057	0.00144937	BS2	FALSE
111	E15	7	mir23a	1.57257	-0.0069168	BS2	FALSE
111	E15	8	mir23a	1.57058	-0.0192697	BS2	FALSE
111	E15	9	mir23a	1.57019	-0.030021	BS2	FALSE
111	E15	10	mir23a	1.61684	0.00627092	BS2	FALSE
111	E15	11	mir23a	1.64667	0.0257339	BS2	FALSE
111	E15	12	mir23a	1.64946	0.0181646	BS2	FALSE
111	E15	13	mir23a	1.64862	0.00696002	BS2	FALSE
111	E15	14	mir23a	1.65393	0.00191193	BS2	FALSE
111	E15	15	mir23a	1.67127	0.00888919	BS2	FALSE
111	E15	16	mir23a	1.67507	0.00232046	BS2	FALSE
111	E15	17	mir23a	1.67868	-0.00443137	BS2	FALSE
111	E15	18	mir23a	1.69246	-0.00101501	BS2	FALSE
111	E15	19	mir23a	1.70321	-0.000627634	BS2	FALSE
111	E15	20	mir23a	1.7105	-0.00369435	BS2	FALSE
111	E15	21	mir23a	1.71734	-0.00721931	BS2	FALSE
111	E15	22	mir23a	1.73124	-0.00368218	BS2	FALSE
111	E15	23	mir23a	1.74347	-0.00181375	BS2	FALSE
111	E15	24	mir23a	1.76241	0.00676234	BS2	FALSE
111	E15	25	mir23a	1.79321	0.0272032	BS2	FALSE
111	E15	26	mir23a	1.82697	0.0505931	BS2	FALSE
111	E15	27	mir23a	1.87345	0.0867179	BS2	FALSE
111	E15	28	mir23a	1.92248	0.125383	BS2	FALSE
111	E15	29	mir23a	1.96516	0.157697	BS2	FALSE
111	E15	30	mir23a	2.02031	0.202491	BS2	FALSE
111	E15	31	mir23a	2.07216	0.243973	BS2	FALSE
111	E15	32	mir23a	2.13171	0.29316	BS2	FALSE
111	E15	33	mir23a	2.18466	0.33575	BS2	FALSE
111	E15	34	mir23a	2.22986	0.370584	BS2	FALSE
111	E15	35	mir23a	2.27613	0.406496	BS2	FALSE
111	E15	36	mir23a	2.3304	0.450405	BS2	FALSE
111	E15	37	mir23a	2.37335	0.482988	BS2	FALSE
111	E15	38	mir23a	2.40508	0.504355	BS2	FALSE
111	E15	39	mir23a	2.44024	0.529157	BS2	FALSE
111	E15	40	mir23a	2.47337	0.551919	BS2	FALSE
112	E16	1	mir23a	1.53939	0.00699174	BS2	FALSE
112	E16	2	mir23a	1.54346	0.000312151	BS2	FALSE
112	E16	3	mir23a	1.55671	0.00282598	BS2	FALSE
112	E16	4	mir23a	1.56552	0.000894978	BS2	FALSE
112	E16	5	mir23a	1.57672	0.00135305	BS2	FALSE
112	E16	6	mir23a	1.58355	-0.00256518	BS2	FALSE
112	E16	7	mir23a	1.58484	-0.0120102	BS2	FALSE
112	E16	8	mir23a	1.58452	-0.0230762	BS2	FALSE
112	E16	9	mir23a	1.59216	-0.0261808	BS2	FALSE
112	E16	10	mir23a	1.64344	0.0143574	BS2	FALSE
112	E16	11	mir23a	1.6715	0.0316787	BS2	FALSE
112	E16	12	mir23a	1.66883	0.0182611	BS2	FALSE
112	E16	13	mir23a	1.66779	0.00648208	BS2	FALSE
112	E16	14	mir23a	1.67558	0.00352921	BS2	FALSE
112	E16	15	mir23a	1.6863	0.00350925	BS2	FALSE
112	E16	16	mir23a	1.69795	0.00441805	BS2	FALSE
112	E16	17	mir23a	1.70145	-0.00283124	BS2	FALSE
112	E16	18	mir23a	1.71247	-0.00254615	BS2	FALSE
112	E16	19	mir23a	1.72416	-0.00159968	BS2	FALSE
112	E16	20	mir23a	1.73294	-0.00356347	BS2	FALSE
112	E16	21	mir23a	1.73431	-0.0129369	BS2	FALSE
112	E16	22	mir23a	1.75058	-0.00741212	BS2	FALSE
112	E16	23	mir23a	1.76715	-0.00157951	BS2	FALSE
112	E16	24	mir23a	1.78313	0.0036616	BS2	FALSE
112	E16	25	mir23a	1.80817	0.017954	BS2	FALSE
112	E16	26	mir23a	1.84936	0.0484055	BS2	FALSE
112	E16	27	mir23a	1.89269	0.0809883	BS2	FALSE
112	E16	28	mir23a	1.94239	0.119949	BS2	FALSE
112	E16	29	mir23a	1.99694	0.163754	BS2	FALSE
112	E16	30	mir23a	2.05106	0.207138	BS2	FALSE
112	E16	31	mir23a	2.10633	0.251665	BS2	FALSE
112	E16	32	mir23a	2.1632	0.297787	BS2	FALSE
112	E16	33	mir23a	2.21263	0.336475	BS2	FALSE
112	E16	34	mir23a	2.26682	0.379929	BS2	FALSE
112	E16	35	mir23a	2.31725	0.419608	BS2	FALSE
112	E16	36	mir23a	2.37518	0.466805	BS2	FALSE
112	E16	37	mir23a	2.42323	0.504109	BS2	FALSE
112	E16	38	mir23a	2.45808	0.528213	BS2	FALSE
112	E16	39	mir23a	2.50001	0.559406	BS2	FALSE
112	E16	40	mir23a	2.52926	0.577914	BS2	FALSE
113	E17	1	mir23a	1.57016	0.000797779	BS	FALSE
113	E17	2	mir23a	1.57295	-0.00387283	BS	FALSE
113	E17	3	mir23a	1.58356	-0.000714484	BS	FALSE
113	E17	4	mir23a	1.59382	0.00208575	BS	FALSE
113	E17	5	mir23a	1.60163	0.00243302	BS	FALSE
113	E17	6	mir23a	1.61313	0.006479	BS	FALSE
113	E17	7	mir23a	1.61849	0.00438176	BS	FALSE
113	E17	8	mir23a	1.62361	0.00203681	BS	FALSE
113	E17	9	mir23a	1.6302	0.00117113	BS	FALSE
113	E17	10	mir23a	1.62842	-0.00807235	BS	FALSE
113	E17	11	mir23a	1.63265	-0.0113015	BS	FALSE
113	E17	12	mir23a	1.65461	0.0031976	BS	FALSE
113	E17	13	mir23a	1.66617	0.00730307	BS	FALSE
113	E17	14	mir23a	1.66408	-0.00224511	BS	FALSE
113	E17	15	mir23a	1.66922	-0.00456372	BS	FALSE
113	E17	16	mir23a	1.67494	-0.00630058	BS	FALSE
113	E17	17	mir23a	1.67905	-0.00965214	BS	FALSE
113	E17	18	mir23a	1.69008	-0.00607919	BS	FALSE
113	E17	19	mir23a	1.70164	-0.00198624	BS	FALSE
113	E17	20	mir23a	1.71242	0.00133923	BS	FALSE
113	E17	21	mir23a	1.72713	0.0085886	BS	FALSE
113	E17	22	mir23a	1.7379	0.0118993	BS	FALSE
113	E17	23	mir23a	1.74997	0.0165085	BS	FALSE
113	E17	24	mir23a	1.77836	0.0374474	BS	FALSE
113	E17	25	mir23a	1.80937	0.0609988	BS	FALSE
113	E17	26	mir23a	1.83741	0.0815744	BS	FALSE
113	E17	27	mir23a	1.87455	0.111257	BS	FALSE
113	E17	28	mir23a	1.91759	0.146835	BS	FALSE
113	E17	29	mir23a	1.97086	0.192644	BS	FALSE
113	E17	30	mir23a	2.02089	0.235215	BS	FALSE
113	E17	31	mir23a	2.0777	0.284569	BS	FALSE
113	E17	32	mir23a	2.13444	0.333854	BS	FALSE
113	E17	33	mir23a	2.19447	0.386425	BS	FALSE
113	E17	34	mir23a	2.24195	0.426438	BS	FALSE
113	E17	35	mir23a	2.30024	0.47727	BS	FALSE
113	E17	36	mir23a	2.35674	0.526319	BS	FALSE
113	E17	37	mir23a	2.40456	0.566677	BS	FALSE
113	E17	38	mir23a	2.45921	0.613872	BS	FALSE
113	E17	39	mir23a	2.50803	0.655225	BS	FALSE
113	E17	40	mir23a	2.54002	0.679763	BS	FALSE
114	E18	1	mir23a	1.53592	0.00764361	BS	FALSE
114	E18	2	mir23a	1.53819	0.00104915	BS	FALSE
114	E18	3	mir23a	1.54319	-0.00281363	BS	FALSE
114	E18	4	mir23a	1.55921	0.00435248	BS	FALSE
114	E18	5	mir23a	1.57181	0.00808536	BS	FALSE
114	E18	6	mir23a	1.5757	0.00311095	BS	FALSE
114	E18	7	mir23a	1.58275	0.00130763	BS	FALSE
114	E18	8	mir23a	1.59686	0.00655316	BS	FALSE
114	E18	9	mir23a	1.60012	0.00095505	BS	FALSE
114	E18	10	mir23a	1.6012	-0.00683091	BS	FALSE
114	E18	11	mir23a	1.60132	-0.0155711	BS	FALSE
114	E18	12	mir23a	1.6039	-0.0218531	BS	FALSE
114	E18	13	mir23a	1.62306	-0.0115517	BS	FALSE
114	E18	14	mir23a	1.64943	0.00595139	BS	FALSE
114	E18	15	mir23a	1.6692	0.0168659	BS	FALSE
114	E18	16	mir23a	1.67172	0.0105187	BS	FALSE
114	E18	17	mir23a	1.67458	0.00451766	BS	FALSE
114	E18	18	mir23a	1.67848	-0.000438749	BS	FALSE
114	E18	19	mir23a	1.68559	-0.00218938	BS	FALSE
114	E18	20	mir23a	1.69443	-0.00221612	BS	FALSE
114	E18	21	mir23a	1.70675	0.00124651	BS	FALSE
114	E18	22	mir23a	1.71909	0.00472464	BS	FALSE
114	E18	23	mir23a	1.73792	0.0146959	BS	FALSE
114	E18	24	mir23a	1.75677	0.0246814	BS	FALSE
114	E18	25	mir23a	1.77883	0.0378826	BS	FALSE
114	E18	26	mir23a	1.80538	0.0555653	BS	FALSE
114	E18	27	mir23a	1.84485	0.0861776	BS	FALSE
114	E18	28	mir23a	1.89013	0.122594	BS	FALSE
114	E18	29	mir23a	1.94894	0.172546	BS	FALSE
114	E18	30	mir23a	2.00108	0.215825	BS	FALSE
114	E18	31	mir23a	2.05317	0.25905	BS	FALSE
114	E18	32	mir23a	2.10757	0.304594	BS	FALSE
114	E18	33	mir23a	2.1632	0.351358	BS	FALSE
114	E18	34	mir23a	2.21084	0.390134	BS	FALSE
114	E18	35	mir23a	2.26808	0.438518	BS	FALSE
114	E18	36	mir23a	2.31862	0.480197	BS	FALSE
114	E18	37	mir23a	2.36608	0.518795	BS	FALSE
114	E18	38	mir23a	2.41122	0.555072	BS	FALSE
114	E18	39	mir23a	2.45435	0.58934	BS	FALSE
114	E18	40	mir23a	2.48332	0.609452	BS	FALSE
117	E21	1	mir23a	1.54936	0.00942382	NTC	FALSE
117	E21	2	mir23a	1.54908	0.00238666	NTC	FALSE
117	E21	3	mir23a	1.55036	-0.00309482	NTC	FALSE
117	E21	4	mir23a	1.55611	-0.0041007	NTC	FALSE
117	E21	5	mir23a	1.5681	0.00112508	NTC	FALSE
117	E21	6	mir23a	1.5735	-0.00023689	NTC	FALSE
117	E21	7	mir23a	1.58025	-0.000240107	NTC	FALSE
117	E21	8	mir23a	1.5862	-0.00104966	NTC	FALSE
117	E21	9	mir23a	1.59365	-0.000361698	NTC	FALSE
117	E21	10	mir23a	1.59822	-0.00254752	NTC	FALSE
117	E21	11	mir23a	1.60733	-0.000200285	NTC	FALSE
117	E21	12	mir23a	1.61549	0.00120829	NTC	FALSE
117	E21	13	mir23a	1.62023	-0.000812422	NTC	FALSE
117	E21	14	mir23a	1.62748	-0.000318895	NTC	FALSE
117	E21	15	mir23a	1.62759	-0.0069672	NTC	FALSE
117	E21	16	mir23a	1.63122	-0.010098	NTC	FALSE
117	E21	17	mir23a	1.64992	0.00183999	NTC	FALSE
117	E21	18	mir23a	1.66224	0.00740134	NTC	FALSE
117	E21	19	mir23a	1.66466	0.00306451	NTC	FALSE
117	E21	20	mir23a	1.67297	0.00461912	NTC	FALSE
117	E21	21	mir23a	1.67623	0.00111365	NTC	FALSE
117	E21	22	mir23a	1.67788	-0.00399208	NTC	FALSE
117	E21	23	mir23a	1.684	-0.00463426	NTC	FALSE
117	E21	24	mir23a	1.6985	0.00310624	NTC	FALSE
117	E21	25	mir23a	1.71029	0.00813985	NTC	FALSE
117	E21	26	mir23a	1.71231	0.00340415	NTC	FALSE
117	E21	27	mir23a	1.71966	0.0039897	NTC	FALSE
117	E21	28	mir23a	1.72952	0.00709797	NTC	FALSE
117	E21	29	mir23a	1.7386	0.00941981	NTC	FALSE
117	E21	30	mir23a	1.74881	0.0128732	NTC	FALSE
117	E21	31	mir23a	1.75292	0.0102183	NTC	FALSE
117	E21	32	mir23a	1.74874	-0.000718459	NTC	FALSE
117	E21	33	mir23a	1.75404	-0.00217841	NTC	FALSE
117	E21	34	mir23a	1.75752	-0.00545798	NTC	FALSE
117	E21	35	mir23a	1.76432	-0.00541983	NTC	FALSE
117	E21	36	mir23a	1.77344	-0.00305806	NTC	FALSE
117	E21	37	mir23a	1.77874	-0.00451265	NTC	FALSE
117	E21	38	mir23a	1.78072	-0.00928757	NTC	FALSE
117	E21	39	mir23a	1.78744	-0.0093337	NTC	FALSE
117	E21	40	mir23a	1.78684	-0.0166849	NTC	FALSE
118	E22	1	mir23a	1.56191	-0.000241376	NTC	FALSE
118	E22	2	mir23a	1.56398	-0.00509243	NTC	FALSE
118	E22	3	mir23a	1.57215	-0.0038551	NTC	FALSE
118	E22	4	mir23a	1.57672	-0.00621218	NTC	FALSE
118	E22	5	mir23a	1.58437	-0.00549425	NTC	FALSE
118	E22	6	mir23a	1.59232	-0.00447174	NTC	FALSE
118	E22	7	mir23a	1.59576	-0.00796082	NTC	FALSE
118	E22	8	mir23a	1.60337	-0.00727973	NTC	FALSE
118	E22	9	mir23a	1.61438	-0.00319366	NTC	FALSE
118	E22	10	mir23a	1.62184	-0.00266622	NTC	FALSE
118	E22	11	mir23a	1.63102	-0.000414191	NTC	FALSE
118	E22	12	mir23a	1.6399	0.00153851	NTC	FALSE
118	E22	13	mir23a	1.63582	-0.00947507	NTC	FALSE
118	E22	14	mir23a	1.63637	-0.0158501	NTC	FALSE
118	E22	15	mir23a	1.65961	0.000462442	NTC	FALSE
118	E22	16	mir23a	1.67818	0.0121014	NTC	FALSE
118	E22	17	mir23a	1.6986	0.0255902	NTC	FALSE
118	E22	18	mir23a	1.69502	0.0150792	NTC	FALSE
118	E22	19	mir23a	1.69349	0.00662255	NTC	FALSE
118	E22	20	mir23a	1.69829	0.00449138	NTC	FALSE
118	E22	21	mir23a	1.7086	0.00787495	NTC	FALSE
118	E22	22	mir23a	1.7139	0.00624445	NTC	FALSE
118	E22	23	mir23a	1.71686	0.00227758	NTC	FALSE
118	E22	24	mir23a	1.72282	0.00131418	NTC	FALSE
118	E22	25	mir23a	1.73615	0.00771291	NTC	FALSE
118	E22	26	mir23a	1.74604	0.0106708	NTC	FALSE
118	E22	27	mir23a	1.74655	0.00425272	NTC	FALSE
118	E22	28	mir23a	1.75179	0.00255929	NTC	FALSE
118	E22	29	mir23a	1.75584	-0.000313008	NTC	FALSE
118	E22	30	mir23a	1.76173	-0.00135175	NTC	FALSE
118	E22	31	mir23a	1.76902	-0.000992756	NTC	FALSE
118	E22	32	mir23a	1.77572	-0.00121837	NTC	FALSE
118	E22	33	mir23a	1.78296	-0.000912783	NTC	FALSE
118	E22	34	mir23a	1.7945	0.00370329	NTC	FALSE
118	E22	35	mir23a	1.79844	0.000713097	NTC	FALSE
118	E22	36	mir23a	1.79885	-0.0058051	NTC	FALSE
118	E22	37	mir23a	1.80353	-0.00805667	NTC	FALSE
118	E22	38	mir23a	1.8079	-0.0106152	NTC	FALSE
118	E22	39	mir23a	1.80837	-0.0170702	NTC	FALSE
118	E22	40	mir23a	1.81696	-0.0154134	NTC	FALSE
